# Milk-Way Algorithm applied in Imbalanced Dataset

**DOI:** 10.1101/2021.02.22.432316

**Authors:** Carmelina Figueiredo Vieira Leite, Marcos Augusto dos Santos

**Author notes:** Equal contribution.

## Abstract

We wish to evaluate the algorithm Milk-Way, using a known dataset deposited in a public repository. The new algorithm, which converges various techniques from different areas of knowledge, can classify ligands and select potential new drugs. It was used a dataset of ligands, organized by 15 Bioassays and described by different fingerprints. Full details of the dataset architecture were already published in a public repository. Through the stratified feature selection, using the Milk-Way algorithm, the True Positive and False Positive Rates reached a higher performance compared to the published paper. Using all the features available for each Bioassay, we reached the lowest metrics in all of them. We demonstrated that adding more features have not made a significant impact on the performance. In all the Bioassays, the True Positives and False Positives reached 100% and 0%, respectively, only using 50% and 75% of the features available. The Milk-Way algorithm suggests a holistic approach, which will contribute to the machine-learning area, namely to classified ligands in the virtual screening.
