## Supplementary Material_Metrics for "Milk-Way Algorithm applied in Imbalanced Dataset": AID362_metrics.xlsx

### Sheet: mean_metric_5FS_AID362_144cc
5 folds/ - AID 362 5FS
	Fold1	Fold2	Fold3	Fold4	Fold5		Average
Sensitivity	1	1	1	1	1		1
Specificity	1	1	1	1	1		1
Precision	1	1	1	1	1		1
f1	1	1	1	1	1		1
fa	1	1	1	1	1		1
AUC	1	1	1	1	1		1
Accuracy	1	1	1	1	1		1
TP%	100	100	100	100	100		100
FP%	0	0	0	0	0		0

### Sheet: mean_metric_50FS_AID362_144cc
5 folds/ - AID 362 50FS
	Fold1	Fold2	Fold3	Fold4	Fold5		Average
Sensitivity	1	1	1	1	1		1
Specificity	1	1	1	1	1		1
Precision	1	1	1	1	1		1
f1	1	1	1	1	1		1
fa	1	1	1	1	1		1
AUC	1	1	1	1	1		1
Accuracy	1	1	1	1	1		1
TP%	100	100	100	100	100		100
FP%	0	0	0	0	0		0

### Sheet: mean_metric_75FS_AID362_144cc
5 folds/ - AID 362 75FS
	Fold1	Fold2	Fold3	Fold4	Fold5		Average
Sensitivity	1	1	1	1	1		1
Specificity	1	1	1	1	1		1
Precision	1	1	1	1	1		1
f1	1	1	1	1	1		1
fa	1	1	1	1	1		1
AUC	1	1	1	1	1		1
Accuracy	1	1	1	1	1		1
TP%	100	100	100	100	100		100
FP%	0	0	0	0	0		0

### Sheet: mean_metric_100FS_AID362_144cc
5 folds/ - AID 362 100FS
	Fold1	Fold2	Fold3	Fold4	Fold5		Average
Sensitivity	0	0	0	0	0		0
Specificity	1	1	1	1	1		1
Precision	0	0	0	0	0		0
f1	0	0	0	0	0		0
fa	0	0	0	0	0		0
AUC	0.5	0.5	0.5	0.5	0.5		0.5
Accuracy	0.985981	0.985981	0.985981	0.985981	0.985981		0.985981
TP%	0	0	0	0	0		0
FP%	0	0	0	0	0		0
