## Supplementary Material_Metrics for "Milk-Way Algorithm applied in Imbalanced Dataset": AID373_metrics.xlsx

### Sheet: mean_metric_5FS_AID373_155cc
5 folds/ - AID 373 – 155cc 5SF
	Fold1	Fold2	Fold3	Fold4	Fold5		Average
Sensitivity	1	1	1	1	1		1
Specificity	1	1	1	1	1		1
Precision	1	1	1	1	1		1
f1	1	1	1	1	1		1
fa	1	1	1	1	1		1
AUC	1	1	1	1	1		1
Accuracy	1	1	1	1	1		1
TP%	100	100	100	100	100		100
FP%	0	0	0	0	0		0

### Sheet: mean_metric_50FS_AID373_155cc
5 folds/ - AID 373 – 155cc 50SF
	Fold1	Fold2	Fold3	Fold4	Fold5		Average
Sensitivity	1	1	1	1	1		1
Specificity	1	1	1	1	1		1
Precision	1	1	1	1	1		1
f1	1	1	1	1	1		1
fa	1	1	1	1	1		1
AUC	1	1	1	1	1		1
Accuracy	1	1	1	1	1		1
TP%	100	100	100	100	100		100
FP%	0	0	0	0	0		0

### Sheet: mean_metric_75FS_AID373_155cc
5 folds/ - AID 373 – 155cc 75SF
	Fold1	Fold2	Fold3	Fold4	Fold5		Average
Sensitivity	1	1	1	1	1		1
Specificity	1	1	1	1	1		1
Precision	1	1	1	1	1		1
f1	1	1	1	1	1		1
fa	1	1	1	1	1		1
AUC	1	1	1	1	1		1
Accuracy	1	1	1	1	1		1
TP%	100	100	100	100	100		100
FP%	0	0	0	0	0		0

### Sheet: mean_metric_100FS_AID373_155cc
5 folds/ - AID 373 – 155cc 100SF
	Fold1	Fold2	Fold3	Fold4	Fold5		Average
Sensitivity	0	0	0	0	0		0
Specificity	1	1	1	1	1		1
Precision	0	0	0	0	0		0
f1	0	0	0	0	0		0
fa	0	0	0	0	0		0
AUC	0.998996	0.998996	0.998913	0.998913	0.998996		0.998963
Accuracy	0.5	0.5	0.5	0.5	0.5		0.5
TP%	0	0	0	0	0		0
FP%	0	0	0	0	0		0
