## Supplementary Material_Metrics for "Milk-Way Algorithm applied in Imbalanced Dataset": AID439_81_metrics.xlsx

### Sheet: mean_metric_5FS_AID439_81cc
5 folds/ - AID 439 – 81cc 5FS
	Fold1	Fold2	Fold3	Fold4	Fold5		Average
Sensitivity	0.333333	0.5	1	0.333333	0.666667		0.566667
Specificity	0.909091	0.363636	1	0.181818	0.833333		0.657576
Precision	0.5	0.125	1	0.1	0.5		0.445
f1	0.4	0.2	1	0.153846	0.571429		0.465055
fa	0.487805	0.421053	1	0.235294	0.740741		0.576978
AUC	0.590909	0.409091	1	0.257576	0.777778		0.607071
Accuracy	0.785714	0.384615	1	0.214286	0.8		0.636923
TP%	33.3333	50	100	33.3333	66.6667		56.6667
FP%	9.09091	63.6364	0	81.8182	16.6667		34.2424

### Sheet: mean_metric_50FS_AID439_81cc
5 folds/ - AID 439 – 81cc 50FS
	Fold1	Fold2	Fold3	Fold4	Fold5		Average
Sensitivity	1	1	1	1	1		1
Specificity	1	1	1	1	1		1
Precision	1	1	1	1	1		1
f1	1	1	1	1	1		1
fa	1	1	1	1	1		1
AUC	1	1	1	1	1		1
Accuracy	1	1	1	1	1		1
TP%	100	100	100	100	100		100
FP%	0	0	0	0	0		0

### Sheet: mean_metric_75FS_AID439_81cc
5 folds/ - AID 439 – 81cc 75FS
	Fold1	Fold2	Fold3	Fold4	Fold5		Average
Sensitivity	1	1	1	1	1		1
Specificity	1	1	1	1	1		1
Precision	1	1	1	1	1		1
f1	1	1	1	1	1		1
fa	1	1	1	1	1		1
AUC	1	1	1	1	1		1
Accuracy	1	1	1	1	1		1
TP%	100	100	100	100	100		100
FP%	0	0	0	0	0		0

### Sheet: mean_metric_100FS_AID439_81cc
5 folds/ - AID 439 – 81cc 100FS
	Fold1	Fold2	Fold3	Fold4	Fold5		Average
Sensitivity	0	0.5	0	0.333333	0.666667		0.3
Specificity	1	0.909091	1	0.727273	0.916667		0.910606
Precision	0	0.5	0	0.25	0.666667		0.283333
f1	0	0.5	0	0.285714	0.666667		0.290476
fa	0	0.645161	0	0.457143	0.77193		0.374847
AUC	0.5	0.681818	0.5	0.484848	0.791667		0.591667
Accuracy	0.785714	0.846154	0.846154	0.642857	0.866667		0.797509
TP%	0	50	0	33.3333	66.6667		30
FP%	0	9.09091	0	27.2727	8.33333		8.93939
