## Supplementary Material_Metrics for "Milk-Way Algorithm applied in Imbalanced Dataset": AID439_914_metrics.xlsx

### Sheet: mean_metric_5FS_AID439_914cc
5 folds/ - AID 439 – 914cc 5FS
	Fold1	Fold2	Fold3	Fold4	Fold5		Average
Sensitivity	1	1	1	0.666667	1		0.933333
Specificity	1	0.909091	1	1	0.833333		0.948485
Precision	1	0.666667	1	1	0.6		0.853333
f1	1	0.8	1	0.8	0.75		0.87
fa	1	0.952381	1	0.8	0.909091		0.932294
AUC	1	0.954545	1	0.818182	0.930556		0.940657
Accuracy	1	0.923077	1	0.928571	0.866667		0.943663
TP%	100	100	100	66.6667	100		93.3333
FP%	0	9.09091	0	0	16.6667		5.15152

### Sheet: mean_metric_50FS_AID439_914cc
5 folds/ - AID 439 – 914cc 50FS
	Fold1	Fold2	Fold3	Fold4	Fold5		Average
Sensitivity	1	1	1	1	1		1
Specificity	1	1	1	1	1		1
Precision	1	1	1	1	1		1
f1	1	1	1	1	1		1
fa	1	1	1	1	1		1
AUC	1	1	1	1	1		1
Accuracy	1	1	1	1	1		1
TP%	100	100	100	100	100		100
FP%	0	0	0	0	0		0

### Sheet: mean_metric_75FS_AID439_914cc
5 folds/ - AID 439 – 914cc 75FS
	Fold1	Fold2	Fold3	Fold4	Fold5		Average
Sensitivity	1	1	1	1	1		1
Specificity	1	1	1	1	1		1
Precision	1	1	1	1	1		1
f1	1	1	1	1	1		1
fa	1	1	1	1	1		1
AUC	1	1	1	1	1		1
Accuracy	1	1	1	1	1		1
TP%	100	100	100	100	100		100
FP%	0	0	0	0	0		0

### Sheet: mean_metric_100FS_AID439_914cc
5 folds/ - AID 439 – 914cc 100FS
	Fold1	Fold2	Fold3	Fold4	Fold5		Average
Sensitivity	0	0.5	0	0.333333	0.666667		0.3
Specificity	1	0.818182	1	0.818182	0.916667		0.910606
Precision	0	0.333333	0	0.333333	0.666667		0.266667
f1	0	0.4	0	0.333333	0.666667		0.28
fa	0	0.62069	0	0.473684	0.77193		0.373261
AUC	0.5	0.613636	0.454545	0.484848	0.763889		0.563384
Accuracy	0.785714	0.769231	0.846154	0.714286	0.866667		0.79641
TP%	0	50	0	33.3333	66.6667		30
FP%	0	18.1818	0	18.1818	8.33333		8.93939
