## Supplementary Material_Metrics for "Milk-Way Algorithm applied in Imbalanced Dataset": AID604_644_metrics.xlsx

### Sheet: mean_metric_5FS_AID604vs644
5 folds/ - AID 604/644 – 154cc -5FS
	Fold1	Fold2	Fold3	Fold4	Fold5		Average
Sensitivity	1	1	1	1	1		1
Specificity	1	1	1	1	1		1
Precision	1	1	1	1	1		1
f1	1	1	1	1	1		1
fa	1	1	1	1	1		1
AUC	1	1	1	1	1		1
Accuracy	1	1	1	1	1		1
TP%	100	100	100	100	100		100
FP%	0	0	0	0	0		0

### Sheet: mean_metric_50FS_AID604vs644
5 folds/ - AID 604/644 – 154cc -50FS
	Fold1	Fold2	Fold3	Fold4	Fold5		Average
Sensitivity	1	1	1	1	1		1
Specificity	1	1	1	1	1		1
Precision	1	1	1	1	1		1
f1	1	1	1	1	1		1
fa	1	1	1	1	1		1
AUC	1	1	1	1	1		1
Accuracy	1	1	1	1	1		1
TP%	100	100	100	100	100		100
FP%	0	0	0	0	0		0

### Sheet: mean_metric_75FS_AID604vs644
5 folds/ - AID 604/644 – 154cc -75FS
	Fold1	Fold2	Fold3	Fold4	Fold5		Average
Sensitivity	1	1	1	1	1		1
Specificity	1	1	1	1	1		1
Precision	1	1	1	1	1		1
f1	1	1	1	1	1		1
fa	1	1	1	1	1		1
AUC	1	1	1	1	1		1
Accuracy	1	1	1	1	1		1
TP%	100	100	100	100	100		100
FP%	0	0	0	0	0		0

### Sheet: mean_metric_100FS_AID604vs644
5 folds/ - AID 604/644 – 154cc -100FS
	Fold1	Fold2	Fold3	Fold4	Fold5		Average
Sensitivity	0	0	0	0	0		0
Specificity	1	1	1	1	1		1
Precision	0	0	0	0	0		0
f1	0	0	0	0	0		0
fa	0	0	0	0	0		0
AUC	0.5	0.5	0.5	0.5	0.5		0.5
Accuracy	0.998829	0.998829	0.998913	0.998913	0.998913		0.998879
TP%	0	0	0	0	0		0
FP%	0	0	0	0	0		0
