## Supplementary Material_Metrics for "Milk-Way Algorithm applied in Imbalanced Dataset": AID644_100_metrics.xlsx

### Sheet: mean_metric_5FS_AID644_100cc
5 folds/ - AID 644 – 100cc 5FS
	Fold1	Fold2	Fold3	Fold4	Fold5		Average
Sensitivity	1	1	1	1	1		1
Specificity	1	1	1	1	1		1
Precision	1	1	1	1	1		1
f1	1	1	1	1	1		1
fa	1	1	1	1	1		1
AUC	1	1	1	1	1		1
Accuracy	1	1	1	1	1		1
TP%	100	100	100	100	100		100
FP%	0	0	0	0	0		0

### Sheet: mean_metric_50FS_AID644_100cc
5 folds/ - AID 644 – 100cc 50FS
	Fold1	Fold2	Fold3	Fold4	Fold5		Average
Sensitivity	1	1	1	1	1		1
Specificity	1	1	1	1	1		1
Precision	1	1	1	1	1		1
f1	1	1	1	1	1		1
fa	1	1	1	1	1		1
AUC	1	1	1	1	1		1
Accuracy	1	1	1	1	1		1
TP%	100	100	100	100	100		100
FP%	0	0	0	0	0		0

### Sheet: mean_metric_75FS_AID644_100cc
5 folds/ - AID 644 – 100cc 75FS
	Fold1	Fold2	Fold3	Fold4	Fold5		Average
Sensitivity	1	1	1	1	1		1
Specificity	1	1	1	1	1		1
Precision	1	1	1	1	1		1
f1	1	1	1	1	1		1
fa	1	1	1	1	1		1
AUC	1	1	1	1	1		1
Accuracy	1	1	1	1	1		1
TP%	100	100	100	100	100		100
FP%	0	0	0	0	0		0

### Sheet: mean_metric_100FS_AID644_100cc
5 folds/ - AID 644 – 100cc 100FS
	Fold1	Fold2	Fold3	Fold4	Fold5		Average
Sensitivity	0.5	0.461538	0.153846	0.285714	0.307692		0.341758
Specificity	0.714286	0.714286	0.928571	0.785714	0.666667		0.761905
Precision	0.466667	0.428571	0.5	0.4	0.307692		0.420586
f1	0.482759	0.444444	0.235294	0.333333	0.307692		0.360705
fa	0.588235	0.560748	0.263959	0.419048	0.421053		0.450609
AUC	0.640306	0.557692	0.480769	0.520408	0.461538		0.532143
Accuracy	0.642857	0.634146	0.682927	0.619048	0.55		0.625796
TP%	50	46.1538	15.3846	28.5714	30.7692		34.1758
FP%	28.5714	28.5714	7.14286	21.4286	33.3333		23.8095
