## Supplementary Material_Metrics for "Milk-Way Algorithm applied in Imbalanced Dataset": AID644_914_metrics.xlsx

### Sheet: mean_metric_5FS_AID644_914cc
5 folds/ - AID 644 – 914cc 5FS
	Fold1	Fold2	Fold3	Fold4	Fold5		Average
Sensitivity	1	0.923077	0.923077	1	1		0.969231
Specificity	1	1	1	1	1		1
Precision	1	1	1	1	1		1
f1	1	0.96	0.96	1	1		0.984
fa	1	0.96	0.96	1	1		0.984
AUC	1	0.961538	0.961538	1	1		0.984615
Accuracy	1	0.97561	0.97561	1	1		0.990244
TP%	100	92.3077	92.3077	100	100		96.9231
FP%	0	0	0	0	0		0

### Sheet: mean_metric_50FS_AID644_914cc
5 folds/ - AID 644 – 914cc 50FS
	Fold1	Fold2	Fold3	Fold4	Fold5		Average
Sensitivity	1	1	1	1	1		1
Specificity	1	1	1	1	1		1
Precision	1	1	1	1	1		1
f1	1	1	1	1	1		1
fa	1	1	1	1	1		1
AUC	1	1	1	1	1		1
Accuracy	1	1	1	1	1		1
TP%	100	100	100	100	100		100
FP%	0	0	0	0	0		0

### Sheet: mean_metric_75FS_AID644_914cc
5 folds/ - AID 644 – 914cc 75FS
	Fold1	Fold2	Fold3	Fold4	Fold5		Average
Sensitivity	1	1	1	1	1		1
Specificity	1	1	1	1	1		1
Precision	1	1	1	1	1		1
f1	1	1	1	1	1		1
fa	1	1	1	1	1		1
AUC	1	1	1	1	1		1
Accuracy	1	1	1	1	1		1
TP%	100	100	100	100	100		100
FP%	0	0	0	0	0		0

### Sheet: mean_metric_100FS_AID644_914cc
5 folds/ - AID 644 – 914cc 100FS
	Fold1	Fold2	Fold3	Fold4	Fold5		Average
Sensitivity	0.785714	0.538462	0.384615	0.214286	0.538462		0.492308
Specificity	0.642857	0.714286	0.571429	0.714286	0.703704		0.669312
Precision	0.52381	0.466667	0.294118	0.272727	0.466667		0.404798
f1	0.628571	0.5	0.333333	0.24	0.5		0.440381
fa	0.707143	0.614035	0.45977	0.32967	0.610092		0.544142
AUC	0.692602	0.626374	0.438187	0.450255	0.606838		0.562851
Accuracy	0.690476	0.658537	0.512195	0.547619	0.65		0.611765
TP%	78.5714	53.8462	38.4615	21.4286	53.8462		49.2308
FP%	35.7143	28.5714	42.8571	28.5714	29.6296		33.0688
