## Supplementary Material_Metrics for "Milk-Way Algorithm applied in Imbalanced Dataset": AID687_721_metrics.xlsx

### Sheet: mean_metrics_5FS_AID687vs721
5 folds - AID 687-721 – 153cc FP - 5FS
	FOLD1	FOLD2	FOLD3	FOLD4	FOLD5		MEAN
Sensitivity	1	1	1	1	1		1
Specificity	1	1	1	1	1		1
Precision	1	1	1	1	1		1
f1	1	1	1	1	1		1
fa	1	1	1	1	1		1
AUC	1	1	1	1	1		1
Accuracy	1	1	1	1	1		1
TP%	100	100	100	100	100		100
FP%	0	0	0	0	0		0

### Sheet: mean_metrics_50FS_AID687vs721
5 folds - AID 687-721 – 153FP 50FS
	FOLD1	FOLD2	FOLD3	FOLD4	FOLD5		MEAN
Sensitivity	1	1	1	1	1		1
Specificity	1	1	1	1	1		1
Precision	1	1	1	1	1		1
f1	1	1	1	1	1		1
fa	1	1	1	1	1		1
AUC	1	1	1	1	1		1
Accuracy	1	1	1	1	1		1
TP%	100	100	100	100	100		100
FP%	0	0	0	0	0		0

### Sheet: mean_metrics_75FS_AID687vs721
5 folds - AID 687-721 – 153cc FP - 75FS
	FOLD1	FOLD2	FOLD3	FOLD4	FOLD5		MEAN
Sensitivity	1	1	1	1	1		1
Specificity	1	1	1	1	1		1
Precision	1	1	1	1	1		1
f1	1	1	1	1	1		1
fa	1	1	1	1	1		1
AUC	1	1	1	1	1		1
Accuracy	1	1	1	1	1		1
TP%	100	100	100	100	100		100
FP%	0	0	0	0	0		0

### Sheet: mean_metrics_100FS_AID687vs721
5 folds - AID 687-721 – 153cc FP - 100FS
	FOLD1	FOLD2	FOLD3	FOLD4	FOLD5		MEAN
Sensitivity	0	0	0	0	0		0
Specificity	1	1	1	1	1		1
Precision	0	0	0	0	0		0
f1	0	0	0	0	0		0
fa	0	0	0	0	0		0
AUC	0.5	0.5	0.5	0.5	0.5		0.5
Accuracy	0.999395	0.999395	0.999395	0.999244	0.999395		0.999365
TP%	0	0	0	0	0		0
FP%	0	0	0	0	0		0
