## Supplementary Material_Metrics for "Milk-Way Algorithm applied in Imbalanced Dataset": AID721_87_metrics.xlsx

### Sheet: mean_metric_5FS_AID721_87cc
5 folds/ AID 721 – 87cc 5FS
	Fold1	Fold2	Fold3	Fold4	Fold5		Average
Sensitivity	1	0.75	0.75	1	0.75		0.85
Specificity	0.8	0.8	0.928571	0.857143	0.8		0.837143
Precision	0.571429	0.5	0.75	0.714286	0.5		0.607143
f1	0.727273	0.6	0.75	0.833333	0.6		0.702121
fa	0.888889	0.774194	0.829787	0.923077	0.774194		0.838028
AUC	0.875	0.808333	0.803571	0.928571	0.775		0.838095
Accuracy	0.842105	0.789474	0.888889	0.894737	0.789474		0.840936
TP%	100	75	75	100	75		85
FP%	20	20	7.14286	14.2857	20		16.2857

### Sheet: mean_metric_50FS_AID721_87cc
5 folds/ AID 721 – 87cc 50FS
	Fold1	Fold2	Fold3	Fold4	Fold5		Average
Sensitivity	1	1	1	1	1		1
Specificity	1	1	1	1	1		1
Precision	1	1	1	1	1		1
f1	1	1	1	1	1		1
fa	1	1	1	1	1		1
AUC	1	1	1	1	1		1
Accuracy	1	1	1	1	1		1
TP%	100	100	100	100	100		100
FP%	0	0	0	0	0		0

### Sheet: mean_metric_75FS_AID721_87cc
5 folds/ AID 721 – 87cc 75FS
	Fold1	Fold2	Fold3	Fold4	Fold5		Average
Sensitivity	1	1	1	1	1		1
Specificity	1	1	1	1	1		1
Precision	1	1	1	1	1		1
f1	1	1	1	1	1		1
fa	1	1	1	1	1		1
AUC	1	1	1	1	1		1
Accuracy	1	1	1	1	1		1
TP%	100	100	100	100	100		100
FP%	0	0	0	0	0		0

### Sheet: mean_metric_100FS_AID721_87cc
5 folds/ AID 721 – 87cc 100FS
	Fold1	Fold2	Fold3	Fold4	Fold5		Average
Sensitivity	0.75	0	0	0	0.5		0.25
Specificity	0.8	0.733333	0.928571	1	0.866667		0.865714
Precision	0.5	0	0	0	0.5		0.2
f1	0.6	0	0	0	0.5		0.22
fa	0.774194	0	0	0	0.634146		0.281668
AUC	0.741667	0.333333	0.464286	0.357143	0.65		0.509286
Accuracy	0.789474	0.578947	0.722222	0.736842	0.789474		0.723392
TP%	75	0	0	0	50		25
FP%	20	26.6667	7.14286	0	13.3333		13.4286
