## Supplementary Material_Metrics for "Milk-Way Algorithm applied in Imbalanced Dataset": AID721_914_metrics.xlsx

### Sheet: mean_metric_5FS_AID721_914cc
5 folds/ AID 721 – 914cc 5FS
	Fold1	Fold2	Fold3	Fold4	Fold5		Average
Sensitivity	0.5	1	0.75	0.6	0.75		0.72
Specificity	0.933333	0.933333	0.857143	0.928571	0.933333		0.917143
Precision	0.666667	0.8	0.6	0.75	0.75		0.713333
f1	0.571429	0.888889	0.666667	0.666667	0.75		0.70873
fa	0.651163	0.965517	0.8	0.728972	0.831683		0.795467
AUC	0.708333	0.975	0.776786	0.771429	0.833333		0.812976
Accuracy	0.842105	0.947368	0.833333	0.842105	0.894737		0.87193
TP%	50	100	75	60	75		72
FP%	6.66667	6.66667	14.2857	7.14286	6.66667		8.28571

### Sheet: mean_metric_50FS_AID721_914cc
5 folds/ AID 721 – 914cc 50FS
	Fold1	Fold2	Fold3	Fold4	Fold5		Average
Sensitivity	1	1	1	1	1		1
Specificity	1	1	1	1	1		1
Precision	1	1	1	1	1		1
f1	1	1	1	1	1		1
fa	1	1	1	1	1		1
AUC	1	1	1	1	1		1
Accuracy	1	1	1	1	1		1
TP%	100	100	100	100	100		100
FP%	1	1	1	1	1		1

### Sheet: mean_metric_75FS_AID721_914cc
5 folds/ AID 721 – 914cc 75FS
	Fold1	Fold2	Fold3	Fold4	Fold5		Average
Sensitivity	1	1	1	1	1		1
Specificity	1	1	1	1	1		1
Precision	1	1	1	1	1		1
f1	1	1	1	1	1		1
fa	1	1	1	1	1		1
AUC	1	1	1	1	1		1
Accuracy	1	1	1	1	1		1
TP%	100	100	100	100	100		100
FP%	1	1	1	1	1		1

### Sheet: mean_metric_100FS_AID721_914cc
5 folds/ AID 721 – 914cc 100FS
	Fold1	Fold2	Fold3	Fold4	Fold5		Average
Sensitivity	0.5	0.25	0	0	0.5		0.25
Specificity	0.533333	0.6	0.857143	0.857143	0.666667		0.702857
Precision	0.222222	0.142857	0	0	0.285714		0.130159
f1	0.307692	0.181818	0	0	0.363636		0.170629
fa	0.516129	0.352941	0	0	0.571429		0.2881
AUC	0.5	0.375	0.357143	0.428571	0.55		0.442143
Accuracy	0.526316	0.526316	0.666667	0.684211	0.631579		0.607018
TP%	50	25	0	0	50		25
FP%	46.6667	40	14.2857	7.14286	33.3333		28.2857
