## Supplementary Material_Metrics for "Milk-Way Algorithm applied in Imbalanced Dataset": AID1294_103_metrics.xlsx

### Sheet: mean_metric_5FS_AID1284_103cc
5 folds/ - AID 1284 – 103cc 5FS
	Fold1	Fold2	Fold3	Fold4	Fold5		Average
Sensitivity	1	1	1	1	1		1
Specificity	1	1	1	1	1		1
Precision	1	1	1	1	1		1
f1	1	1	1	1	1		1
fa	1	1	1	1	1		1
AUC	1	1	1	1	1		1
Accuracy	1	1	1	1	1		1
TP%	100	100	100	100	100		100
FP%	0	0	0	0	0		0

### Sheet: mean_metric_50FS_AID1284_103cc
5 folds/ - AID 1284 – 103cc 50FS
	Fold1	Fold2	Fold3	Fold4	Fold5		Average
Sensitivity	1	1	1	1	1		1
Specificity	1	1	1	1	1		1
Precision	1	1	1	1	1		1
f1	1	1	1	1	1		1
fa	1	1	1	1	1		1
AUC	1	1	1	1	1		1
Accuracy	1	1	1	1	1		1
TP%	100	100	100	100	100		100
FP%	0	0	0	0	0		0

### Sheet: mean_metric_75FS_AID1284_103cc
5 folds/ - AID 1284 – 103cc 75FS
	Fold1	Fold2	Fold3	Fold4	Fold5		Average
Sensitivity	1	1	1	1	1		1
Specificity	1	1	1	1	1		1
Precision	1	1	1	1	1		1
f1	1	1	1	1	1		1
fa	1	1	1	1	1		1
AUC	1	1	1	1	1		1
Accuracy	1	1	1	1	1		1
TP%	100	100	100	100	100		100
FP%	0	0	0	0	0		0

### Sheet: mean_metric_100FS_AID1284_103cc
5 folds/ - AID 1284 – 103cc 100FS
	Fold1	Fold2	Fold3	Fold4	Fold5		Average
Sensitivity	0.0909091	0.0833333	0.0909091	0.25	0.272727		0.157576
Specificity	0.885246	1	1	0.934426	0.95082		0.954098
Precision	0.125	1	1	0.428571	0.5		0.610714
f1	0.105263	0.153846	0.166667	0.315789	0.352941		0.218901
fa	0.164885	0.153846	0.166667	0.394464	0.423873		0.260747
AUC	0.4769	0.534153	0.538003	0.588798	0.614009		0.550373
Accuracy	0.763889	0.849315	0.861111	0.821918	0.847222		0.828691
TP%	9.09091	8.33333	9.09091	25	27.2727		15.7576
FP%	11.4754	0	0	6.55738	4.91803		4.59016
