## Supplementary Material_Metrics for "Milk-Way Algorithm applied in Imbalanced Dataset": AID1294_914_metrics.xlsx

### Sheet: mean_metric_5FS_AID1284_914cc
5 folds/ - AID 1284 – 914cc 5FS
	Fold1	Fold2	Fold3	Fold4	Fold5		Average
Sensitivity	1	1	1	1	1		1
Specificity	1	1	1	1	1		1
Precision	1	1	1	1	1		1
f1	1	1	1	1	1		1
fa	1	1	1	1	1		1
AUC	1	1	1	1	1		1
Accuracy	1	1	1	1	1		1
TP%	100	100	100	100	100		100
FP%	0	0	0	0	0		0

### Sheet: mean_metric_50FS_AID1284_914cc
5 folds/ - AID 1284 – 914cc 50FS
	Fold1	Fold2	Fold3	Fold4	Fold5		Average
Sensitivity	1	1	1	1	1		1
Specificity	1	1	1	1	1		1
Precision	1	1	1	1	1		1
f1	1	1	1	1	1		1
fa	1	1	1	1	1		1
AUC	1	1	1	1	1		1
Accuracy	1	1	1	1	1		1
TP%	100	100	100	100	100		100
FP%	0	0	0	0	0		0

### Sheet: mean_metric_75FS_AID1284_914cc
5 folds/ - AID 1284 – 914cc 75FS
	Fold1	Fold2	Fold3	Fold4	Fold5		Average
Sensitivity	1	1	1	1	1		1
Specificity	1	1	1	1	1		1
Precision	1	1	1	1	1		1
f1	1	1	1	1	1		1
fa	1	1	1	1	1		1
AUC	1	1	1	1	1		1
Accuracy	1	1	1	1	1		1
TP%	100	100	100	100	100		100
FP%	0	0	0	0	0		0

### Sheet: mean_metric_100FS_AID1284_914cc
5 folds/ - AID 1284 – 914cc 100FS
	Fold1	Fold2	Fold3	Fold4	Fold5		Average
Sensitivity	0.636364	0.333333	0.272727	0.416667	0.363636		0.404545
Specificity	0.819672	0.918033	0.918033	0.885246	0.901639		0.888525
Precision	0.388889	0.444444	0.375	0.416667	0.4		0.405
f1	0.482759	0.380952	0.315789	0.416667	0.380952		0.395424
fa	0.716479	0.489083	0.420526	0.566632	0.518257		0.542195
AUC	0.705663	0.605191	0.561848	0.627049	0.628167		0.625584
Accuracy	0.791667	0.821918	0.819444	0.808219	0.819444		0.812139
TP%	63.6364	33.3333	27.2727	41.6667	36.3636		40.4545
FP%	18.0328	8.19672	8.19672	11.4754	9.83607		11.1475
