## Supplementary Material_Values for "Milk-Way Algorithm applied in Imbalanced Dataset": AID439_81_value_P.xlsx

### Sheet: P(x)_5FS_AID439_81_5FOLDS
	FOLD 1	FOLD 2	FOLD 3	FOLD 4	FOLD 5
	0.999627	0.044357	0.992214	4.12463e-08	0.999369
	0.5	0.5	0.992214	0.044357	0.990099
	0.0671368	1	1.51991e-06	0.5	0.5
	5.17947e-07	0.5	0.5	0.5	0.5
	0.0671368	0.5	0.5	0.5	0.5
	0.5	9.99999e-07	1.51991e-06	0.5	0.5
	0.5	9.99999e-07	0.5	4.12463e-08	0.5
	0.5	0.5	1.51991e-06	0.5	3.98107e-07
	0.5	0.5	0.5	0.5	0.990099
	5.17947e-07	0.5	0.5	0.5	0.5
	0.5	0.5	0.5	0.5	0.5
	0.5	9.99999e-07	1.51991e-06	0.5	0.5
	0.5	9.99999e-07	1.51991e-06	0.5	0.5
	0.955643			4.12463e-08	0.5
					0.990099

### Sheet: P(x)_50FS_AID439_81_5FOLDS
	FOLD 1	FOLD 2	FOLD 3	FOLD 4	FOLD 5
	1	1	1	1	1
	1	1	1	1	1
	1	4.52514e-09	1.36136e-08	1	1
	4.16934e-08	3.98444e-09	4.4924e-09	7.46605e-09	4.75274e-09
	1.01271e-08	1.49173e-08	3.11541e-08	5.45035e-09	4.63713e-09
	2.09431e-08	1.44707e-08	7.97203e-09	1.1288e-08	6.93838e-09
	1.51463e-08	1.79256e-08	9.57711e-08	1.01525e-08	2.40417e-08
	1.86059e-08	4.60264e-09	1.07924e-08	1.01675e-08	2.6462e-09
	5.67981e-09	1.48661e-08	9.96519e-09	5.52215e-10	1.94554e-08
	1.80569e-08	4.08129e-09	1.13759e-08	3.87778e-08	6.3991e-09
	2.27305e-08	4.76954e-08	1.51643e-08	4.04987e-09	6.16024e-09
	6.29467e-09	3.00923e-09	7.2869e-10	5.15702e-09	3.51375e-09
	9.56467e-08	8.24386e-09	1.09144e-08	7.34382e-09	1.4269e-08
	7.9382e-09			3.44185e-08	3.81646e-09
					7.82379e-07

### Sheet: P(x)_75FS_AID439_81_5FOLDS
	FOLD 1	FOLD 2	FOLD 3	FOLD 4	FOLD 5
	1	1	1	1	1
	1	1	1	1	1
	1	1.2965e-08	1.38296e-08	1	1
	1.77453e-08	8.07952e-09	6.30101e-09	1.02406e-08	5.51329e-09
	9.29411e-09	1.54504e-08	6.94647e-09	8.87633e-09	1.26363e-08
	1.6493e-08	8.91095e-09	1.62305e-08	9.44686e-09	1.42875e-08
	7.43299e-09	1.39223e-08	3.52341e-08	4.88688e-09	1.57588e-08
	9.09824e-09	7.51704e-09	8.64722e-09	7.81038e-09	3.22573e-09
	4.85175e-09	1.85007e-08	2.4583e-08	1.86827e-09	1.09411e-08
	9.75688e-09	5.95938e-09	9.54555e-09	9.59437e-08	1.49212e-08
	2.32788e-08	8.59942e-09	1.46206e-08	6.60062e-09	2.59444e-09
	2.81675e-09	8.42462e-09	2.98015e-09	8.54768e-09	3.75847e-09
	5.95592e-09	5.63525e-09	1.63313e-08	3.65986e-09	8.62723e-09
	2.34033e-08			7.20736e-08	4.64094e-09
					2.28291e-08

### Sheet: P(x)_100FS_AID439_81_5FOLDS
	FOLD 1	FOLD 2	FOLD 3	FOLD 4	FOLD 5
	1.9914e-07	0.999998	4.18056e-11	5.62583e-06	0.999734
	3.64159e-07	1.02617e-06	0.0015092	0.824081	0.999982
	5.31433e-10	0.999936	0.00115828	2.76296e-05	2.84247e-08
	1.50113e-05	8.83464e-11	0.000105942	4.27226e-10	7.81275e-07
	0.00455208	0.512825	1.00275e-08	6.93764e-10	7.80624e-05
	0.000221037	9.59799e-07	3.65788e-08	9.63838e-10	0.0473231
	1.26724e-06	0.0181735	6.5571e-09	0.0458163	0.0283839
	1.93053e-07	7.82426e-06	0.0412936	0.996335	5.29713e-09
	2.71118e-11	0.0203162	0.0337791	1	6.29036e-08
	1.7433e-10	2.25932e-15	1.53762e-09	1.28101e-11	2.26164e-07
	5.84111e-08	3.36077e-08	1.82931e-13	0.0202458	7.65058e-06
	1.76073e-11	3.21279e-12	0.0170582	9.75714e-05	1.57563e-08
	3.18798e-12	3.89842e-05	2.14865e-06	4.77779e-06	6.81872e-06
	3.36377e-08			0.984207	1.12434e-07
					0.998369
