## Supplementary Material_Values for "Milk-Way Algorithm applied in Imbalanced Dataset": AID439_914_value_P.xlsx

### Sheet: P(x)_5FS_AID439_914_5FOLDS
	FOLD 1	FOLD 2	FOLD 3	FOLD 4	FOLD 5
	1	0.999993	0.998557	7.41271e-06	1
	0.999904	1	1	0.999874	0.999721
	1	0.999984	9.08834e-05	0.992245	0.111344
	4.29916e-07	4.0638e-06	0.768751	1.21531e-08	9.14792e-07
	4.83486e-08	6.09881e-06	2.23994e-12	4.53672e-07	0.104228
	3.26716e-07	2.32717e-06	4.99208e-08	0.000184344	1.31336e-09
	2.5965e-16	1.28416e-08	0.000117787	1.90916e-12	2.12567e-05
	0.000722178	8.6259e-12	9.08834e-05	2.57037e-09	3.27487e-05
	3.05949e-06	5.7398e-05	0.00513545	6.59489e-09	0.0209753
	2.13511e-11	8.2132e-12	7.14278e-08	0.001051	5.44681e-11
	1.33153e-07	0.466312	1.21163e-10	0.0011777	1.01605e-05
	2.41698e-07	2.04832e-10	3.13678e-05	0.829202	2.43584e-05
	0.000886562	3.58299e-12	7.28724e-05	4.93382e-14	1.79844e-09
	3.74681e-08			7.56656e-10	1.01605e-05
					0.986336

### Sheet: P(x)_50FS_AID439_914_5FOLDS
	FOLD 1	FOLD 2	FOLD 3	FOLD 4	FOLD 5
	1	1	1	1	1
	1	1	1	1	1
	1	5.88942e-09	1.73452e-08	1	1
	1.04467e-08	3.16405e-09	8.09793e-09	1.69704e-08	7.50762e-09
	5.18598e-09	2.96559e-08	2.7573e-08	8.95471e-09	1.20419e-08
	1.4845e-08	1.17959e-08	1.41701e-08	1.21426e-08	2.4012e-08
	5.94511e-09	2.91934e-08	5.80748e-08	5.96556e-09	8.49632e-09
	1.74624e-08	6.11938e-09	1.14871e-08	3.95542e-08	7.17505e-09
	3.52451e-09	1.57562e-08	3.68854e-08	3.20856e-09	1.36655e-08
	3.15963e-09	1.31721e-08	6.56935e-09	9.93352e-08	1.63203e-08
	2.22062e-08	1.68325e-08	7.85438e-09	1.94794e-08	3.58558e-09
	2.70173e-09	8.94826e-09	3.89258e-09	2.46614e-09	2.26565e-09
	1.365e-08	6.34913e-09	2.66954e-08	1.95649e-09	9.43107e-09
	4.95789e-08			6.43293e-08	6.43784e-09
					4.91386e-08

### Sheet: P(x)_75FS_AID439_914_5FOLDS
	Fold 1	Fold 2	Fold 3	Fold 4	Fold 5
	1	1	1	1	1
	1	1	1	1	1
	1	5.88942e-09	1.73452e-08	1	1
	1.04467e-08	3.16405e-09	8.09793e-09	1.69704e-08	7.50762e-09
	5.18598e-09	2.96559e-08	2.7573e-08	8.95471e-09	1.20419e-08
	1.4845e-08	1.17959e-08	1.41701e-08	1.21426e-08	2.4012e-08
	5.94511e-09	2.91934e-08	5.80748e-08	5.96556e-09	8.49632e-09
	1.74624e-08	6.11938e-09	1.14871e-08	3.95542e-08	7.17505e-09
	3.52451e-09	1.57562e-08	3.68854e-08	3.20856e-09	1.36655e-08
	3.15963e-09	1.31721e-08	6.56935e-09	9.93352e-08	1.63203e-08
	2.22062e-08	1.68325e-08	7.85438e-09	1.94794e-08	3.58558e-09
	2.70173e-09	8.94826e-09	3.89258e-09	2.46614e-09	2.26565e-09
	1.365e-08	6.34913e-09	2.66954e-08	1.95649e-09	9.43107e-09
	4.95789e-08			6.43293e-08	6.43784e-09
					4.91386e-08

### Sheet: P(x)_100FS_AID439_914_5FOLDS
	FOLD 1	FOLD 2	FOLD 3	FOLD 4	FOLD 5
	2.12382e-08	1	1.50071e-12	0.000417549	0.289492
	1.27343e-11	3.91787e-09	1.91793e-05	0.689502	0.973857
	6.42645e-09	1	0.00274433	7.16456e-07	1.62948e-08
	4.78331e-10	4.39938e-08	0.00016447	1.19605e-07	7.05683e-10
	1.11039e-05	1	4.94903e-06	7.43134e-10	6.4457e-06
	1.08194e-06	3.95673e-09	1.40095e-07	2.07235e-10	0.11526
	2.47273e-12	0.556775	0.0110527	0.0633242	0.0077294
	2.15185e-08	0.000912813	0.260563	0.999446	6.09878e-10
	5.23592e-09	0.000865589	0.00061062	0.999997	7.60855e-11
	6.67144e-13	3.19043e-13	2.92099e-14	1.50465e-11	0.000528193
	2.24289e-15	1.20508e-05	6.48548e-09	0.0155445	0.000948316
	1.08192e-06	2.28789e-06	0.00739459	7.78269e-07	4.33135e-08
	4.9985e-10	0.502946	0.00107794	0.00062815	1.29613e-06
	3.71419e-11			0.588355	3.63029e-09
					0.999656
