## Supplementary Material_Values for "Milk-Way Algorithm applied in Imbalanced Dataset": AID644_100_value_P.xlsx

### Sheet: P(x)_5FS_AID644_100_5FOLDS
	FOLD 1	FOLD 2	FOLD 3	FOLD 4	FOLD 5
	1	1	0.999987	0.999996	0.999997
	0.999999	0.999995	0.999996	1	1
	0.999998	1	0.999998	0.999997	1
	0.999996	1	1	0.999997	0.999993
	0.999999	1	0.999999	1	1
	1	0.999998	0.99999	1	0.999998
	1	1	0.999996	0.999997	1
	1	1	0.999996	1	1
	1	1	1	1	0.999999
	0.999999	0.999999	0.999998	1	1
	1	1	1	1	0.999999
	0.999999	1	1	1	0.999964
	1	1	1	1	0.999997
	1	5.61517e-10	1.40656e-06	0.999998	2.05551e-09
	2.82103e-06	4.09079e-06	5.72845e-09	3.74808e-06	1.58468e-06
	3.11588e-05	4.09873e-07	4.21395e-10	2.506e-06	1.80848e-06
	3.67362e-06	3.22405e-10	1.08491e-07	2.65827e-07	7.64902e-07
	9.49311e-07	1.9383e-09	1.90166e-09	4.56268e-10	7.50178e-10
	4.14882e-07	6.64746e-07	5.6731e-10	9.58116e-10	4.30997e-10
	1.43874e-06	1.29578e-09	1.60558e-06	1.10899e-06	1.46002e-09
	2.80456e-09	3.22143e-10	2.70694e-06	8.15224e-10	4.19389e-09
	2.15742e-12	6.26009e-10	1.17153e-06	2.30162e-09	4.4161e-06
	1.81613e-05	5.15224e-07	5.60553e-10	2.07009e-06	4.28755e-10
	6.79956e-07	1.21148e-05	2.77998e-06	4.38262e-10	9.4223e-08
	3.27575e-06	7.9687e-10	6.44712e-10	4.57534e-06	2.1978e-05
	8.56926e-10	1.18375e-05	2.99783e-06	2.30534e-09	9.81351e-07
	6.57169e-06	7.63065e-07	4.53873e-06	4.70657e-09	1.76875e-06
	1.13159e-06	1.6505e-07	9.96319e-10	2.41143e-06	6.2692e-10
	2.78226e-06	4.19142e-10	1.11657e-07	8.01557e-08	7.51201e-07
	2.31728e-06	8.45471e-07	6.32245e-10	2.30121e-09	7.63723e-10
	9.14912e-07	1.16912e-06	2.11223e-06	9.49903e-10	1.46002e-09
	1.62731e-06	2.54444e-10	3.90835e-08	1.90501e-09	4.48131e-06
	1.31612e-07	4.35254e-10	3.28214e-09	9.30653e-07	4.92528e-10
	5.72684e-06	1.19068e-09	5.67561e-10	1.83397e-14	1.85027e-15
	0.00102504	5.69393e-10	2.68254e-06	5.12746e-06	1.80244e-09
	2.26218e-07	1.27902e-09	8.37012e-10	5.43846e-10	2.17826e-09
	4.00561e-06	2.75135e-08	1.46417e-05	1.92868e-06	1.94261e-07
	1.86348e-06	2.38952e-06	2.24483e-06	5.38309e-06	3.06495e-08
	9.72367e-10	2.09675e-06	6.29344e-07	4.70615e-09	1.13164e-10
	9.73468e-10	1.64271e-06	4.85566e-10	4.56391e-10	2.19879e-05
	1.20751e-06	4.88357e-18	2.10511e-06	2.05146e-06
	9.46399e-10			9.75778e-07

### Sheet: P(x)_50FS_AID644_100_5FOLDS
	FOLD 1	FOLD 2	FOLD 3	FOLD 4	FOLD 5
	1	1	1	1	1
	1	1	1	1	1
	1	1	1	1	1
	1	1	1	1	1
	1	1	1	1	1
	1	1	1	1	1
	1	1	1	1	1
	1	1	1	1	1
	1	1	1	1	1
	1	1	1	1	1
	1	1	1	1	1
	1	1	1	1	1
	1	1	1	1	1
	1	1.28611e-08	4.49865e-09	1	1.07109e-08
	3.06197e-08	1.49627e-08	1.39736e-08	5.71798e-09	8.42789e-09
	2.11401e-08	5.48415e-08	1.28487e-09	6.8869e-09	7.36631e-08
	2.815e-09	2.47549e-08	3.4906e-09	1.42991e-08	1.24827e-08
	2.60673e-08	1.47532e-08	2.58267e-08	5.29221e-09	5.25533e-09
	1.10061e-08	7.05669e-09	1.4911e-09	6.65879e-09	3.48995e-08
	6.17535e-09	3.66641e-09	5.37446e-09	1.4773e-08	5.9255e-09
	9.95644e-09	2.07653e-08	2.76341e-08	3.83374e-09	2.72291e-09
	2.4312e-08	5.02245e-09	8.8972e-09	1.06493e-08	5.65221e-08
	3.68968e-09	2.36426e-08	1.28328e-08	1.6072e-08	5.76947e-09
	1.88152e-08	8.32264e-09	5.28181e-09	2.98062e-08	7.91421e-09
	3.80272e-09	1.81585e-08	4.68498e-09	1.02754e-08	2.3986e-08
	1.57471e-08	4.68103e-09	4.56817e-08	1.90939e-08	2.01358e-08
	1.06534e-08	1.68637e-09	7.45244e-09	1.39841e-08	2.09414e-08
	5.60441e-08	1.80419e-08	1.6632e-08	4.02192e-09	1.61674e-08
	1.32911e-08	1.55067e-09	3.65329e-08	1.89438e-08	3.55938e-08
	5.01864e-08	1.00913e-07	2.35365e-08	7.90324e-08	5.22715e-09
	1.29363e-09	5.59586e-09	3.57396e-08	2.34062e-08	5.87379e-09
	1.40644e-08	7.27458e-09	7.98797e-09	1.89647e-08	1.58352e-08
	4.06646e-09	2.05844e-08	4.76227e-09	7.9511e-09	1.38017e-08
	7.68878e-09	1.36919e-08	2.7457e-08	2.76776e-08	3.46626e-09
	5.06082e-09	6.33726e-09	3.15135e-09	8.78856e-09	1.2016e-08
	2.32093e-09	8.04622e-09	1.05583e-08	4.14583e-09	7.65861e-09
	4.20257e-09	1.5726e-08	4.59311e-09	8.64914e-09	8.27415e-09
	2.83044e-09	1.72445e-08	6.46605e-09	4.96379e-09	6.09989e-09
	2.74422e-08	2.85605e-09	2.88654e-08	1.3807e-08	2.87975e-09
	2.57647e-08	1.93958e-08	1.01266e-08	1.38896e-08	2.44467e-08
	1.84944e-08	9.59292e-09	1.00219e-08	1.36053e-08
	1.20833e-09			1.03541e-09

### Sheet: P(x)_75FS_AID644_100_5FOLDS
	Active(53)vsInactive(53)	Active(53)vsInactive(53)	Active(53)vsInactive(53)	Active(53)vsInactive(53)	Active(53)vsInactive(53)
	1	1	1	1	1
	1	1	1	1	1
	1	1	1	1	1
	1	1	1	1	1
	1	1	1	1	1
	1	1	1	1	1
	1	1	1	1	1
	1	1	1	1	1
	1	1	1	1	1
	1	1	1	1	1
	1	1	1	1	1
	1	1	1	1	1
	1	1	1	1	1
	1	9.17731e-09	1.17923e-08	1	3.21011e-08
	6.15071e-08	5.87321e-09	1.69196e-08	6.78988e-09	1.0314e-08
	1.23438e-08	1.52923e-08	2.7793e-09	7.56656e-09	3.0202e-08
	6.15843e-09	1.42587e-08	5.35558e-09	8.3904e-09	1.71221e-09
	2.57933e-08	1.47886e-08	4.53464e-09	3.51853e-09	5.36203e-09
	8.57071e-09	1.11715e-08	3.52503e-09	4.95404e-09	1.47981e-08
	1.73375e-08	3.93187e-09	1.14782e-08	1.83156e-08	4.91095e-09
	1.20829e-08	1.57278e-08	2.96017e-08	1.19281e-08	5.37161e-09
	9.98101e-09	2.75712e-09	7.42428e-09	8.80996e-08	3.14311e-08
	9.10694e-09	4.6887e-08	6.75742e-09	1.63706e-08	4.54786e-09
	2.12196e-08	1.32274e-08	5.33741e-09	2.08088e-08	5.46629e-09
	5.91481e-09	1.86955e-08	3.55349e-09	1.39681e-08	1.73627e-08
	8.01292e-09	9.29873e-09	4.73049e-08	1.02315e-08	1.52468e-08
	1.47675e-08	3.44356e-09	1.13135e-08	1.23966e-08	1.26769e-08
	2.31799e-08	2.87938e-08	6.05384e-09	4.16607e-09	1.58506e-08
	1.40856e-08	1.82596e-09	1.84085e-08	2.13772e-08	1.89093e-08
	2.90617e-08	4.59877e-08	1.42121e-08	3.4445e-08	7.49004e-09
	4.55433e-09	2.00449e-08	3.04318e-08	4.38767e-08	2.09855e-09
	2.1902e-08	1.1611e-08	2.19014e-08	1.55971e-08	1.16731e-08
	6.74641e-09	1.70677e-08	1.57424e-09	5.2411e-09	1.48906e-08
	4.60418e-09	1.00709e-08	7.1662e-09	1.77098e-08	7.15524e-09
	7.82331e-09	6.09364e-09	6.10845e-09	2.58503e-07	2.27707e-08
	1.77918e-08	2.44062e-08	6.94096e-09	5.47011e-09	1.75333e-08
	7.70879e-09	1.07149e-08	1.0211e-08	3.90388e-09	8.43064e-09
	9.24388e-09	1.08242e-08	7.14657e-09	2.17312e-08	3.22674e-09
	2.00337e-08	3.6026e-09	1.40879e-08	1.64662e-08	1.42832e-10
	2.20144e-08	2.11793e-08	7.7458e-09	1.79742e-08	1.28522e-08
	3.13782e-09	1.3897e-08	9.44744e-09	9.16102e-09
	1.32511e-09			3.46105e-09

### Sheet: P(x)_100FS_AID644_100_5FOLDS
	FOLD 1	FOLD 2	FOLD 3	FOLD 4	FOLD 5
	0.00995125	0.0083567	0.000398923	0.946593	0.00798058
	0.000777781	0.997608	2.14939e-05	7.74594e-06	0.114725
	0.0169951	0.0310786	0.0345952	0.117993	0.310424
	1	1	1.32854e-05	0.0632621	0.0124685
	1	1.72248e-05	3.84202e-09	2.50741e-09	0.999976
	0.999995	2.88073e-07	0.00101676	5.12693e-05	0.000276608
	7.77492e-05	0.958598	1.74605e-05	0.0013473	2.93434e-09
	0.79493	0.00300941	1.09066e-06	3.16169e-05	0.00162953
	0.026313	0.807699	0.9827	6.8709e-05	1.49965e-10
	0.0952795	0.000669196	2.85331e-05	1	0.00573672
	5.47319e-07	0.981756	0.999983	0.00284543	0.0397243
	0.999998	5.41984e-07	0.0463799	0.00251811	5.88909e-09
	0.959672	0.999984	0.00293394	0.00887108	0.0550441
	0.000187512	4.81897e-06	0.00567231	2.50173e-05	0.0167112
	0.00224373	0.997902	3.06164e-05	0.825448	6.90388e-07
	0.4993	0.99999	0.000192997	0.000278744	5.19994e-05
	6.69796e-06	0.996778	0.115144	1.21043e-05	0.00383977
	7.17728e-09	5.51762e-08	0.00259812	1.23161e-06	0.808788
	0.000117178	0.00362205	0.0243786	1.18777e-05	0.682978
	2.89809e-05	0.00057454	0.00149601	0.000318934	0.00280657
	2.1394e-06	2.13255e-07	0.00232148	2.61118e-07	0.000360498
	2.26296e-05	0.999996	0.00266571	3.26767e-11	0.00674995
	2.86107e-08	0.999976	6.4842e-05	0.00204165	1
	0.00783653	2.10423e-11	0.00235112	0.996989	0.999984
	0.734504	0.999997	4.49922e-11	0.000196479	1.3167e-08
	0.968918	6.19974e-10	0.770521	0.00593291	0.999995
	0.000549095	7.5033e-11	3.11246e-06	0.000175701	0.000286024
	0.000105481	0.0303154	4.13641e-07	0.000271779	0.854751
	5.51412e-05	0.0799054	0.458166	7.20535e-06	0.00198176
	6.74994e-07	1	0.99998	2.16097e-09	0.0620757
	0.440918	7.66602e-11	0.000150114	3.23999e-06	0.963719
	0.986408	0.612859	4.41208e-11	0.999497	2.23931e-08
	1.10299e-05	4.86679e-13	1	0.39498	6.2819e-06
	0.000101937	5.08282e-09	0.77869	6.73914e-12	8.94938e-07
	2.27525e-10	6.4539e-12	0.0121825	0.999439	0.970442
	0.260956	0.995023	8.74631e-07	3.54876e-07	6.18024e-07
	0.00717991	0.0021927	5.52341e-07	0.994972	5.10635e-08
	0.169838	0.0001699	5.87772e-06	6.4758e-08	0.0166021
	0.458777	1.11976e-05	2.17131e-14	2.73823e-06	0.00185526
	4.27069e-06	1.33919e-05	0.0127729	1.70484e-10	0.000533905
	4.38187e-05	0.00691186	5.67105e-09	4.92361e-13
	9.11166e-06			0.00781575
