## Supplementary Material_Values for "Milk-Way Algorithm applied in Imbalanced Dataset": AID644_914_value_P.xlsx

### Sheet: P(x)_5FS_AID644_914_5FOLDS
	FOLD 1	FOLD 2	FOLD 3	FOLD 4	FOLD 5
	0.999997	1	0.999987	1	1
	1	1	0.999596	0.999995	0.999987
	0.99985	0.999999	1	0.999995	0.999998
	1	1	1	0.957295	0.999992
	1	0.0219405	0.000390423	0.999995	0.999938
	1	1	0.999997	0.999996	0.999999
	0.0606396	0.999747	0.988899	0.999703	1
	0.999981	0.99849	0.998163	0.99978	0.997143
	0.999999	1	0.999999	1	0.050875
	1	1	0.993352	1	0.999774
	0.999998	1	0.999958	1	1
	1	1	0.999994	1	0.072161
	1	0.999787	0.999997	1	0.999978
	0.999955	3.27448e-07	3.4316e-07	0.999999	3.56809e-08
	6.63136e-08	1.82962e-08	2.31745e-09	1.77134e-09	4.36281e-09
	9.61181e-09	4.96394e-09	3.02783e-09	2.39774e-11	1.15169e-08
	3.9947e-09	1.12371e-08	3.7766e-09	5.30585e-09	5.71995e-11
	1.27628e-07	7.1938e-09	2.19581e-08	1.62134e-11	3.82832e-08
	1.35273e-08	5.59234e-08	8.6095e-10	2.66442e-09	9.90147e-08
	2.12313e-08	1.34777e-09	7.71988e-06	1.75736e-08	1.50892e-08
	1.05823e-08	3.18794e-08	2.91707e-08	2.18239e-07	1.27427e-09
	1.93093e-09	6.46356e-09	7.30333e-08	2.37517e-05	1.34588e-07
	1.95164e-05	8.34623e-05	5.48027e-08	7.41948e-13	1.08569e-09
	4.94989e-05	8.39958e-09	1.032e-08	4.24759e-08	4.4391e-12
	3.94477e-09	1.71304e-07	1.82309e-08	2.88291e-07	5.5875e-09
	7.97107e-08	5.37305e-07	2.75432e-05	3.24335e-08	3.47574e-07
	1.27792e-08	1.33883e-08	2.62854e-08	1.37065e-08	3.9678e-06
	6.5875e-09	0.000131299	3.56723e-10	3.63651e-06	1.17628e-08
	1.29248e-08	9.1028e-10	3.60658e-08	4.3368e-09	8.93127e-07
	1.3076e-09	7.37232e-06	5.26293e-08	9.14822e-05	2.96384e-09
	2.42873e-07	1.30085e-09	7.43845e-09	2.85966e-05	6.42803e-11
	3.55479e-05	4.03262e-06	2.20447e-08	6.13536e-06	1.66503e-09
	2.97956e-09	1.77254e-11	7.35506e-09	2.23692e-06	2.81431e-09
	1.31081e-09	0.000107931	1.05891e-07	1.38078e-09	1.30675e-06
	6.43624e-09	1.06714e-10	7.93197e-09	0.0717607	2.04532e-07
	0.000290625	0.00337898	4.9113e-10	3.16318e-09	6.50374e-07
	2.85308e-08	4.42646e-09	6.49156e-07	4.39123e-08	5.16665e-08
	3.18852e-07	1.09814e-09	3.71638e-08	2.18048e-07	1.00172e-09
	6.15346e-09	1.71796e-09	3.14513e-08	4.682e-09	0.000576643
	2.06952e-12	6.42488e-12	4.93747e-09	1.09802e-08	4.50914e-08
	1.71709e-09	8.08541e-08	2.57416e-07	1.62399e-06
	2.8557e-09			8.44857e-13

### Sheet: P(x)_50FS_AID644_914_5FOLDS
	FOLD 1	FOLD 2	FOLD 3	FOLD 4	FOLD 5
	1	1	1	1	1
	1	1	1	1	1
	0.999999	0.9995	1	1	1
	1	1	1	0.999994	1
	1	0.999674	1	1	1
	1	1	0.999999	1	1
	1	1	1	1	1
	1	1	1	1	1
	1	1	1	1	1
	1	1	1	1	1
	1	1	1	1	1
	1	1	1	1	1
	1	1	1	1	1
	1	2.00245e-08	2.87891e-10	1	9.44929e-08
	5.00531e-08	1.00231e-07	9.47801e-09	4.75249e-08	4.21857e-10
	6.19266e-08	2.06767e-07	4.02866e-09	1.99599e-07	1.08552e-08
	4.63737e-09	4.83005e-08	2.04538e-07	7.36385e-09	1.72393e-08
	1.65051e-08	4.20471e-10	2.10765e-09	8.27621e-10	1.3935e-08
	5.07853e-08	3.06989e-09	2.77756e-08	2.98924e-08	1.86884e-07
	5.82368e-07	1.50887e-08	1.14613e-09	1.88339e-09	7.47041e-09
	3.51233e-08	6.34347e-09	7.2893e-08	9.24226e-08	1.19466e-08
	1.07504e-08	1.3106e-10	2.98151e-10	2.07569e-07	3.24254e-08
	2.67215e-07	3.53008e-08	4.20813e-09	1.36814e-09	1.36224e-09
	2.43143e-09	6.78981e-09	5.93424e-09	1.01811e-07	6.67969e-09
	1.43619e-08	2.64318e-09	3.34343e-09	1.86192e-09	1.64282e-08
	4.76569e-08	3.52889e-09	2.98888e-07	6.45246e-09	1.93861e-08
	7.15004e-09	2.4522e-10	8.43378e-09	9.3857e-08	2.27375e-08
	7.71232e-09	5.34184e-09	1.10622e-10	7.81334e-10	7.86763e-08
	1.04011e-08	3.60563e-10	7.18115e-08	6.21112e-08	1.39879e-09
	8.26096e-08	3.82406e-05	1.86226e-07	4.93591e-08	2.33004e-09
	3.22426e-10	9.56224e-10	9.41603e-07	1.22855e-08	2.71126e-09
	1.116e-08	3.09104e-09	3.93024e-09	1.33159e-07	1.28092e-08
	4.95012e-06	8.77649e-09	3.50384e-09	1.01479e-07	9.43185e-09
	1.68124e-08	3.51887e-08	2.16975e-09	1.994e-09	1.55122e-07
	6.98237e-08	8.23247e-09	8.50112e-09	4.20658e-06	3.71338e-09
	1.08535e-08	4.5411e-09	1.85366e-07	4.05177e-10	2.40636e-09
	7.99071e-10	2.84162e-09	5.71097e-09	4.98682e-08	1.71487e-09
	3.09697e-08	1.86401e-07	2.74562e-07	2.12179e-08	5.82596e-09
	1.20088e-09	4.59946e-09	2.1635e-09	8.83869e-09	1.16341e-10
	2.63177e-09	1.85762e-09	2.01139e-08	5.1221e-09	8.85532e-09
	3.86435e-09	3.36582e-08	9.23846e-08	8.11707e-10
	1.70253e-09			3.76059e-08

### Sheet: P(x)_75FS_AID644_914_5FOLDS
	FOLD 1	FOLD 2	FOLD 3	FOLD 4	FOLD 5
	1	1	1	1	1
	1	1	1	1	1
	0.999999	0.999944	1	1	1
	1	1	1	1	1
	1	1	1	1	1
	1	1	1	1	0.999999
	1	1	1	1	1
	1	1	1	1	1
	1	1	1	1	1
	1	1	1	1	1
	1	1	1	1	1
	1	1	1	1	0.999999
	1	1	1	1	1
	1	1.05455e-08	4.08599e-10	1	1.11991e-07
	5.04007e-08	6.23448e-08	1.47068e-08	4.11418e-08	1.88581e-09
	5.66156e-08	2.31308e-07	3.1972e-09	2.54525e-07	4.94817e-09
	5.66632e-09	1.00126e-07	1.53108e-07	6.3842e-09	1.62753e-09
	2.45593e-08	1.76017e-10	2.59749e-09	1.44404e-09	7.28492e-09
	5.37939e-08	6.8725e-09	5.91537e-08	1.58442e-08	6.40402e-07
	1.35557e-06	3.80989e-08	1.64225e-09	1.08902e-09	1.65302e-08
	7.8786e-08	2.94004e-08	6.08078e-08	7.53728e-08	4.7872e-08
	5.74108e-09	6.31098e-11	7.19533e-10	3.81357e-08	2.02846e-08
	4.35957e-07	3.50998e-08	3.46288e-09	3.18456e-09	8.30801e-10
	2.10272e-09	1.12157e-08	4.77032e-09	5.53114e-08	1.39256e-08
	1.90821e-08	1.33198e-09	5.12873e-09	9.94723e-10	2.13331e-08
	2.60157e-08	3.2085e-09	3.91612e-07	1.32517e-08	5.98311e-09
	5.94863e-09	4.43798e-10	3.76654e-09	1.84771e-07	1.31444e-08
	4.96266e-09	4.09851e-09	4.37807e-11	2.36881e-10	2.66619e-08
	1.44362e-08	3.24074e-10	1.78171e-08	1.19547e-07	8.80916e-10
	1.2272e-07	0.000115117	2.23406e-07	8.37487e-08	3.3252e-09
	1.23556e-10	2.01027e-09	1.38549e-06	1.15147e-09	9.87816e-10
	7.75163e-09	1.41116e-09	7.46717e-09	4.24237e-07	4.97531e-08
	4.62249e-06	2.73136e-08	4.61044e-10	1.2599e-07	1.35729e-08
	9.61356e-09	2.59067e-09	1.96477e-09	3.66057e-09	1.21217e-07
	4.33945e-08	7.17469e-09	1.63658e-08	6.90222e-07	2.02274e-09
	8.49501e-09	8.55773e-09	5.17227e-08	9.47079e-10	3.04492e-09
	1.96651e-09	3.99838e-09	6.30798e-09	1.87976e-08	3.58236e-10
	4.63621e-08	3.89865e-07	2.08371e-07	1.90022e-08	1.05522e-08
	7.34187e-10	5.49203e-09	5.91479e-09	5.74906e-09	1.41855e-10
	1.02846e-09	2.32108e-09	3.34348e-08	6.46013e-09	6.35965e-09
	4.58272e-09	3.78264e-08	1.79544e-07	5.28081e-10
	2.1438e-09			1.41444e-07

### Sheet: P(x)_100FS_AID644_914_5FOLDS
	FOLD 1	FOLD 2	FOLD 3	FOLD 4	FOLD 5
	0.999968	1	3.09456e-05	1	0.697596
	1.62604e-08	0.0787714	0.261583	2.81564e-13	0.161276
	4.28476e-09	0.629919	1	3.59422e-05	0.99102
	1	0.999989	0.97908	6.98728e-12	0.000656632
	1	1.24795e-30	4.66037e-07	1.21996e-11	0.00197742
	1	0.0030796	0.536077	3.61143e-16	0.00236131
	0.321038	8.18914e-20	3.48668e-07	0.0031135	8.07688e-20
	0.999999	0.000375412	0.000299302	0.000241455	0.999987
	1	1	3.07588e-06	7.03552e-14	2.91162e-07
	1	0.0209663	1	1	1.75097e-06
	1.31882e-07	0.000269382	0.00146476	0.789405	0.999281
	1	0.549329	8.40691e-12	0.0189656	1
	0.99997	0.99998	1.42283e-06	0.00420263	1
	0.471152	0.936401	8.53109e-15	0.0137878	0.999999
	0.998193	3.03265e-11	9.75276e-05	0.107504	5.88347e-11
	1.37025e-12	4.09152e-18	1.09458e-09	0.900552	0.00444792
	8.5241e-09	1.16569e-07	1	5.56585e-17	6.10629e-05
	0.0829931	6.1464e-10	9.31091e-12	5.99138e-16	0.00471356
	1.17377e-08	3.70862e-14	1	9.20236e-13	0.999979
	2.37503e-08	6.42999e-05	1.01865e-05	1.55714e-07	0.00350017
	5.27713e-10	0.966473	0.999863	0.782386	0.000319605
	1	0.00269513	1.0884e-07	0.999998	0.999907
	1.42387e-13	0.999955	4.1274e-08	1.05134e-17	0.220788
	1.16047e-12	8.13482e-12	0.999999	0.000355909	9.3497e-06
	0.999872	1	1.02476e-08	0.00614591	1.09515e-14
	0.000822972	2.92525e-08	0.00317229	1.71192e-09	1
	2.60857e-20	4.8767e-07	3.89594e-10	0.0025634	0.0267519
	0.240348	5.3977e-11	8.37746e-06	1	0.000769718
	2.06562e-10	7.5639e-05	1	0.000126981	0.000796786
	7.10401e-21	0.639955	0.0844329	5.22105e-24	1.68765e-07
	0.998998	3.90359e-12	0.999676	0.999996	3.43118e-09
	0.999994	3.01872e-21	8.72014e-19	1	2.03601e-10
	0.996007	7.78648e-10	1	1	3.09784e-05
	0.000323222	0.552452	0.987814	2.93328e-14	0.89551
	0.995105	0.997463	0.998812	1	0.083812
	1	0.00543237	0.00456714	2.64369e-15	1
	0.579542	9.46191e-06	0.00109208	2.45089e-08	2.77836e-14
	0.992659	9.66515e-10	0.0197823	2.03988e-11	4.57037e-09
	0.000379949	1.77008e-06	0.99995	1.64118e-05	0.99573
	9.02914e-05	0.0545544	0.998134	2.87524e-11	0.00464983
	7.37689e-09	0.000900549	0.566347	0.00387994
	2.1533e-06			1.21019e-13
