## Supplementary Material_Values for "Milk-Way Algorithm applied in Imbalanced Dataset": AID721_87_value_P.xlsx

### Sheet: P(x)_5FS_AID721_87_5FOLDS
	FOLD 1	FOLD 2	FOLD 3	FOLD 4	FOLD 5
	0.915171	0.995383	0.981381	0.97727	0.994662
	0.996267	0.997561	0.986229	0.97612	0.220011
	0.996952	0.992863	0.989111	0.975761	0.997746
	0.997036	0.432579	9.41026e-16	0.976337	0.997286
	0.5	0.991559	2.19382e-07	0.976097	0.00166091
	0.99343	0.991559	0.00150431	0.5	0.5
	2.81562e-08	4.40695e-08	0.5	0.965103	0.5
	0.73236	4.40695e-08	0.964993	6.85858e-08	0.5
	0.99343	0.278849	0.5	0.5	5.36475e-06
	0.0189915	5.17654e-06	4.64157e-06	0.5	5.36475e-06
	4.25728e-06	4.40695e-08	4.64157e-06	1.89682e-06	0.990327
	0.5	4.40695e-08	0.00150431	1.89682e-06	0.990327
	2.81562e-08	0.5	0.5	6.85858e-08	0.0286099
	0.5	4.40695e-08	0.5	0.5	5.36475e-06
	0.5	4.40695e-08	7.95845e-09	0.5	5.24007e-08
	0.5	0.5	7.95845e-09	0.965103	0.5
	0.99343	0.5	7.95845e-09	6.85858e-08	0.5
	0.73236	0.5	7.95845e-09	0.0293426	0.5
	2.81562e-08	0.991559		0.5	0.990327

### Sheet: P(x)_50FS_AID721_87_5FOLDS
	FOLD 1	FOLD 2	FOLD 3	FOLD 4	FOLD 5
	1	1	1	1	1
	1	1	1	1	1
	1	1	1	1	1
	1	1	0.999993	1	1
	9.05813e-09	2.73596e-08	3.26717e-09	1	1.93784e-08
	1.42964e-08	7.69917e-09	1.648e-08	2.4488e-08	1.22041e-08
	1.83036e-08	4.71421e-09	2.39062e-09	1.64887e-08	1.30172e-08
	4.82357e-09	8.10269e-08	2.9419e-08	4.71891e-08	1.46922e-08
	8.28425e-09	2.46594e-09	3.98431e-09	1.15258e-08	9.42969e-09
	2.53668e-09	1.30247e-08	7.84363e-09	2.31842e-08	6.78243e-09
	1.22097e-08	2.34319e-09	1.10716e-08	1.07855e-08	3.41652e-09
	7.02443e-08	8.53241e-09	1.87245e-08	7.83684e-09	9.85884e-09
	1.60631e-08	2.37655e-08	3.42108e-09	3.42396e-08	1.32196e-08
	1.96143e-10	1.00414e-08	2.44511e-08	4.11329e-09	7.01178e-09
	9.21033e-09	3.27455e-09	2.91212e-09	1.31296e-08	9.77102e-09
	2.76138e-08	6.05041e-10	5.75934e-09	1.82889e-08	8.25982e-09
	5.48997e-09	2.42282e-07	5.75831e-08	1.4653e-08	1.11995e-08
	3.44247e-08	6.40997e-08	1.75255e-08	8.23892e-09	9.10738e-10
	6.25619e-09	1.46925e-08		8.01302e-08	8.19402e-09

### Sheet: P(x)_75FS_AID721_87_5FOLDS
	FOLD 1	FOLD 2	FOLD 3	FOLD 4	FOLD 5
	1	1	1	1	1
	1	1	1	1	1
	1	1	1	1	1
	1	1	0.999999	1	1
	5.82687e-09	1.35331e-08	4.88955e-09	1	4.46671e-08
	8.59235e-09	8.08162e-09	2.07234e-08	6.68493e-08	1.81721e-08
	1.77562e-08	4.36462e-08	1.28315e-09	8.61519e-09	8.42754e-09
	3.2255e-09	9.34252e-09	1.77002e-08	7.04921e-08	6.14077e-09
	2.21532e-08	1.49842e-09	5.42438e-09	7.04586e-09	7.70325e-09
	7.60648e-09	9.31472e-09	2.84286e-09	1.14798e-07	1.59869e-08
	1.19654e-08	3.24866e-09	7.31988e-09	1.32268e-08	6.85718e-09
	2.75533e-08	4.95261e-09	1.16981e-08	7.52749e-09	4.87196e-09
	8.97147e-09	2.66485e-08	1.90285e-09	1.50694e-08	2.55653e-08
	6.81203e-10	7.05696e-09	1.17842e-08	1.32481e-08	7.58549e-09
	8.96171e-09	2.47637e-08	4.3929e-09	1.27174e-08	3.78311e-09
	6.25253e-08	5.69555e-09	7.89714e-09	2.72781e-08	9.2807e-09
	1.12133e-08	1.09924e-07	4.6559e-08	2.67378e-08	7.65182e-09
	2.12617e-08	1.91572e-08	1.13734e-08	3.3155e-09	2.33136e-09
	1.11147e-08	1.37922e-08		2.89898e-09	6.72837e-09

### Sheet: P(x)_100FS_AID721_87_5FOLDS
	FOLD 1	FOLD 2	FOLD 3	FOLD 4	FOLD 5
	0.999991	4.80922e-08	0.00401833	0.000552924	1.89199e-06
	2.25012e-11	0.00531711	0.000787796	1.24451e-09	0.999627
	0.989364	4.77689e-12	4.61096e-13	0.000312036	6.34031e-13
	0.511859	5.87762e-09	4.21552e-09	0.000111818	0.927459
	0.00767476	0.00037069	1.36446e-05	1.70342e-09	0.999995
	0.999913	6.90789e-06	9.49846e-20	0.000153519	0.000992691
	3.05816e-09	0.0128791	5.0005e-08	6.32175e-07	4.31463e-08
	5.97659e-07	0.000973986	0.00151559	0.237688	0.795513
	0.475126	7.1257e-09	0.999915	0.338693	6.37113e-11
	0.0733828	0.131696	7.76671e-09	7.37167e-08	2.67195e-08
	0.998094	3.9825e-08	1.83855e-08	1.15961e-07	5.82876e-09
	9.72233e-06	1	0.00382596	1.86519e-06	1.39233e-15
	0.000140118	1	2.91185e-07	6.33493e-06	1.59459e-06
	1.29955e-06	6.37122e-05	0.0232103	0.000285393	2.90491e-07
	0.639526	0.99995	3.90042e-12	0.000563531	0.000142732
	2.82335e-11	0.033042	4.84256e-12	3.56759e-06	4.33538e-05
	0.000685207	2.91486e-08	3.67897e-13	3.2303e-08	0.924332
	6.66318e-05	1	1.02077e-09	0.0813963	2.05771e-16
	0.0513706	6.38435e-12		0.158705	0.161311
