## Supplementary Material_Values for "Milk-Way Algorithm applied in Imbalanced Dataset": AID721_914_value_P.xlsx

### Sheet: P(x)_5FS_AID721_914_5FOLDS
	FOLD 1	FOLD 2	FOLD 3	FOLD 4	FOLD 5
	0.0842507	1	0.999999	0.999996	0.999929
	0.00968785	0.999999	0.999997	0.100661	0.950955
	0.994673	1	4.98479e-05	7.26475e-05	0.00080092
	0.0440429	1	0.327228	0.00120107	0.999999
	5.65692e-05	0.00325782	4.3183e-10	1	0.0709714
	0.996876	1.67232e-11	1.12391e-08	0.00386023	2.56805e-08
	7.73572e-14	1.0168e-07	4.51599e-08	0.0040663	6.26154e-07
	9.17737e-09	0.268821	0.00197368	1.89494e-10	0.000349666
	6.47876e-07	5.06609e-08	0.999958	0.000236434	4.22394e-06
	5.20473e-08	1.60988e-15	9.44609e-07	0.00518042	2.85721e-05
	3.44377e-07	1.54845e-06	1.03999e-05	0.000154998	3.85032e-08
	5.49282e-08	4.56129e-06	1.15031e-08	1.35484e-06	2.47126e-10
	4.30269e-10	1.3002e-08	0.292854	1.43471e-08	2.55494e-06
	7.70881e-11	0.013008	0.997383	5.22899e-13	2.85721e-05
	5.1146e-05	3.68799e-08	5.26787e-09	0.000236434	0.00122448
	6.42504e-14	9.34324e-12	7.36798e-14	0.267697	2.0625e-08
	6.01978e-08	0.000942207	1.55847e-11	4.16278e-15	0.99212
	2.43066e-11	0.995344	3.00868e-11	4.74618e-08	6.31229e-12
	1.03167e-12	0.915268		7.67544e-12	7.25417e-13

### Sheet: P(x)_50FS_AID721_914_5FOLDS
	FOLD 1	FOLD 2	FOLD 3	FOLD 4	FOLD 5
	1	1	1	1	1
	1	1	1	1	1
	1	1	1	1	1
	1	1	0.999999	1	1
	1.18581e-08	1.8936e-08	1.60193e-09	1	2.97743e-08
	2.06857e-08	1.21113e-08	1.16071e-08	2.3276e-07	1.06141e-08
	2.36555e-08	1.82009e-08	4.78506e-09	1.08807e-08	1.84134e-08
	6.10185e-09	9.47286e-09	5.92331e-08	3.94832e-09	1.38094e-08
	1.15499e-08	1.46086e-08	7.61975e-09	9.07166e-09	1.11492e-08
	9.50154e-09	1.0606e-08	4.31798e-09	2.59574e-08	1.49775e-08
	1.3251e-08	8.85867e-09	1.65102e-08	5.63787e-09	6.17623e-09
	1.56589e-08	8.26747e-09	9.49134e-09	7.68593e-09	9.32009e-09
	1.32586e-08	5.72533e-09	3.60224e-09	1.3685e-08	1.72254e-08
	1.59081e-09	6.08952e-09	1.52358e-08	4.8139e-09	1.06791e-08
	1.18157e-08	1.53523e-08	9.93841e-09	8.26849e-09	2.63909e-09
	3.26331e-08	2.82915e-09	3.05625e-09	1.50378e-08	7.39357e-09
	2.53185e-09	1.79714e-07	4.41318e-09	1.24895e-08	2.82803e-09
	7.56196e-09	3.42145e-09	2.30783e-08	1.01888e-08	3.87912e-09
	5.92382e-09	2.0508e-08		6.18978e-09	4.35769e-09

### Sheet: P(x)_75FS_AID721_914_5FOLDS
	FOLD 1	FOLD 2	FOLD 3	FOLD 4	FOLD 5
	1	1	1	1	1
	1	1	1	1	1
	1	1	1	1	1
	1	1	0.999999	1	1
	1.18581e-08	1.8936e-08	1.60193e-09	1	2.97743e-08
	2.06857e-08	1.21113e-08	1.16071e-08	2.3276e-07	1.06141e-08
	2.36555e-08	1.82009e-08	4.78506e-09	1.08807e-08	1.84134e-08
	6.10185e-09	9.47286e-09	5.92331e-08	3.94832e-09	1.38094e-08
	1.15499e-08	1.46086e-08	7.61975e-09	9.07166e-09	1.11492e-08
	9.50154e-09	1.0606e-08	4.31798e-09	2.59574e-08	1.49775e-08
	1.3251e-08	8.85867e-09	1.65102e-08	5.63787e-09	6.17623e-09
	1.56589e-08	8.26747e-09	9.49134e-09	7.68593e-09	9.32009e-09
	1.32586e-08	5.72533e-09	3.60224e-09	1.3685e-08	1.72254e-08
	1.59081e-09	6.08952e-09	1.52358e-08	4.8139e-09	1.06791e-08
	1.18157e-08	1.53523e-08	9.93841e-09	8.26849e-09	2.63909e-09
	3.26331e-08	2.82915e-09	3.05625e-09	1.50378e-08	7.39357e-09
	2.53185e-09	1.79714e-07	4.41318e-09	1.24895e-08	2.82803e-09
	7.56196e-09	3.42145e-09	2.30783e-08	1.01888e-08	3.87912e-09
	5.92382e-09	2.0508e-08		6.18978e-09	4.35769e-09

### Sheet: P(x)_100FS_AID721_914_5FOLDS
	FOLD 1	FOLD 2	FOLD 3	FOLD 4	FOLD 5
	0.999991	5.85989e-13	3.74308e-13	2.24754e-06	0.999995
	9.53269e-19	0.380977	7.72841e-13	3.32171e-13	0.981175
	1.43153e-12	4.61638e-17	1.44902e-08	2.6452e-05	2.99914e-11
	0.953776	6.2734e-14	0.000472517	1.40663e-11	4.45767e-10
	0.99883	2.74228e-06	0.09731	1.49084e-10	1.23626e-06
	1	0.987218	1.14783e-18	4.06563e-06	5.52989e-08
	2.67719e-18	0.000987759	6.70868e-07	1.36376e-08	6.75927e-12
	0.00895145	1.94023e-05	1.50443e-07	0.00112722	1
	0.999558	0.999676	1	0.504375	1
	0.999873	0.813387	0.0718746	2.1161e-10	5.58121e-10
	0.999999	3.30559e-10	3.93344e-08	2.06879e-11	0.999393
	0.999616	1	0.999969	8.05058e-09	3.35705e-13
	0.00401501	1	1.6508e-11	0.99069	0.745053
	0.0334505	2.56982e-05	0.00154168	1.34334e-15	1.41866e-07
	0.190493	0.0123262	8.32799e-10	0.0018415	4.08225e-05
	1.47248e-09	1.11372e-08	0.0161204	0.0015169	2.02336e-10
	1	2.8912e-10	2.37054e-08	2.1379e-09	0.999984
	2.3501e-09	0.459852	0.000149732	0.00438315	8.833e-09
	4.20619e-09	1.091e-12		7.66926e-10	1
