## Supplementary Material_Values for "Milk-Way Algorithm applied in Imbalanced Dataset": AID1284_103_value_P.xlsx

### Sheet: P(x)_5FS_AID1284_103_5FOLDS
	FOLD 1	FOLD 2	FOLD 3	FOLD 4	FOLD 5
	0.5	0.5	0.5	0.5	0.995612
	0.5	0.5	0.5	0.411508	0.5
	0.5	0.5	0.5	0.5	0.5
	0.5	0.5	0.5	0.501058	0.5
	0.353807	0.5	0.5	0.5	0.5
	0.5	0.5	0.5	0.5	0.5
	0.998661	0.5	0.5	0.5	0.5
	0.5	0.5	0.5	0.5	0.994969
	0.5	0.995648	0.5	0.5	0.5
	0.5	0.5	0.5	0.5	0.5
	0.5	0.5	0.5	0.214558	0.5
	7.56199e-09	0.5	5.68958e-09	0.5	2.35073e-08
	7.8926e-08	3.49339e-08	5.89554e-09	3.7548e-08	3.32857e-08
	3.85829e-09	4.92468e-09	1.39518e-09	7.31365e-09	4.8754e-09
	7.62682e-09	2.02744e-09	3.01201e-09	2.37448e-09	1.95057e-08
	3.59547e-08	3.13946e-09	1.50095e-08	5.63374e-09	3.41376e-09
	4.6083e-09	3.32483e-09	3.00183e-09	3.62426e-08	2.85749e-09
	2.24176e-09	1.7007e-08	5.77002e-09	4.47502e-09	2.56359e-08
	1.84946e-08	7.34683e-09	2.30267e-08	2.76492e-09	5.05037e-09
	6.29728e-09	4.73783e-09	3.43448e-09	5.06173e-09	5.59532e-09
	1.38116e-08	4.18268e-09	5.60415e-09	5.01459e-09	4.85087e-09
	5.03795e-08	2.40036e-09	2.4357e-09	4.99709e-09	1.9981e-09
	1.27727e-09	1.76698e-09	2.92143e-09	9.77317e-09	9.6728e-09
	4.13368e-09	8.77387e-07	2.62367e-09	1.19587e-08	8.70544e-08
	5.90434e-09	1.24429e-07	3.17743e-08	3.97957e-09	4.87038e-09
	4.85693e-08	3.33212e-08	3.16064e-08	1.97628e-08	2.93464e-08
	1.27853e-08	2.3123e-09	6.38322e-09	3.1013e-09	6.41917e-08
	6.45045e-09	8.93919e-09	3.29353e-08	1.04061e-08	3.4917e-08
	2.366e-09	3.99175e-09	7.32882e-09	1.12077e-08	2.13296e-09
	3.2492e-09	2.84008e-08	2.69764e-09	4.1293e-08	3.47466e-09
	1.08329e-08	1.25901e-09	5.58361e-08	7.91695e-09	6.65356e-08
	1.27457e-09	2.11132e-08	2.07128e-09	4.40242e-08	6.72347e-09
	9.2602e-09	6.38963e-09	5.09993e-09	7.423e-09	4.73424e-09
	2.13209e-08	2.38528e-09	3.5877e-09	2.34476e-08	6.29395e-09
	3.20777e-09	3.54188e-09	3.06345e-09	4.15138e-09	6.38998e-08
	3.08251e-08	1.8021e-08	3.19763e-08	6.18461e-08	6.91964e-08
	2.53129e-09	1.41174e-07	6.34741e-09	4.00641e-09	3.63313e-08
	4.19309e-08	3.44233e-08	7.2421e-09	4.31759e-09	3.1085e-08
	2.04856e-08	1.17496e-08	1.10661e-08	4.30391e-09	5.98041e-09
	3.59938e-08	1.2286e-06	1.06083e-08	4.37693e-08	3.47617e-09
	6.54779e-08	5.78196e-09	1.35079e-09	3.36179e-08	1.78434e-08
	2.30092e-09	5.50105e-08	7.94634e-09	4.15116e-09	2.11685e-08
	5.98351e-09	3.03832e-08	3.48039e-09	1.76128e-07	7.24767e-09
	3.02499e-09	2.63551e-08	6.77255e-08	3.40576e-08	8.3224e-09
	1.91038e-09	2.02051e-09	3.9471e-08	5.31554e-08	7.18231e-09
	2.94915e-09	4.98397e-08	3.6404e-09	7.78062e-09	2.1547e-09
	1.7756e-08	1.52433e-09	1.12614e-09	4.51899e-08	8.14074e-08
	3.28115e-09	2.43706e-08	7.67963e-09	4.02302e-05	2.02359e-07
	1.84487e-06	2.02194e-09	5.62409e-07	4.15447e-08	8.35044e-09
	7.12181e-09	3.65844e-09	1.13014e-09	1.33324e-09	2.08367e-09
	3.653e-08	2.06355e-09	1.98617e-08	6.63009e-07	1.2976e-09
	4.28971e-08	1.47948e-08	1.26722e-08	6.53542e-08	2.50258e-08
	3.59968e-09	1.65744e-09	3.09896e-09	8.36505e-08	2.12683e-09
	1.06299e-06	3.6402e-09	2.48421e-09	2.96048e-08	3.26116e-09
	1.06559e-06	3.03317e-09	2.06945e-08	3.33496e-08	7.40946e-09
	1.70832e-09	2.1769e-08	3.83258e-08	4.69718e-09	5.10776e-08
	1.98675e-09	4.33379e-08	6.81587e-07	2.91734e-08	2.50204e-08
	1.21959e-09	6.00542e-09	1.36531e-08	7.0294e-08	3.76737e-09
	1.85878e-08	4.06711e-08	6.14141e-09	4.40648e-09	8.31834e-09
	2.58703e-09	1.98831e-08	3.78002e-09	3.11682e-08	1.53097e-07
	1.94131e-08	2.33151e-08	1.18326e-08	2.8255e-09	1.07597e-07
	4.2146e-09	4.64001e-09	1.74444e-09	7.40984e-09	5.59229e-09
	2.49793e-09	1.28773e-08	2.84459e-09	4.25371e-08	3.49072e-09
	1.98578e-09	4.1039e-09	6.35157e-09	4.03253e-08	6.14722e-09
	2.95332e-09	2.40532e-09	1.86483e-08	5.68298e-08	3.33363e-08
	2.1688e-08	2.63365e-08	3.23422e-07	4.49596e-08	2.22717e-07
	1.65677e-08	4.18343e-08	1.85055e-09	3.65824e-08	3.18978e-09
	1.44259e-08	7.03093e-09	1.81372e-09	2.92142e-08	8.8298e-09
	1.96046e-09	5.81219e-09	1.81699e-09	1.06392e-07	7.50615e-09
	2.44925e-09	5.21498e-08	4.70718e-08	4.52098e-09	1.40154e-06
	1.9874e-09	1.41787e-07	2.23953e-08	6.86731e-09	2.02375e-08
	6.29797e-09	4.71632e-08	1.23848e-08	1.19936e-09	2.08039e-09
		2.48074e-08		4.80912e-09

### Sheet: P(x)_50FS_AID1284_103_5FOLDS
	FOLD 1	FOLD 2	FOLD 3	FOLD 4	FOLD 5
	1	1	1	1	1
	1	1	1	1	1
	1	1	1	1	1
	1	1	1	1	1
	1	1	1	1	1
	1	1	1	1	1
	1	1	1	1	1
	1	1	1	1	1
	1	1	1	1	1
	1	1	1	1	1
	1	1	1	1	1
	1.35233e-08	1	1.52711e-08	1	3.72867e-09
	1.08321e-08	3.72552e-09	9.54667e-09	1.54973e-08	4.01306e-09
	4.42302e-09	1.43141e-08	3.99321e-09	8.12804e-09	1.40356e-08
	2.09616e-08	2.19061e-09	5.84641e-09	2.01076e-09	1.61265e-08
	2.00928e-08	2.71024e-09	7.92198e-09	6.51535e-09	1.05288e-08
	8.19796e-09	1.06541e-08	4.42641e-09	1.30837e-08	6.45876e-09
	3.68819e-09	1.12586e-08	4.59521e-09	9.48368e-09	2.38563e-08
	1.04146e-08	9.66805e-09	2.19952e-08	8.27744e-09	5.76362e-09
	1.5331e-08	8.24417e-09	7.31832e-09	7.26082e-09	2.6047e-08
	1.48761e-08	1.74667e-08	2.03336e-08	8.48476e-09	6.01063e-09
	1.14857e-08	5.44516e-09	2.11221e-09	8.48403e-09	2.63259e-09
	2.39441e-09	5.15432e-09	9.73207e-09	5.72143e-09	1.16829e-08
	1.42142e-08	1.14012e-08	9.18659e-09	4.16423e-09	1.37952e-08
	1.79747e-08	3.1362e-08	1.55573e-08	1.53292e-08	8.73237e-09
	5.25839e-08	9.83182e-09	1.69804e-08	7.0617e-09	2.20294e-08
	1.23873e-08	1.56008e-08	2.49266e-08	2.21866e-08	2.45245e-08
	1.14797e-08	1.03899e-08	2.04013e-08	3.00658e-08	1.73447e-08
	3.14349e-09	1.27885e-08	2.28873e-08	1.12835e-08	6.67235e-09
	2.86448e-09	1.41225e-08	1.04496e-08	2.35565e-08	6.68657e-09
	8.78959e-09	3.78567e-09	3.01043e-08	1.52214e-08	1.60544e-08
	2.96685e-09	1.53134e-08	4.1054e-09	1.51879e-08	3.02082e-08
	1.11304e-08	5.87251e-09	7.34774e-09	1.21578e-08	1.97808e-09
	2.33535e-08	3.76377e-09	4.82332e-09	1.47066e-08	1.80939e-08
	5.69618e-09	7.25261e-09	2.12055e-08	1.72169e-08	1.87537e-08
	1.26146e-08	2.11894e-08	5.68838e-09	1.22551e-08	2.43906e-08
	4.38798e-09	3.77676e-08	1.95344e-08	5.00098e-09	2.78781e-08
	1.35518e-08	5.6174e-09	5.65524e-09	7.73355e-09	3.20148e-08
	3.70745e-09	1.44453e-08	1.89003e-08	4.25034e-08	8.34711e-09
	1.59585e-08	1.17687e-08	2.63008e-09	5.19444e-08	6.81922e-09
	2.93583e-08	1.59743e-08	2.05024e-09	2.94847e-08	1.33798e-08
	3.92419e-09	8.54291e-09	4.87912e-09	1.62196e-08	3.36894e-09
	1.81163e-08	8.75442e-09	8.56036e-09	3.3941e-08	1.90203e-08
	4.07722e-09	1.51651e-08	4.57504e-09	1.30351e-08	9.84727e-09
	5.57281e-09	2.64813e-09	3.33199e-08	2.04468e-08	6.74904e-09
	1.10274e-08	1.13018e-08	9.68871e-10	3.75209e-08	2.97036e-09
	1.69192e-08	3.94516e-09	7.26037e-09	1.77519e-08	4.78389e-08
	7.6301e-09	2.09908e-08	1.16646e-08	5.37459e-09	8.28582e-09
	1.1104e-08	3.18508e-09	2.92834e-08	9.69331e-09	2.68546e-08
	1.73518e-08	8.90886e-09	1.60224e-09	1.40516e-09	1.67446e-09
	2.03877e-08	5.48992e-09	1.59274e-08	3.28034e-08	3.05629e-09
	2.13836e-08	1.38075e-08	3.02273e-09	1.75366e-08	7.62368e-08
	8.13044e-09	2.97203e-09	7.04503e-09	1.5808e-08	6.19052e-09
	1.06163e-08	4.17003e-09	3.4609e-09	6.26471e-09	4.06058e-09
	8.1705e-09	5.60599e-09	2.33481e-08	6.08505e-09	2.2141e-08
	4.07849e-09	2.20931e-08	9.31785e-08	1.22605e-08	2.33624e-08
	2.13126e-09	1.43739e-08	4.19998e-08	1.38615e-08	2.01294e-08
	4.07467e-09	7.86479e-09	1.3664e-08	2.02541e-08	6.86579e-09
	1.42153e-08	3.29812e-08	1.5761e-08	5.4222e-09	8.59487e-09
	2.48411e-09	2.20295e-08	1.26572e-08	1.5061e-08	8.03163e-09
	1.52168e-08	2.05958e-08	1.44863e-08	4.12391e-09	2.36989e-08
	1.87438e-09	1.6045e-08	4.34715e-09	1.51696e-08	3.70789e-08
	4.22257e-09	6.36927e-09	4.54421e-09	1.65826e-08	9.0374e-09
	6.68505e-09	6.81224e-09	1.69593e-08	1.04435e-08	1.52796e-08
	8.57832e-09	7.41494e-09	2.56717e-08	4.44365e-08	7.57744e-08
	1.78451e-08	3.71482e-08	8.48907e-09	1.92561e-08	3.12826e-09
	2.76674e-08	1.52672e-08	5.92574e-09	1.66369e-08	1.00156e-08
	4.52777e-09	2.11861e-08	7.96571e-09	7.59455e-08	3.55315e-08
	2.24215e-09	7.04289e-09	4.06841e-09	4.22065e-08	1.37877e-08
	2.80955e-09	1.33523e-08	2.13619e-08	5.18264e-09	5.65032e-08
	1.92527e-09	1.44063e-08	2.2531e-08	1.33286e-08	1.73017e-08
	9.79599e-09	1.12971e-08	1.79245e-08	2.92836e-09	2.63457e-09
		5.48656e-09		4.29704e-09

### Sheet: P(x)_75FS_AID1284_103_5FOLDS
	FOLD 1	FOLD 2	FOLD 3	FOLD 4	FOLD 5
	1	1	1	1	1
	1	1	1	1	1
	1	1	1	1	1
	1	1	1	1	1
	1	1	1	1	1
	1	1	1	1	1
	1	1	1	1	1
	1	1	1	1	1
	1	1	1	1	1
	1	1	1	1	1
	1	1	1	1	1
	1.30955e-08	1	1.47437e-08	1	8.09324e-09
	8.4529e-09	1.03902e-08	8.57441e-09	7.91352e-09	1.50942e-08
	1.30683e-08	4.01547e-08	1.24117e-08	2.95915e-08	3.37469e-08
	6.09032e-09	2.89581e-09	8.18199e-09	5.30234e-09	6.77805e-09
	8.96077e-09	9.44266e-09	1.21547e-08	1.00317e-08	7.34711e-09
	5.19967e-09	8.9437e-09	6.39616e-09	7.26141e-09	5.86654e-09
	2.00925e-08	1.39451e-08	8.16333e-09	8.51803e-09	1.03305e-08
	7.53163e-09	1.30666e-08	1.14114e-08	6.32089e-09	9.86276e-09
	7.11131e-09	1.79872e-08	1.3718e-08	1.01768e-08	2.12601e-08
	1.64091e-08	2.14053e-08	1.82928e-08	7.28635e-09	1.30317e-08
	8.87464e-09	9.57452e-09	4.56775e-09	7.2721e-09	6.77958e-09
	5.31419e-09	1.11891e-08	7.46786e-09	4.84516e-09	8.30686e-09
	8.09011e-09	2.17685e-08	1.11937e-08	7.33817e-09	1.26079e-08
	1.32625e-08	1.67566e-08	1.25821e-08	6.81457e-09	9.43001e-09
	1.29222e-08	1.3588e-08	1.20717e-08	7.73258e-09	2.16288e-08
	2.10208e-08	4.34853e-09	1.31503e-08	2.81444e-08	1.4907e-08
	1.55625e-08	6.89991e-09	1.22303e-08	1.57211e-08	1.74475e-08
	1.02469e-08	9.59599e-09	1.44244e-08	7.40735e-09	8.72178e-09
	5.5582e-09	1.13374e-08	1.18369e-08	1.25352e-08	9.58592e-09
	2.00791e-08	5.32989e-09	1.647e-08	1.72831e-08	8.32657e-09
	5.58309e-09	9.95724e-09	7.92473e-09	1.50134e-08	3.22215e-08
	8.38756e-09	7.79409e-09	6.76154e-09	5.0752e-09	9.37464e-09
	1.54371e-08	6.23405e-09	8.04454e-09	8.93301e-09	1.10583e-08
	1.19286e-08	1.17937e-08	1.0824e-08	1.40297e-08	1.27587e-08
	9.38835e-09	1.70281e-08	6.06509e-09	9.26015e-09	1.79128e-08
	7.84603e-09	1.80048e-08	1.75392e-08	7.54413e-09	1.34064e-08
	8.49185e-09	8.68389e-09	1.63128e-08	1.17506e-08	1.46609e-08
	1.42787e-08	1.20264e-08	1.07601e-08	2.32554e-08	3.81203e-09
	9.19466e-09	1.21292e-08	3.21661e-09	2.17236e-08	6.43711e-09
	1.65525e-08	7.46815e-09	4.71183e-09	1.06389e-08	8.23485e-09
	8.39813e-09	8.17174e-09	3.08395e-08	1.38574e-08	9.28784e-09
	1.08184e-08	1.42179e-08	2.64735e-08	1.81659e-08	1.07393e-08
	7.70707e-09	1.25441e-08	2.51329e-09	1.14458e-08	1.01472e-08
	1.11425e-08	8.84855e-09	9.9964e-09	8.28916e-09	1.67766e-08
	1.47941e-08	1.38361e-08	1.99364e-09	1.42823e-08	5.46726e-09
	1.38669e-08	8.61159e-09	6.74778e-09	1.06066e-08	2.50737e-08
	6.15882e-09	1.49586e-08	6.62404e-09	3.9662e-09	6.07842e-08
	1.78789e-08	4.76783e-09	1.58509e-08	1.81981e-09	9.67514e-09
	9.47632e-08	7.24728e-09	4.62124e-09	3.20171e-09	5.26899e-09
	8.32723e-09	9.40019e-09	1.59559e-08	2.04313e-08	7.21306e-09
	1.93304e-08	6.28614e-09	1.45496e-08	1.47079e-08	3.17602e-08
	6.6311e-09	3.90878e-09	2.61725e-09	8.45981e-09	8.89562e-09
	9.22588e-09	8.79082e-09	4.89544e-09	5.42005e-09	4.77402e-09
	1.06548e-08	2.23198e-09	1.12912e-08	5.9404e-09	1.53361e-08
	7.46679e-09	1.07448e-08	4.75441e-08	9.5346e-09	1.80672e-08
	8.9173e-09	1.69598e-08	1.4455e-08	6.65847e-09	1.6426e-08
	1.33467e-08	1.01224e-08	1.00479e-08	1.59551e-08	3.08294e-09
	1.5401e-08	2.04023e-08	1.88769e-08	6.00714e-09	1.6678e-08
	9.23215e-09	1.66614e-08	6.8484e-09	7.71345e-09	4.40397e-09
	1.85811e-08	2.34846e-08	1.41207e-08	6.49779e-09	2.81877e-08
	5.45442e-09	1.15271e-08	1.07812e-08	1.00701e-08	1.20757e-08
	9.25101e-09	1.16519e-08	4.41845e-09	9.30982e-09	1.06402e-08
	7.55244e-09	2.0464e-09	1.13019e-08	8.05127e-09	1.26313e-08
	8.63882e-09	1.18099e-08	1.53533e-08	1.67125e-08	2.49495e-08
	1.16393e-08	1.7074e-08	8.85174e-09	1.27947e-08	2.20788e-08
	1.88587e-08	7.43966e-09	8.25697e-09	1.40878e-08	5.6346e-09
	8.21875e-09	1.23512e-08	7.34943e-09	3.20954e-08	1.5507e-08
	3.59654e-09	4.73829e-09	7.35514e-09	1.60068e-08	6.87023e-09
	7.70125e-09	9.64881e-09	2.75799e-08	8.15424e-09	4.28008e-08
	4.9274e-09	1.02005e-08	1.26674e-08	7.57562e-09	1.64367e-08
	1.27782e-08	1.17491e-08	8.51872e-09	3.99546e-09	3.48794e-09
		5.64604e-09		5.92618e-09

### Sheet: P(x)_100FS_AID1284_103_5FOLDS
	FOLD 1	FOLD 2	FOLD 3	FOLD 4	FOLD 5
	2.43143e-07	3.27147e-06	1.94857e-08	0.435112	0.992231
	6.49059e-09	2.81049e-07	2.70699e-09	2.10728e-10	0.00367747
	0.0434418	2.86104e-08	0.00218824	1.20653e-08	0.973023
	9.58085e-07	1.88149e-09	0.000336112	1.4448e-08	0.00564938
	4.8639e-06	1.11935e-07	0.00246718	0.138993	2.97592e-05
	0.0403396	1.22255e-05	0.00998616	0.00060973	0.000217788
	0.114446	0.00212814	4.25611e-09	0.97457	1.56179e-05
	0.00449297	0.000365831	0.000192508	3.69293e-05	0.0883685
	4.36166e-06	0.993769	0.49605	6.16872e-07	3.16951e-08
	0.000557063	0.0127238	0.00059698	0.00478964	7.06684e-05
	7.33092e-05	1.67071e-06	2.83019e-09	0.000351518	3.11187e-07
	4.70569e-07	0.00547564	4.0874e-07	8.88546e-05	6.52495e-12
	4.0583e-05	1.56144e-08	5.31985e-06	0.000604473	1.2469e-06
	0.111493	2.64428e-07	7.68469e-07	0.989115	0.000145824
	0.155523	1.13439e-05	3.27313e-07	8.25489e-09	0.247986
	2.14412e-07	6.39238e-07	6.65864e-07	3.70609e-09	1.67927e-07
	4.00917e-05	1.78523e-06	6.22018e-05	5.23075e-05	0.000103369
	0.99424	2.52875e-10	0.00103741	6.91684e-11	0.000418784
	0.00919223	3.36572e-07	1.78465e-06	1.03622e-09	2.10294e-07
	4.86284e-06	0.000216726	2.85091e-09	9.47773e-10	8.11231e-11
	8.30565e-11	8.18631e-06	0.000160507	6.20913e-07	1.67934e-06
	2.78916e-15	2.04573e-11	7.45279e-05	6.33805e-07	1.60374e-07
	7.10433e-10	5.22341e-09	2.37827e-08	1.7457e-05	5.7762e-09
	0.000447189	1.29553e-05	5.97747e-07	3.69226e-07	1.08585e-12
	0.0166646	0.0061124	1.74497e-07	8.38859e-10	3.0337e-10
	0.0380375	1.20933e-07	3.35928e-05	2.42543e-06	1.55438e-07
	1.89559e-07	2.88122e-07	1.77844e-09	1.54723e-11	1.19217e-06
	0.024009	1.98937e-10	0.00180548	4.79014e-05	0.000173683
	1.75714e-14	6.27629e-12	2.30417e-06	1.29367e-11	4.51996e-10
	0.000558512	9.23339e-05	3.53683e-08	1.11082e-06	7.94204e-06
	7.21413e-07	1.19063e-09	1.11567e-05	6.38661e-06	2.11753e-09
	1.59435e-07	0.00150571	4.1515e-06	3.78251e-05	2.10794e-09
	3.11663e-09	7.7854e-11	7.51764e-07	1.62169e-07	1.19453e-07
	1.46188e-09	4.34352e-07	1.34716e-07	1.03293e-05	0.000206063
	8.77082e-09	3.3616e-05	1.22741e-06	0.000169949	2.6235e-06
	1.58014e-06	6.59667e-07	9.47446e-05	6.27868e-07	7.71527e-05
	4.48341e-07	0.000307415	1.03806e-10	7.07627e-06	1.20596e-06
	4.77108e-08	3.66181e-09	0.000239901	1.9599e-05	2.32394e-07
	4.82801e-07	8.60518e-06	6.62525e-10	0.0027049	0.000184293
	2.76666e-07	0.0283715	8.53408e-09	1.22492e-08	0.00284035
	3.54141e-07	2.53376e-09	3.50315e-07	3.13194e-06	3.49801e-05
	2.13998e-07	0.00117516	0.00449892	1.67651e-06	9.52604e-07
	1.32574e-12	1.8452e-08	0.0079137	0.000931486	6.57391e-05
	1.26925e-06	4.5137e-05	7.43725e-08	2.12407e-06	0.00190914
	0.00136818	2.54984e-07	7.17062e-07	0.00224508	7.91309e-06
	0.000252649	6.20819e-07	2.7859e-09	0.00139922	1.59407e-10
	4.4783e-07	1.72375e-06	0.000574342	1.73373e-05	1.05182e-05
	5.00333e-08	7.81333e-06	1.72804e-06	6.4395e-07	0.945295
	0.999977	6.87044e-07	3.39558e-05	0.60816	0.000629771
	0.999536	4.93962e-06	2.73088e-08	8.09203e-10	0.000110387
	3.5758e-08	0.0636989	4.6808e-08	0.000195353	0.000145272
	9.64025e-08	0.000275523	3.52371e-06	2.22161e-08	8.95335e-06
	0.00126993	4.39128e-06	0.00185223	1.87564e-07	0.00737212
	1.08715e-11	1.82897e-06	0.000238463	1.07217e-07	8.86777e-11
	5.3027e-11	0.0415236	4.82064e-07	8.87619e-09	5.84537e-07
	8.45819e-08	5.18943e-08	0.00177889	1.40476e-08	5.68878e-08
	0.0140831	6.25075e-05	0.421757	6.02029e-08	0.0219807
	1.10592e-06	3.40263e-06	1.89014e-09	2.40515e-08	4.0025e-08
	0.0591323	2.09923e-06	0.000148807	1.20732e-08	2.04588e-07
	0.802629	1.40589e-08	0.000117712	6.14951e-11	4.26601e-06
	0.105877	0.000151973	2.40301e-10	1.51366e-05	0.00349283
	0.000377959	1.47089e-07	2.92089e-08	2.66857e-05	1.94288e-09
	0.000960212	1.39021e-08	1.71149e-08	0.000562915	5.16751e-09
	2.19157e-07	1.79435e-09	3.58184e-05	1.56089e-05	6.34442e-08
	2.59974e-06	1.52871e-12	1.30884e-09	4.48718e-10	0.000356167
	0.0290999	4.07677e-08	3.85807e-07	0.000153271	1.68607e-15
	9.24262e-11	9.17024e-09	0.00195094	0.427368	9.56542e-12
	1.40861e-07	0.000224711	0.00493406	1.21201e-09	4.88405e-06
	6.64077e-05	0.00303986	0.0335804	1.10391e-15	0.0167656
	1.79196e-06	0.00235402	7.29683e-08	0.998456	3.90524e-10
	1.95401e-06	8.7619e-08	3.86007e-06	4.71955e-08	0.32184
	3.15753e-09	6.9529e-05	0.000434689	1.58738e-06	4.77564e-09
		9.96138e-10		6.84682e-05
