## Supplementary Material_Values for "Milk-Way Algorithm applied in Imbalanced Dataset": AID1284_914_value_P.xlsx

### Sheet: P(x)_5FS_AID1284_914_5FOLDS
	FOLD 1	FOLD 2	FOLD 3	FOLD 4	FOLD 5
	0.999999	1	1	1	1
	0.999997	1	0.99997	1	1
	1	1	1	1	1
	1	1	1	1	1
	1	1	1	1	1
	1	1	1	1	1
	1	1	1	1	1
	1	1	1	1	1
	1	1	1	0.999999	1
	1	1	1	1	0.999998
	0.999999	1	1	1	1
	1.29309e-08	1	1.13175e-08	1	2.42224e-08
	2.52667e-08	2.31921e-08	1.25355e-09	2.78673e-08	2.41051e-08
	1.46466e-08	1.81785e-08	6.38868e-09	1.97043e-07	1.76513e-10
	1.44822e-08	2.95569e-09	7.49907e-09	2.99335e-09	6.66157e-09
	1.02567e-06	1.79604e-10	9.05447e-09	9.12633e-09	2.5842e-08
	2.25251e-08	3.62801e-07	7.5296e-09	1.37151e-08	4.38416e-08
	1.3452e-08	1.40681e-08	2.18326e-09	5.48021e-09	2.61968e-08
	6.08305e-10	9.53561e-09	6.10867e-10	8.63125e-09	1.44642e-08
	1.79135e-08	1.99643e-10	2.51529e-11	1.85424e-08	9.75119e-09
	6.23018e-10	1.4241e-10	1.1381e-08	1.89455e-08	7.39829e-09
	5.96521e-08	4.17342e-08	3.11379e-09	1.88889e-08	6.87269e-09
	5.92675e-09	5.50709e-09	9.13896e-09	4.12603e-09	3.05077e-08
	1.991e-10	7.3605e-10	5.3204e-09	2.29817e-09	1.84778e-09
	3.50606e-09	2.62021e-11	6.2965e-10	1.27264e-07	1.02106e-08
	3.327e-08	2.28481e-08	5.73786e-10	1.62483e-07	1.04985e-08
	6.70461e-08	2.16884e-09	5.05194e-08	1.63138e-08	1.52672e-07
	2.74098e-09	1.36659e-08	7.9249e-09	2.37408e-08	2.67368e-08
	6.17199e-09	2.18551e-08	6.57874e-08	1.49348e-08	1.60572e-08
	2.40234e-09	3.80629e-08	1.96656e-08	1.40914e-09	1.01409e-08
	7.75967e-09	6.89758e-09	2.90487e-08	2.06741e-08	2.74874e-08
	5.65019e-09	2.15526e-08	1.69294e-08	8.09576e-08	9.76611e-08
	3.51494e-08	1.88331e-08	4.11074e-08	4.29132e-08	1.00121e-08
	9.3196e-09	3.48786e-09	1.50949e-08	1.30922e-08	3.57259e-08
	1.64604e-08	5.02716e-08	5.43975e-08	5.31921e-07	4.24424e-08
	1.52395e-08	6.25996e-08	5.7236e-08	2.17774e-08	8.35281e-08
	3.50381e-09	3.33052e-08	6.42717e-08	4.28977e-09	5.65765e-10
	3.115e-08	1.18113e-08	1.3877e-08	1.66072e-08	8.27281e-10
	2.86638e-08	3.20489e-08	6.34102e-08	8.86037e-07	8.53652e-08
	5.01091e-08	5.29211e-08	1.12528e-09	1.21619e-09	2.72558e-08
	3.85745e-08	1.75523e-08	6.84929e-09	1.07297e-09	2.02891e-08
	2.02176e-08	6.285e-10	2.24236e-11	6.46295e-09	9.02727e-11
	1.73997e-08	9.01883e-09	8.04785e-11	1.44254e-09	5.79052e-08
	6.33357e-09	1.8443e-08	8.38353e-11	1.5877e-08	6.24138e-09
	4.97339e-09	2.58604e-08	1.73294e-08	1.63598e-08	1.39519e-10
	6.62917e-09	1.65057e-10	8.46276e-09	2.86311e-08	5.67803e-09
	5.97122e-08	9.34167e-11	4.99122e-09	1.38134e-08	4.10061e-08
	8.44489e-09	4.0052e-08	3.79665e-09	5.28859e-09	1.66982e-07
	2.37604e-09	7.37082e-09	9.81195e-08	3.71905e-08	5.83432e-08
	2.02278e-08	8.41456e-09	5.85704e-09	6.80346e-09	6.89322e-09
	3.03218e-09	5.53791e-09	8.05051e-10	8.23515e-08	2.81471e-08
	3.86135e-08	2.17839e-08	1.3066e-08	3.66427e-08	8.76253e-09
	9.54769e-09	5.43026e-12	2.85408e-09	2.2614e-07	5.78604e-09
	2.02877e-08	2.71752e-09	8.95482e-09	4.17886e-08	5.83394e-10
	1.98698e-08	1.52768e-08	3.62715e-08	3.90103e-08	1.68538e-08
	9.02302e-09	9.70796e-09	1.79927e-07	1.72065e-08	2.67955e-08
	1.74757e-09	4.18344e-08	4.19268e-08	6.86195e-09	2.00385e-08
	4.38186e-09	2.63715e-08	3.51876e-09	4.07404e-08	2.10342e-08
	1.56213e-07	2.18564e-08	1.06835e-08	4.01542e-08	1.29473e-08
	1.54288e-08	9.21567e-09	2.05769e-10	2.57689e-08	1.87851e-07
	1.95201e-08	1.27507e-10	1.29921e-08	2.60094e-08	4.86997e-08
	1.38866e-08	1.15107e-08	4.88539e-09	3.24929e-08	1.5203e-08
	3.73426e-11	4.80539e-09	3.85445e-08	1.36141e-08	5.98891e-09
	5.849e-09	5.927e-09	2.45489e-07	1.11706e-09	1.28069e-08
	3.90952e-08	3.98377e-09	6.01907e-08	1.55934e-07	4.63845e-08
	1.28297e-08	4.54193e-08	1.97091e-08	1.71669e-07	4.019e-08
	5.36191e-08	3.52049e-08	1.16845e-08	1.88123e-09	2.24798e-08
	4.68989e-09	3.97312e-08	3.88621e-09	3.20666e-08	2.64011e-08
	3.50793e-09	2.33813e-08	6.66653e-11	2.58852e-08	4.69809e-08
	5.43444e-09	1.86904e-08	7.47752e-08	1.79165e-08	1.15516e-07
	4.80364e-09	1.66723e-06	3.4516e-08	3.57982e-09	9.26771e-09
	2.30376e-08	1.45882e-08	2.15399e-08	3.38357e-09	1.6382e-09
		9.94676e-08		3.04576e-09

### Sheet: P(x)_50FS_AID1284_914_5FOLDS
	FOLD 1	FOLD 2	FOLD 3	FOLD 4	FOLD 5
	1	1	1	1	1
	1	1	1	1	1
	1	1	1	1	1
	1	1	1	1	1
	1	1	1	1	1
	1	1	1	1	1
	1	1	1	1	1
	1	1	1	1	1
	1	1	1	1	1
	1	1	1	1	1
	1	1	1	1	1
	7.68375e-09	1	1.16509e-08	1	5.5255e-09
	1.07926e-08	3.47282e-09	4.3486e-09	2.60012e-08	1.20629e-08
	3.99844e-09	2.36015e-08	7.1983e-09	2.00091e-08	2.88275e-08
	1.228e-08	5.34209e-09	3.88756e-08	2.90532e-09	5.35998e-09
	5.937e-09	3.61365e-09	1.25329e-08	6.45094e-09	1.16208e-08
	1.26555e-08	1.20918e-08	6.06386e-09	2.36292e-08	1.84538e-08
	1.39102e-08	3.10076e-09	4.00086e-09	2.85886e-09	2.04926e-08
	7.78188e-09	9.03644e-09	1.60225e-08	5.00041e-09	6.16727e-09
	8.32828e-09	1.2533e-08	2.33186e-08	8.39434e-09	1.31973e-08
	1.86515e-08	4.4082e-08	1.72769e-08	1.08764e-08	1.08176e-08
	1.98752e-08	1.20545e-08	4.89352e-09	1.08601e-08	2.92807e-09
	2.54975e-09	1.33417e-08	8.42359e-09	5.17866e-09	1.7258e-08
	8.86033e-09	1.10054e-08	8.86743e-09	8.33824e-09	2.36554e-08
	3.16571e-08	1.25863e-08	1.27841e-08	7.36576e-09	6.0088e-09
	1.0105e-08	1.46389e-08	1.26999e-08	6.78815e-09	2.06346e-08
	1.25187e-08	5.13301e-09	2.38258e-08	1.89061e-08	2.78249e-08
	1.08369e-08	1.42876e-08	1.04721e-08	1.65523e-08	2.1614e-08
	6.06934e-09	1.72368e-08	1.77521e-08	1.10444e-08	1.2924e-08
	9.30138e-09	1.29208e-08	5.63462e-09	1.64712e-08	9.36925e-09
	2.31211e-08	1.23052e-08	4.10302e-08	2.21245e-08	1.71888e-08
	5.42894e-09	7.03895e-09	9.22548e-09	2.01202e-08	3.88164e-08
	1.47056e-08	6.06593e-09	3.16776e-09	1.14222e-08	3.21443e-09
	1.14856e-08	2.99869e-09	5.75306e-09	9.32071e-09	2.02735e-08
	8.63507e-09	9.61514e-09	1.76963e-08	1.73745e-08	6.65753e-09
	1.62008e-08	2.15506e-08	7.82309e-09	8.76294e-09	2.53791e-08
	4.88022e-09	3.39992e-08	1.42011e-08	3.65203e-09	2.84905e-08
	8.8294e-09	1.83226e-09	7.19429e-09	5.81506e-09	7.05312e-08
	1.49127e-08	1.04005e-08	2.32176e-08	1.25378e-07	9.02112e-09
	1.61824e-08	1.09978e-08	4.45847e-09	2.37534e-09	6.6008e-09
	1.27351e-08	1.52172e-08	5.8232e-09	1.0137e-08	6.80503e-09
	5.79906e-09	4.96813e-09	3.41934e-08	1.09114e-08	9.04742e-09
	1.45084e-08	9.60897e-09	6.34483e-10	4.23955e-09	1.0744e-08
	4.01076e-09	2.01634e-08	5.0005e-09	2.11825e-08	9.56799e-09
	9.02072e-09	2.03156e-09	1.82009e-08	1.5729e-08	1.45584e-08
	3.38665e-09	2.23303e-08	1.59349e-08	2.51257e-08	6.56935e-09
	1.64347e-08	7.83952e-09	1.42697e-08	8.68866e-09	2.41167e-08
	7.53648e-09	1.92777e-08	6.0912e-09	5.84467e-09	8.85974e-09
	9.09073e-09	5.88691e-09	1.78425e-08	1.45724e-09	2.64393e-08
	9.38986e-09	4.7233e-09	5.95243e-09	2.7478e-09	2.56075e-09
	9.72176e-09	1.13323e-08	9.41499e-09	1.33722e-08	4.94815e-09
	6.56795e-08	7.45923e-09	2.82332e-09	1.40357e-08	2.98598e-08
	5.9757e-09	6.60099e-09	4.67422e-09	7.55392e-09	6.07124e-09
	1.17717e-08	5.75408e-09	6.8903e-09	2.16439e-08	6.50531e-09
	6.96382e-09	8.28892e-09	9.23741e-09	2.33212e-08	3.29388e-08
	5.71781e-09	1.30068e-08	5.86307e-08	1.09222e-08	1.46994e-08
	9.41551e-10	2.60634e-08	1.50393e-08	1.86149e-08	1.20474e-08
	6.64061e-09	6.32582e-09	3.58813e-09	1.83299e-08	7.19152e-09
	8.09926e-09	3.22856e-08	1.16439e-08	1.47407e-09	1.05457e-08
	5.43374e-09	1.66192e-08	5.92577e-09	5.50195e-09	5.03936e-09
	5.33433e-09	2.09354e-08	1.97413e-08	8.28113e-09	1.01791e-08
	2.06881e-08	1.09404e-08	4.98763e-09	9.94988e-09	5.03453e-09
	8.18163e-09	8.52328e-09	9.17359e-09	1.52909e-08	1.40459e-08
	2.00626e-08	3.21882e-09	2.98841e-08	9.68699e-09	1.02676e-08
	8.77091e-09	1.36121e-08	1.65862e-08	2.48235e-08	4.09352e-08
	8.97896e-09	1.89211e-08	8.12417e-09	1.93106e-08	1.4762e-08
	7.27061e-09	8.41519e-09	1.73451e-08	1.08768e-08	9.36063e-09
	1.73099e-09	1.95964e-08	1.50302e-08	2.18928e-08	1.42289e-08
	3.38413e-09	7.80902e-09	6.79985e-09	1.00897e-08	1.18653e-08
	6.86772e-09	9.89558e-09	1.53083e-08	1.39197e-08	5.59818e-08
	1.70163e-09	1.74529e-08	1.79303e-08	4.5234e-09	7.52237e-09
	4.15584e-09	7.27217e-09	3.59024e-08	5.15625e-09	3.58755e-09
		1.22872e-08		2.84842e-09

### Sheet: P(x)_75FS_AID1284_914_5FOLDS
	FOLD 1	FOLD 2	FOLD 3	FOLD 4	FOLD 5
	1	1	1	1	1
	1	1	1	1	1
	1	1	1	1	1
	1	1	1	1	1
	1	1	1	1	1
	1	1	1	1	1
	1	1	1	1	1
	1	1	1	1	1
	1	1	1	1	1
	1	1	1	1	1
	1	1	1	1	1
	8.18204e-09	1	1.33115e-08	1	6.32414e-09
	8.41784e-09	3.49714e-09	4.09279e-09	1.75907e-08	9.60685e-09
	4.3924e-09	2.0545e-08	8.27931e-09	1.74925e-08	2.78791e-08
	1.11699e-08	5.09953e-09	5.72992e-08	2.88459e-09	7.04849e-09
	7.11162e-09	2.77395e-09	7.61855e-09	5.48844e-09	9.97589e-09
	1.22665e-08	1.18351e-08	7.14568e-09	2.05652e-08	1.83571e-08
	1.44841e-08	2.57304e-09	4.88305e-09	3.93586e-09	2.10904e-08
	8.08387e-09	1.02027e-08	1.99296e-08	7.29346e-09	5.30789e-09
	7.89638e-09	1.27025e-08	6.68913e-09	9.37117e-09	1.44626e-08
	1.69858e-08	3.52615e-08	1.90792e-08	1.17497e-08	1.37029e-08
	2.01767e-08	1.29237e-08	5.52842e-09	1.17345e-08	3.65917e-09
	2.28552e-09	1.21027e-08	9.71401e-09	7.65085e-09	1.30897e-08
	9.0964e-09	1.00313e-08	9.4719e-09	9.58639e-09	2.03744e-08
	4.70344e-08	1.45894e-08	1.31313e-08	7.2106e-09	5.95271e-09
	1.27969e-08	1.3718e-08	1.70657e-08	4.93483e-09	2.19052e-08
	9.85823e-09	8.34234e-09	2.02669e-08	2.17665e-08	2.93757e-08
	8.47644e-09	1.63556e-08	1.31363e-08	1.40674e-08	1.69544e-08
	8.77695e-09	1.17026e-08	1.7445e-08	1.10149e-08	1.39522e-08
	9.40576e-09	1.14811e-08	6.46836e-09	1.81245e-08	7.50673e-09
	2.91414e-08	1.00813e-08	4.96518e-08	1.72673e-08	2.04154e-08
	4.88814e-09	7.91103e-09	1.04203e-08	1.76845e-08	2.66702e-08
	1.3082e-08	6.72622e-09	4.51409e-09	1.01004e-08	2.38212e-09
	1.2946e-08	2.45984e-09	5.25123e-09	8.67018e-09	2.22879e-08
	8.82214e-09	7.633e-09	1.31398e-08	9.43512e-09	7.39602e-09
	1.85389e-08	1.92868e-08	6.62165e-09	7.07508e-09	2.70032e-08
	6.30353e-09	2.99154e-08	1.4555e-08	5.82545e-09	2.41562e-08
	6.60257e-09	2.90625e-09	7.39578e-09	7.35841e-09	5.65846e-08
	1.44189e-08	7.6843e-09	1.70836e-08	5.89016e-08	8.67987e-09
	1.35639e-08	1.06243e-08	4.51862e-09	2.08694e-09	5.44434e-09
	1.31957e-08	2.44109e-08	5.07508e-09	9.71867e-09	6.74866e-09
	5.33975e-09	5.79599e-09	2.88e-08	6.27485e-09	9.63276e-09
	1.42498e-08	8.51886e-09	7.40344e-10	3.32229e-09	1.25021e-08
	3.84395e-09	3.03859e-08	2.3235e-09	2.03435e-08	1.41316e-08
	1.06845e-08	1.72741e-09	2.71154e-08	2.00812e-08	1.28628e-08
	4.19602e-09	1.58023e-08	1.52846e-08	2.61813e-08	5.69986e-09
	1.55048e-08	6.92388e-09	1.32425e-08	7.93397e-09	2.35063e-08
	7.47853e-09	1.51378e-08	6.35065e-09	4.18521e-09	1.33602e-08
	6.37113e-09	4.0519e-09	1.40964e-08	1.68551e-09	2.95765e-08
	1.18087e-08	4.05565e-09	5.92681e-09	2.67161e-09	2.88667e-09
	9.35763e-09	1.16566e-08	1.12573e-08	1.34515e-08	9.33067e-09
	9.55078e-08	5.28396e-09	2.4952e-09	1.4381e-08	3.21011e-08
	8.77943e-09	7.90196e-09	4.7002e-09	5.78565e-09	7.20701e-09
	1.35952e-08	6.04903e-09	4.1762e-09	2.02045e-08	5.67811e-09
	8.69873e-09	9.87964e-09	9.06201e-09	1.7335e-08	2.4697e-08
	7.57834e-09	1.34217e-08	7.27709e-08	9.0837e-09	1.26258e-08
	7.73425e-10	1.06123e-08	7.54176e-09	1.85129e-08	1.13911e-08
	6.07668e-09	6.01222e-09	4.10958e-09	1.58098e-08	7.52983e-09
	9.27524e-09	3.60423e-08	1.48495e-08	1.54881e-09	9.80933e-09
	5.79841e-09	1.73839e-08	7.42717e-09	4.85614e-09	4.64889e-09
	6.03861e-09	3.41891e-08	2.18012e-08	9.12582e-09	9.74047e-09
	2.01274e-08	1.45606e-08	5.5778e-09	8.97484e-09	7.20549e-09
	6.9983e-09	7.73552e-09	1.05202e-08	1.53032e-08	1.54494e-08
	1.96748e-08	3.47414e-09	2.22208e-08	5.94419e-09	7.48776e-09
	1.34961e-08	1.3123e-08	1.48823e-08	2.00672e-08	4.18431e-08
	1.02731e-08	2.27724e-08	6.48208e-09	1.69817e-08	1.43493e-08
	7.92551e-09	6.46732e-09	2.07863e-08	9.23771e-09	8.82349e-09
	1.96144e-09	1.68995e-08	1.42341e-08	1.93974e-08	1.49395e-08
	3.32125e-09	8.71148e-09	6.32262e-09	1.81378e-08	1.05912e-08
	6.5311e-09	8.83366e-09	1.60753e-08	8.14872e-09	5.89648e-08
	1.93291e-09	1.85581e-08	1.81246e-08	5.43166e-09	8.37001e-09
	4.57865e-09	9.671e-09	4.78257e-08	5.67507e-09	2.77664e-09
		1.1638e-08		3.33096e-09

### Sheet: P(x)_100FS_AID1284_914_5FOLDS
	FOLD 1	FOLD 2	FOLD 3	FOLD 4	FOLD 5
	1.9698e-07	0.942647	1.09849e-07	0.999997	1
	1.38281e-09	1.21963e-08	1.00936e-06	4.58373e-09	1.11727e-08
	0.99999	5.56835e-10	1.11136e-07	5.01767e-13	0.999979
	0.422079	2.63562e-07	0.00859473	0.026092	0.000170507
	0.224076	1.87284e-08	5.88272e-05	0.999965	0.00330733
	0.999739	4.02218e-08	0.94967	1	1.94897e-05
	0.99991	0.00147804	0.020639	0.99972	1.8506e-06
	0.396582	0.965617	0.000799878	0.00142335	0.0773481
	6.25355e-06	1	1	1.64739e-18	1.04749e-10
	0.92587	0.000549712	0.999998	0.995178	0.268122
	8.34063e-07	3.85495e-06	1.42117e-08	0.021069	1.36411e-11
	2.73116e-09	0.919149	4.28869e-05	0.000133493	8.29161e-06
	2.10771e-05	1.63583e-11	2.45376e-11	1	1.09404e-10
	0.000621915	1.27411e-06	0.993852	1	2.70631e-15
	7.55159e-09	2.71232e-09	6.96611e-10	2.4989e-07	0.000218564
	1.4594e-12	3.93717e-15	1.62701e-16	1.62709e-10	3.70792e-10
	0.00772062	0.999933	0.999999	0.000657597	5.34264e-05
	0.99994	5.09496e-06	6.72027e-07	1.51885e-08	4.93562e-09
	6.77521e-07	4.16675e-05	0.00477921	0.00423349	1.50585e-07
	1.31545e-12	5.9989e-11	4.99587e-16	0.000253243	4.33656e-10
	3.9613e-10	1.85456e-18	0.00107549	0.0570019	2.31218e-06
	1.2384e-14	9.25719e-08	0.993138	0.0564998	1.07365e-07
	1.52416e-12	2.98939e-13	1.60591e-07	0.297868	8.2883e-12
	0.99368	5.72199e-10	1.6372e-10	9.67978e-08	2.19588e-08
	0.999895	0.997524	3.09357e-07	1.57761e-08	8.41064e-10
	0.000184327	5.23195e-07	4.23379e-05	4.90597e-12	3.97033e-05
	7.37125e-12	8.46919e-11	4.21879e-10	7.97045e-10	9.66586e-08
	0.998588	5.37426e-11	0.022491	2.35862e-07	4.78629e-10
	5.00563e-11	5.34776e-08	2.95242e-10	3.00361e-12	1.94328e-10
	5.7146e-05	1.68853e-06	2.20813e-11	9.62931e-09	3.63578e-11
	0.000328493	6.9592e-08	0.0148083	7.60602e-13	1.92384e-05
	1.93812e-06	2.87238e-06	0.00214382	2.3786e-08	1.48053e-07
	4.82819e-10	1.09549e-21	4.22573e-09	0.833017	1.4368e-07
	1.81505e-08	0.0151969	3.10825e-05	0.00700319	7.18554e-07
	7.48272e-09	1.79284e-07	0.0595681	2.13177e-12	1.09365e-10
	0.0312476	6.44553e-05	2.23259e-11	9.51974e-08	5.88804e-08
	4.25942e-11	3.75355e-05	2.59098e-07	2.70017e-09	8.89379e-06
	9.2649e-07	3.69929e-13	0.113026	5.00878e-08	0.00260794
	0.000794985	1.37271e-13	0.000178876	1	4.44151e-08
	3.10521e-09	0.497332	0.0249291	0.00294913	0.0154651
	0.0133552	3.00148e-10	2.18483e-07	2.40506e-05	2.30451e-08
	2.77687e-05	0.131965	1.90196e-07	0.000227038	0.0138662
	2.82109e-06	2.6713e-07	0.00176318	2.95182e-12	3.2495e-10
	1.07095e-05	1.28231e-09	8.88623e-17	0.00235068	3.16604e-07
	0.260336	0.00254923	0.584462	0.999338	1.17506e-10
	1.45645e-09	7.20691e-07	0.0055841	8.90936e-10	1.4539e-08
	9.0605e-07	3.08949e-10	3.05427e-07	1.26875e-08	0.0228427
	6.4544e-06	0.000152667	0.506227	2.90766e-08	0.898536
	0.00032919	1.32812e-06	0.00117225	8.03165e-05	0.994922
	1.66794e-08	1.41777e-07	2.62572e-16	7.90879e-12	4.14252e-11
	2.80398e-08	0.989131	0.000843181	8.65778e-10	0.000140167
	0.999858	0.000177737	8.83406e-24	1.2931e-07	7.78266e-07
	0.998934	1.95441e-06	0.0372019	0.999389	0.000297335
	0.000245781	0.0031068	1	6.88642e-11	2.27192e-13
	8.19114e-06	9.37685e-08	5.24065e-06	2.06504e-08	5.84923e-07
	0.000404373	3.30976e-09	0.00210909	2.62144e-06	0.99872
	0.992249	0.997679	1	9.73379e-14	0.00017237
	0.999903	7.20679e-06	1.64472e-05	6.275e-09	0.00638952
	0.00402757	2.49368e-06	0.0772695	2.11844e-13	9.89566e-06
	0.999999	2.34275e-08	0.00123028	0.00012797	6.92743e-22
	0.00179097	0.916274	1.92412e-13	5.84234e-05	3.40393e-15
	1.32291e-10	4.09336e-05	1.86947e-06	0.00452016	8.62985e-16
	1.01398e-05	1.802e-08	2.81165e-07	3.57304e-08	2.4396e-17
	1.124e-08	1.31949e-12	0.00015577	0.251349	2.52513e-12
	3.67557e-05	8.19954e-10	7.54313e-12	6.179e-07	0.116532
	0.758292	1.73926e-13	1.9451e-15	1	1.86683e-20
	9.87445e-12	8.96916e-10	0.000169327	0.0014927	1.12172e-16
	0.0050171	0.277195	0.000530198	0.00013607	2.0219e-06
	0.0176865	1.83791e-08	0.00882072	5.86016e-15	0.966561
	9.71398e-06	5.47494e-09	2.16191e-22	7.31341e-14	0.0021526
	5.71919e-09	0.000182041	1.05072e-10	5.16241e-07	0.996673
	3.06753e-17	0.00225838	0.000890165	0.0125016	1.04966e-13
		2.29521e-12		0.992399
