## Supplementary Material_Dataset_5FS for "Milk-Way Algorithm applied in Imbalanced Dataset": AID362_5FS_DATASET_ACTIVES.csv

-1.0911	0	-2.7385	0	0	0	2.0213
-0.9477	0	-2.6371	0	0	0	2.3164
-0.9578	0	-2.8601	0	0	1	2.5334
-0.9063	0	-2.763	0	0	0	2.3379
-0.9589	0	-2.7939	0	0	0	2.3725
-0.9588	0	-2.7939	0	0	0	2.3999
-0.8744	0	-3.0142	1	0	0	2.504
-0.952	0	-3.0375	0	0	0	2.8256
-0.8709	0	-2.4962	0	1	0	2.4859
-0.8787	0	-2.3585	0	1	0	2.4878
-0.8787	0	-2.3595	0	1	0	2.4881
-0.9088	0	-3.0645	0	0	0	2.7575
-1.0727	0	-2.6129	0	0	0	2.8243
-0.9063	0	-2.7624	0	0	0	2.3376
-1.0798	0	-2.6611	0	0	0	2.0744
-0.8797	0	-2.6755	0	0	0	2.3738
-1.0489	0	-2.767	0	0	0	2.7375
-0.9477	0	-2.6371	0	0	0	2.3165
-0.952	0	-3.0401	0	0	0	2.826
-0.877	0	-2.629	0	0	0	2.3954
-0.877	0	-2.6221	0	0	0	2.3934
-0.9109	0	-2.7328	0	0	0	2.429
-0.877	0	-2.6291	0	0	0	2.3955
-0.8796	0	-2.6756	0	0	0	2.3732
-0.8797	0	-2.7712	0	0	0	2.3743
-0.9477	0	-2.7647	0	0	0	2.3174
-0.9608	0	-2.7527	0	0	0	1.9757
-0.8572	1	-2.6149	0	0	0	2.1379
-0.8884	0	-2.629	0	0	0	2.4
-0.8796	0	-2.6756	0	0	0	2.3729
-0.8572	1	-2.6149	0	0	0	2.138
-0.9124	0	-2.4193	0	0	0	2.3905
-0.9109	0	-2.7257	0	0	0	2.4291
-0.877	0	-2.6216	0	0	0	2.3957
-0.8342	0	-2.3399	0	1	0	2.5276
-0.9615	0	-2.6352	0	0	0	2.0098
-0.9113	0	-2.7963	0	0	0	2.3016
-1.0774	0	-2.7786	0	0	0	2.1297
-0.9337	0	-2.6426	0	0	0	1.9086
-0.8739	0	-3.0252	0	0	0	2.4921
-1.0805	0	-2.7865	0	0	0	2.2162
-0.9608	0	-2.6071	0	0	0	1.9594
-0.9518	0	-3.0387	0	0	0	2.8257
-0.9072	0	-3.0646	0	0	0	2.7446
-0.899	0	-3.0624	0	0	0	2.6055
-0.8928	0	-3.135	0	0	0	2.3641
-0.8679	0	-3.0091	0	0	0	2.5115
-0.9608	0	-2.443	0	0	0	1.9784
-0.885	0	-2.7698	0	0	0	2.3536
-0.9068	0	-3.0632	0	0	0	2.742
-0.878	0	-2.4116	0	1	0	2.4877
-0.9124	0	-2.4193	0	0	0	2.3885
-0.877	0	-2.6219	0	0	0	2.3951
-1.0489	0	-2.7671	0	0	0	2.7371
-0.877	0	-2.629	0	0	0	2.3933
-0.8799	0	-2.7657	0	0	0	2.3744
-0.8413	0	-2.336	0	0	0	2.5105
-0.8717	0	-3.0328	0	0	0	2.6606
-0.9607	0	-2.4446	0	0	0	1.9436
-0.8846	0	-2.7775	0	0	0	2.3508
