## Supplementary Material_Dataset_5FS for "Milk-Way Algorithm applied in Imbalanced Dataset": AID373_5FS_DATASET_ACTIVES.csv

2.02506	-1.60535	2.92862	0	-1.6802	1	-2.51166	-2.54689
2.15528	-1.72794	3.13681	0	-1.88784	1	-2.81787	-3.00605
1.9695	-1.60727	2.84587	0	-1.8038	0	-2.63725	-2.77452
1.97005	-1.60725	2.84667	0	-1.80381	0	-2.63725	-2.77452
2.05086	-1.64975	2.94942	0	-1.80242	0	-2.63604	-3.05371
2.19612	-1.64818	3.12104	0	-1.74169	1	-2.6072	-2.99874
2.20293	-1.6482	3.13395	0	-1.74168	1	-2.60719	-2.99878
2.19952	-1.64819	3.12617	0	-1.74163	1	-2.60715	-2.81617
2.19412	-1.64818	3.11626	0	-1.7416	1	-2.6071	-2.81698
2.01176	-1.53409	2.92449	0	-1.69077	0	-2.4811	-2.76361
2.19324	-1.64819	3.11536	0	-1.74169	1	-2.60722	-2.81172
2.19606	-1.64833	3.12516	0	-1.74263	1	-2.60823	-2.81108
2.19267	-1.64818	3.1137	0	-1.74159	1	-2.60709	-2.81648
2.19997	-1.64819	3.12823	0	-1.74164	1	-2.60714	-2.81672
2.19137	-1.64822	3.11731	0	-1.74273	1	-2.60825	-2.80969
2.13332	-1.72519	3.07905	0	-1.65021	1	-2.51695	-2.78441
2.01228	-1.55691	2.93403	0	-1.67857	1	-2.50077	-2.7002
2.01177	-1.55691	2.93325	0	-1.67859	1	-2.50079	-2.70017
2.01246	-1.55691	2.93421	0	-1.67853	1	-2.50072	-2.70034
2.01246	-1.55693	2.93432	0	-1.67863	1	-2.50086	-2.70019
2.16481	-1.73967	3.15597	0	-1.90016	1	-2.83741	-2.97786
2.16513	-1.73851	3.15562	0	-1.89828	1	-2.83454	-2.97163
2.0566	-1.66906	2.99529	0	-1.82633	1	-2.68365	-2.80884
1.92481	-1.57302	2.79096	0	-1.50431	0	-2.29015	-2.80058
2.1951	-1.7147	3.13493	0	-1.69237	1	-2.57425	-3.01459
1.90204	-1.58225	2.75059	0	-1.41495	0	-2.19815	-2.74034
2.06457	-1.71513	2.99209	0	-1.70801	1	-2.58895	-3.00606
1.95521	-1.57023	2.8009	0	-1.50028	0	-2.24609	-2.67255
1.95361	-1.57023	2.7982	0	-1.50955	0	-2.25819	-2.67255
2.20682	-1.59186	3.14898	0	-1.89222	1	-2.79864	-2.90166
1.92481	-1.57302	2.79096	0	-1.50431	0	-2.29015	-2.80073
2.02251	-1.60157	2.89873	0	-1.53041	0	-2.28792	-2.7972
2.07414	-1.70974	2.98414	0	-1.67427	1	-2.53258	-2.80996
1.97842	-1.55539	2.8507	0	-1.55126	0	-2.3098	-2.69946
1.97028	-1.53501	2.83526	0	-1.64494	0	-2.4311	-2.65899
2.21607	-1.65363	3.15517	0	-1.81172	1	-2.66624	-2.81849
2.1421	-1.71514	3.11797	0	-1.86458	1	-2.76978	-3.01894
1.97901	-1.59242	2.83363	0	-1.74771	0	-2.53165	-2.58697
1.97355	-1.59254	2.82733	0	-1.7902	0	-2.58943	-2.76154
1.90731	-1.56937	2.7274	0	-1.59229	0	-2.34639	-2.34467
1.95073	-1.57022	2.79278	0	-1.52964	0	-2.28335	-2.67048
2.05079	-1.60943	2.96613	0	-1.52805	1	-2.29534	-2.96087
2.10613	-1.68646	3.02395	0	-1.9054	1	-2.75754	-2.79194
2.08057	-1.54577	2.92277	0	-1.4668	0	-2.17003	-2.846
1.7403	-1.19233	2.54828	0	-1.66911	0	-2.35209	-2.61596
2.14896	-1.73644	3.13063	0	-1.91024	1	-2.84046	-2.9863
2.17102	-1.73141	3.15766	0	-1.88985	1	-2.82161	-3.0104
1.9005	-1.54577	2.7166	0	-1.52538	0	-2.24312	-2.74946
1.74565	-1.32822	2.56311	0	-1.51346	0	-2.22398	-2.78824
2.05779	-1.71575	2.98232	0	-1.71127	1	-2.59189	-3.00764
2.06167	-1.69271	2.96648	0	-1.68989	1	-2.54018	-2.69131
2.19845	-1.64818	3.12465	0	-1.74164	1	-2.60715	-2.81376
2.19505	-1.64819	3.11858	0	-1.74167	1	-2.60719	-2.81735
2.06302	-1.69271	2.96871	0	-1.68989	1	-2.54018	-2.69162
2.0198	-1.558	2.94693	0	-1.679	1	-2.50149	-2.69979
2.16224	-1.72777	3.14654	0	-1.89615	1	-2.8226	-3.0013
2.18978	-1.67	3.14718	0	-1.90078	1	-2.80983	-2.92599
1.96087	-1.55717	2.81931	0	-1.5088	0	-2.26698	-2.7601
2.19936	-1.64831	3.13073	0	-1.74261	1	-2.60819	-2.99876
1.86063	-1.59202	2.68851	0	-1.68008	0	-2.47777	-2.77895
1.96312	-1.57371	2.82481	0	-1.50073	0	-2.28877	-2.80073
1.74906	-1.3285	2.56645	0	-1.51345	0	-2.22394	-2.78983
