## Supplementary Material_Dataset_5FS for "Milk-Way Algorithm applied in Imbalanced Dataset": AID373vs439_5FS_DATASET_ACTIVES.csv

1.74565	-1.32822	2.56311	-1.51346	-2.22398	0	0	-2.78824
1.7403	-1.19233	2.54828	-1.66911	-2.35209	0	0	-2.61596
1.97901	-1.59242	2.83363	-1.74771	-2.53165	0	0	-2.58697
1.97028	-1.53501	2.83526	-1.64494	-2.4311	0	0	-2.65899
1.95521	-1.57023	2.8009	-1.50028	-2.24609	0	0	-2.67255
2.06457	-1.71513	2.99209	-1.70801	-2.58895	0	1	-3.00606
2.1951	-1.7147	3.13493	-1.69237	-2.57425	0	1	-3.01459
2.01246	-1.55693	2.93432	-1.67863	-2.50086	0	1	-2.70019
2.01177	-1.55691	2.93325	-1.67859	-2.50079	0	1	-2.70017
2.19606	-1.64833	3.12516	-1.74263	-2.60823	0	1	-2.81108
1.97005	-1.60725	2.84667	-1.80381	-2.63725	0	0	-2.77452
1.92481	-1.57302	2.79096	-1.50431	-2.29015	0	0	-2.80073
2.01246	-1.55691	2.93421	-1.67853	-2.50072	0	1	-2.70034
