## Supplementary Material_Dataset_5FS for "Milk-Way Algorithm applied in Imbalanced Dataset": AID439_914_5FS_DATASET_ACTIVES.csv

1	0	0	0	0	0	0	0	1	0	0	1	0	0	0	0	1	0	0	0	1	0	0	0	0	1	0	0	0	1	0	0	1	1	0	0	0	0	0	1	0	0	0	1	1.14864	0
0	0	1	1	0	1	0	0	0	0	0	1	1	0	1	1	1	0	1	1	0	0	0	0	0	0	0	0	0	0	1	1	0	0	0	0	0	0	1	0	1	1	0	0	2.17674	1
0	1	1	1	0	0	0	0	0	0	0	0	0	0	1	1	0	1	0	0	1	0	0	1	1	0	0	0	0	0	0	0	0	0	0	0	0	0	1	0	0	0	0	0	1.43992	1
0	1	1	0	0	0	0	0	0	0	0	0	0	0	1	1	0	1	0	0	1	0	0	0	0	0	1	1	1	0	0	0	0	0	0	0	0	0	1	0	0	0	0	0	1.43976	1
0	0	0	0	1	0	1	0	0	0	0	0	0	1	1	1	0	0	0	0	0	0	0	0	0	0	0	0	0	0	0	0	0	0	0	0	0	1	0	0	0	0	0	0	1.97683	1
0	0	0	0	1	0	0	0	0	0	0	1	0	1	1	1	0	0	1	1	0	0	0	0	0	0	0	0	0	0	0	0	0	0	0	0	0	1	1	0	0	0	0	0	2.07938	0
0	0	0	0	0	0	0	0	0	0	0	0	0	0	1	1	0	0	0	0	0	0	0	0	0	0	0	0	0	0	0	0	0	0	0	0	0	0	0	0	1	1	0	0	1.40338	0
0	0	0	0	0	0	0	0	0	0	0	1	0	0	0	0	0	0	1	0	1	0	0	0	0	0	0	0	0	0	0	0	0	0	0	0	0	0	1	0	0	0	0	0	1.5008	0
0	0	0	0	0	0	0	0	0	0	0	0	1	0	1	1	0	0	0	0	1	1	1	0	0	0	0	0	0	1	0	0	0	0	0	0	0	0	0	1	0	0	0	1	1.36977	0
0	0	0	0	1	0	0	1	0	1	0	1	0	0	0	0	1	0	1	1	1	0	0	0	0	0	0	0	0	0	1	1	0	0	0	0	0	1	1	0	0	0	0	0	2.39312	0
1	0	0	0	0	0	0	1	0	1	0	1	0	0	0	0	0	0	0	0	1	0	0	0	0	0	0	0	0	0	0	1	0	0	0	0	0	0	0	0	0	0	0	0	1.59363	0
0	1	1	1	0	0	0	0	0	0	0	0	0	0	1	1	0	0	0	0	1	0	0	1	1	0	0	0	0	0	0	0	0	0	0	0	0	0	1	0	0	0	1	0	1.43991	1
0	0	0	1	0	1	0	0	1	0	1	0	0	0	0	0	0	0	0	0	0	0	0	0	0	0	0	0	0	0	0	0	0	0	1	1	1	0	0	0	1	1	0	0	1.43022	0
