## Supplementary Material_Dataset_5FS for "Milk-Way Algorithm applied in Imbalanced Dataset": AID456_5FS_DATASET_ACTIVES.csv

1.9303	0	0	-1.4646	0	0	0	-1.535
2.0008	0	0	-1.5016	0	0	0	-1.5596
1.9385	0	0	-1.6294	0	0	0	-1.5798
1.9237	0	1	-1.6789	0	0	0	-1.689
1.9958	0	0	-1.8657	0	0	0	-1.5871
2.1879	0	1	-1.8923	0	0	0	-1.5954
1.9801	0	1	-1.5975	0	0	0	-1.5887
1.8394	0	0	-1.9421	1	0	0	-1.5359
1.9973	0	0	-1.8346	0	0	0	-1.5877
2.0855	0	1	-1.9113	0	0	0	-1.7517
2.0216	0	0	-1.8966	0	0	0	-1.5874
1.9232	0	0	-1.4348	0	0	0	-1.5668
1.9703	0	0	-1.9422	0	0	0	-1.5631
2.3175	0	1	-1.8221	0	0	0	-1.6961
2.0596	0	1	-1.9023	1	0	0	-1.5931
2.0246	0	1	-1.8286	0	0	0	-1.7255
2.0366	0	1	-1.8062	0	0	0	-1.7048
1.9728	0	0	-1.9071	1	0	0	-1.5788
1.8201	0	0	-1.5204	0	0	0	-1.5707
1.8382	0	0	-1.5492	0	0	0	-1.5915
1.6027	0	0	-1.5605	0	1	0	-1.4517
2.0353	0	1	-1.8239	0	0	0	-1.6374
1.9418	0	0	-1.555	0	0	0	-1.5757
2.2055	0	0	-1.8183	0	0	0	-1.6267
2.0136	0	1	-1.7644	0	0	0	-1.5966
2.1713	0	1	-1.8805	0	0	0	-1.7739
1.7205	0	0	-1.6341	0	1	0	-1.5196
