## Supplementary Material_Dataset_5FS for "Milk-Way Algorithm applied in Imbalanced Dataset": AID604_5FS_DATASET_ACTIVES.csv

2.25075	-1.6069	3.23219	-1.80292	0	1	0	3.99242
2.06414	-1.91518	2.97303	-1.71658	0	1	0	3.85274
1.99574	-1.65268	2.87862	-1.45272	0	1	0	3.93922
1.82368	-1.50911	2.61147	-1.51691	0	0	0	3.37758
2.16879	-1.55695	3.11003	-1.68737	0	1	0	3.89661
1.88452	-1.92348	2.80246	-1.51599	0	1	0	4.24791
1.99591	-1.60663	2.87599	-1.70627	0	1	0	3.68393
2.12152	-1.67111	3.04393	-1.68786	1	1	0	3.84302
1.98647	-1.47812	2.87247	-1.62709	0	1	0	3.75279
1.98571	-1.47508	2.8721	-1.62765	0	1	0	3.75079
1.87366	-1.73026	2.7374	-1.52148	0	0	0	3.93528
2.05253	-1.49715	2.95062	-1.58289	0	1	0	3.77695
2.01896	-1.64959	2.90435	-1.53638	0	1	0	3.9331
1.94143	-1.49722	2.77271	-1.59978	0	0	0	3.40383
2.05601	-1.76981	2.96775	-1.70087	0	1	0	4.09841
2.06381	-1.72528	2.99307	-1.74206	0	1	0	4.09474
1.97244	-1.67229	2.85202	-1.45792	0	1	0	3.89313
2.15348	-1.42034	3.06129	-1.58851	0	1	0	3.91912
2.15527	-1.42172	3.0644	-1.58985	0	1	0	3.9212
1.92119	-1.56128	2.73883	-1.55815	0	0	0	3.67432
1.87633	-1.83289	2.74576	-1.61693	0	0	0	3.8979
2.11124	-1.49801	3.01872	-1.65168	0	1	0	3.72186
2.07363	-1.67635	2.95957	-1.5432	0	1	0	4.00665
2.01187	-1.76096	2.93247	-1.59378	0	1	0	4.12128
2.05107	-1.55574	2.89476	-1.53501	0	0	0	3.68145
1.92782	-1.54616	2.79726	-1.56898	0	0	0	3.78253
1.95143	-1.92794	2.86095	-1.55967	0	1	0	4.26192
2.17204	-1.46427	3.06873	-1.58875	0	1	0	3.82349
2.05655	-1.51705	2.95572	-1.63145	0	1	0	3.804
1.92196	-1.49875	2.75733	-1.548	0	0	0	3.58662
2.03528	-1.75885	2.9653	-1.73202	0	1	0	4.15224
1.63736	-1.54021	2.44376	-1.11907	0	0	0	3.23497
2.02419	-1.54578	2.93523	-1.59679	0	1	0	3.92104
1.9249	-1.50292	2.77515	-1.58513	0	0	0	3.77134
2.04835	-1.8618	2.982	-1.70856	0	1	0	4.10506
2.03452	-1.83214	2.9383	-1.62462	0	0	0	3.98372
2.09413	-1.55905	3.02994	-1.63543	0	1	0	4.03065
2.06299	-1.58386	2.97118	-1.64293	0	1	0	3.88863
2.15066	-1.63562	3.06439	-1.65362	0	1	0	4.2133
2.04306	-1.55574	2.88843	-1.53501	0	0	0	3.68315
2.01846	-1.52277	2.91439	-1.62266	0	1	0	3.84874
1.98552	-1.51143	2.8364	-1.56019	0	0	0	3.66116
2.10032	-1.49727	2.97695	-1.56123	0	0	0	3.67852
2.10615	-1.49726	2.98496	-1.56107	0	0	0	3.75136
2.10612	-1.50391	3.01824	-1.74266	0	1	0	4.22601
2.07316	-1.68793	3.01716	-1.62428	0	1	0	4.0338
1.93299	-1.80353	2.81096	-1.59364	0	0	0	3.72743
1.97153	-1.83627	2.87349	-1.58696	0	0	0	4.0016
2.15919	-1.43286	3.05373	-1.58667	0	1	0	3.76369
2.16311	-1.84413	3.13005	-1.67375	0	1	0	4.27827
2.09968	-1.52014	3.04303	-1.68079	0	1	0	4.05028
1.91826	-1.79951	2.80906	-1.51109	0	0	0	3.74466
2.01017	-1.54114	2.91849	-1.59669	0	1	0	3.91061
2.03259	-1.54942	2.94565	-1.59811	0	1	0	3.94618
2.01063	-1.5406	2.91906	-1.59669	0	1	0	3.91088
2.08871	-1.71168	3.01454	-1.74303	0	1	0	4.11518
2.24863	-1.84303	3.21123	-1.67381	0	1	0	4.24798
1.87848	-1.54967	2.71972	-1.58033	0	0	0	3.85969
1.73909	-1.57141	2.54547	-1.43723	0	0	0	3.53605
1.97677	-1.50239	2.85486	-1.55959	0	0	0	3.9942
1.92238	-1.49823	2.78131	-1.52759	0	0	0	3.9579
1.91869	-1.56032	2.7336	-1.55596	0	0	0	3.61284
1.88779	-1.50006	2.73	-1.49175	0	0	0	3.54289
1.98618	-1.67453	2.89072	-1.55093	0	1	0	3.82435
1.96686	-1.50471	2.85254	-1.57218	0	0	0	4.00527
1.85833	-1.56586	2.69172	-1.53467	0	0	0	3.77972
1.87708	-1.55278	2.68449	-1.53807	0	0	0	3.55308
2.10597	-1.9146	3.03832	-1.75965	0	1	0	3.97774
1.99185	-1.65252	2.87216	-1.45277	0	1	0	3.93125
2.00953	-1.6495	2.8893	-1.45465	0	1	0	3.91787
2.0098	-1.6495	2.88973	-1.45461	0	1	0	3.91823
2.01057	-1.64954	2.89148	-1.45481	0	1	0	3.92236
2.01895	-1.64958	2.90439	-1.53439	0	1	0	3.93181
2.01977	-1.6496	2.9037	-1.52764	0	1	0	3.92663
2.00083	-1.65269	2.88574	-1.54736	0	1	0	3.94286
2.03281	-1.38875	2.91668	-1.62823	0	1	0	3.72178
1.90607	-1.47793	2.73559	-1.56344	0	0	0	3.58031
1.86741	-1.56147	2.68139	-1.55971	0	0	0	3.59586
2.07361	-1.89275	3.01611	-1.71185	0	1	0	4.21113
2.03719	-1.70232	2.93149	-1.6644	0	1	0	3.7846
1.92031	-1.49724	2.76422	-1.5378	0	0	0	3.66785
1.80783	-1.56184	2.62311	-1.55181	0	0	0	3.73411
1.99446	-1.61514	2.88684	-1.62694	0	1	0	3.78026
1.93929	-1.49851	2.78164	-1.57099	0	0	0	3.73991
2.02223	-1.64044	2.95175	-1.64987	0	1	0	4.01524
1.90254	-1.53616	2.74667	-1.59273	0	0	0	3.79312
1.93933	-1.79575	2.79084	-1.59452	0	0	0	3.60425
1.83419	-1.56575	2.65165	-1.43687	0	0	0	3.69343
2.04088	-1.51479	2.96265	-1.56601	0	1	0	3.88355
1.9231	-1.79871	2.79889	-1.5275	0	0	0	3.76264
1.86362	-1.51485	2.67766	-1.5647	0	0	0	3.51123
1.86983	-1.55531	2.712	-1.49176	0	0	0	3.5438
1.86415	-1.60271	2.69736	-1.51552	0	0	0	3.71465
1.9223	-1.80278	2.79424	-1.57597	0	0	0	3.66094
1.94462	-1.55944	2.76402	-1.5656	0	0	0	3.57016
2.03289	-1.49641	2.86481	-1.47745	0	0	0	3.56504
1.8734	-1.55659	2.72986	-1.54877	0	0	0	3.77543
1.86619	-1.50278	2.70769	-1.48076	0	0	0	3.59652
1.89431	-1.50314	2.74711	-1.48081	0	0	0	3.73114
1.94569	-1.56309	2.77843	-1.57051	0	0	0	3.83681
1.97642	-1.51602	2.85053	-1.56632	0	0	0	3.86262
1.89904	-1.49715	2.74248	-1.47512	0	0	0	3.66211
1.98321	-1.91058	2.85331	-1.59828	0	0	0	3.82031
2.03936	-1.56622	2.93675	-1.61852	0	1	0	3.89224
2.02283	-1.46995	2.8478	-1.5664	0	0	0	3.5223
2.01009	-1.5406	2.91829	-1.59669	0	1	0	3.91016
1.88	-1.51512	2.72641	-1.49174	0	0	0	3.73093
1.94119	-1.79682	2.80723	-1.55631	0	0	0	3.76254
1.99256	-1.65253	2.87319	-1.45281	0	1	0	3.93216
2.01118	-1.64956	2.89247	-1.45482	0	1	0	3.92529
2.00912	-1.6496	2.88952	-1.45467	0	1	0	3.92023
2.01043	-1.64963	2.89175	-1.45468	0	1	0	3.92736
2.01522	-1.53688	2.8876	-1.60117	0	0	0	4.24808
1.87464	-1.50019	2.70844	-1.51473	0	0	0	3.59593
1.8754	-1.55845	2.68932	-1.54099	0	0	0	3.70755
1.9972	-1.75499	2.91931	-1.64538	0	1	0	3.96486
1.93167	-1.50019	2.76081	-1.55197	0	0	0	3.60511
1.91533	-1.5391	2.77891	-1.57784	0	0	0	3.82119
2.0772	-1.62485	2.92347	-1.56007	0	0	0	3.76645
2.10205	-1.892	3.03486	-1.73313	0	1	0	4.20438
2.05833	-1.49641	2.92338	-1.47747	0	0	0	3.71392
2.09708	-1.39291	2.99918	-1.64641	0	1	0	3.69026
1.96016	-1.58149	2.8601	-1.58928	0	1	0	3.94906
1.87849	-1.55928	2.69476	-1.56017	0	0	0	3.61365
2.01225	-1.62188	2.92794	-1.63467	0	1	0	3.96744
1.90898	-1.56416	2.72065	-1.55582	0	0	0	3.60884
1.87372	-1.49999	2.71321	-1.49174	0	0	0	3.53184
1.88221	-1.55666	2.67011	-1.53618	0	0	0	3.36444
2.06167	-1.67899	2.98346	-1.71819	0	1	0	4.10129
2.081	-1.90534	3.01591	-1.7182	0	1	0	4.13737
2.06037	-1.67898	2.98128	-1.71819	0	1	0	4.09916
1.87722	-1.49754	2.7408	-1.32134	0	0	0	3.95479
1.87732	-1.54587	2.68384	-1.53617	0	0	0	3.68309
2.16589	-1.91049	3.06673	-1.5867	0	1	0	3.85401
2.00946	-1.64951	2.88924	-1.45475	0	1	0	3.91778
1.91316	-1.51169	2.79874	-1.40152	0	0	0	3.99883
1.91386	-1.51164	2.79975	-1.4015	0	0	0	3.99953
1.91824	-1.53395	2.75444	-1.53857	0	0	0	3.82647
1.93696	-1.91484	2.78235	-1.56931	0	0	0	3.70279
1.8292	-1.54968	2.65372	-1.56026	0	0	0	3.54893
1.8721	-1.51711	2.66996	-1.52894	0	0	0	3.44573
2.09882	-1.69388	3.01557	-1.74505	0	1	0	3.94307
1.87418	-1.5573	2.69813	-1.563	0	0	0	3.60089
1.65372	-1.57389	2.43105	-1.4355	0	0	0	3.41632
2.0431	-1.50882	2.88912	-1.55846	0	0	0	3.63103
2.13273	-1.63714	3.07294	-1.71427	0	1	0	4.074
2.17464	-1.89887	3.15465	-1.68541	0	1	0	4.32844
2.0321	-1.81909	2.96901	-1.72452	0	1	0	4.17367
1.86282	-1.8766	2.71105	-1.55181	0	0	0	4.38095
2.17446	-1.89887	3.15434	-1.68541	0	1	0	4.32808
2.11716	-1.39553	3.02826	-1.64955	0	1	0	3.70377
2.29734	-1.76006	3.27699	-1.72715	0	1	0	4.22783
2.02812	-1.6498	2.91474	-1.57235	0	1	0	3.92958
1.85395	-1.55845	2.65974	-1.56018	0	0	0	3.56181
2.20483	-1.51387	3.11851	-1.65957	0	1	0	3.7499
2.0085	-1.64959	2.88778	-1.45474	0	1	0	3.91786
2.03467	-1.65032	2.92448	-1.54804	0	1	0	3.93772
2.02294	-1.64959	2.90941	-1.4721	0	1	0	3.9563
1.88155	-1.53351	2.72796	-1.53614	0	0	0	3.73155
1.91549	-1.76965	2.72787	-1.55542	0	0	0	3.68082
2.17141	-1.52586	3.07497	-1.43773	0	1	0	3.83238
2.09475	-1.79575	2.9968	-1.63091	0	1	0	3.72515
1.90113	-1.52539	2.74424	-1.59268	0	0	0	3.78965
1.88368	-1.6238	2.7291	-1.58378	0	0	0	3.91597
1.98338	-1.6883	2.91791	-1.6643	0	0	0	4.90334
1.8707	-1.56207	2.71128	-1.54132	0	0	0	4.04842
1.90115	-1.66294	2.71976	-1.56872	0	0	0	4.46879
1.88499	-1.55498	2.72854	-1.58157	0	0	0	3.76488
1.89064	-1.64873	2.81529	-1.65332	0	1	0	3.75843
1.84113	-1.58397	2.71394	-1.56641	0	0	0	3.80489
1.99682	-1.66595	2.9026	-1.54289	0	1	0	3.93644
2.00828	-1.6496	2.88808	-1.45466	0	1	0	3.91914
1.85107	-1.94458	2.77023	-1.71656	0	1	0	3.85078
2.06286	-1.61725	2.97568	-1.67655	0	1	0	3.96196
1.89483	-1.67498	2.80594	-1.62877	0	1	0	4.23416
2.07618	-1.68466	3.00912	-1.7287	0	1	0	4.13555
2.06823	-1.68203	3.00815	-1.71936	0	1	0	4.03227
1.89058	-1.57561	2.68885	-1.54659	0	0	0	3.44704
1.825	-1.55528	2.6058	-1.51473	0	0	0	3.39902
1.90629	-1.92941	2.83382	-1.52342	0	1	0	4.26208
1.80065	-1.57372	2.61851	-1.55432	0	0	0	3.64903
1.9922	-1.65253	2.87267	-1.45284	0	1	0	3.9317
1.91166	-1.79953	2.80323	-1.51122	0	0	0	3.73034
1.95101	-1.49715	2.78751	-1.54682	0	0	0	3.64128
1.90793	-1.79866	2.7958	-1.5153	0	0	0	3.81837
1.9419	-1.64955	2.82986	-1.51839	0	0	0	3.68789
1.99934	-1.7105	2.90996	-1.73279	0	1	0	3.81603
2.00938	-1.64953	2.88943	-1.45478	0	1	0	3.91921
1.84333	-1.57246	2.66882	-1.57619	0	0	0	3.76528
2.04318	-1.5049	2.96521	-1.56444	0	1	0	3.88567
1.81728	-1.56895	2.65109	-1.43772	0	0	0	3.70857
1.86444	-1.56431	2.72314	-1.46975	0	0	0	3.75135
1.96705	-1.56359	2.82782	-1.61058	0	0	0	3.81777
1.93349	-1.46863	2.7696	-1.55113	0	0	0	3.58914
1.81418	-1.56119	2.6518	-1.44694	0	0	0	3.57443
2.00538	-1.65351	2.8922	-1.55164	0	1	0	3.94682
2.02482	-1.90904	2.93254	-1.62673	0	1	0	3.95299
2.01905	-1.6496	2.90594	-1.55891	0	1	0	3.94526
1.92308	-1.5611	2.74165	-1.56774	0	0	0	3.56606
1.83663	-1.49535	2.66238	-1.56328	0	0	0	3.65282
2.14941	-1.4092	3.05157	-1.58669	0	1	0	3.9105
1.98543	-1.52473	2.82516	-1.58062	0	0	0	3.71008
1.92839	-1.88708	2.81173	-1.53093	0	0	0	4.021
1.95064	-1.53281	2.78647	-1.56392	0	0	0	3.63918
1.84542	-1.8767	2.70424	-1.56508	0	0	0	4.38514
2.17086	-1.84461	3.127	-1.73813	0	1	0	4.12641
1.96989	-1.91067	2.84756	-1.57853	0	0	0	3.78114
1.88825	-1.54624	2.68105	-1.52943	0	0	0	3.50273
2.00325	-1.65228	2.88247	-1.45242	0	1	0	3.93519
2.04196	-1.91902	2.95335	-1.69376	0	1	0	3.90768
1.87644	-1.45723	2.71076	-1.57134	0	0	0	3.54517
2.07897	-1.48643	2.97636	-1.63675	0	0	0	3.81559
