## Supplementary Material_Dataset_5FS for "Milk-Way Algorithm applied in Imbalanced Dataset": AID604vs644_5FS_DATASET_ACTIVES.csv

1.89064	-1.65332	2.81529	-1.64873	0	1	-2.73447	-2.4863
1.87644	-1.57134	2.71076	-1.45723	0	0	-2.42467	-2.35996
2.04196	-1.69376	2.95335	-1.91902	0	1	-2.77162	-2.56799
2.00325	-1.45242	2.88247	-1.65228	0	1	-2.60877	-2.26242
2.0085	-1.45474	2.88778	-1.64959	0	1	-2.54265	-2.26647
1.85395	-1.56018	2.65974	-1.55845	0	0	-2.33357	-2.35075
1.88825	-1.52943	2.68105	-1.54624	0	0	-2.43945	-2.2942
2.17464	-1.68541	3.15465	-1.89887	0	1	-2.88005	-2.57261
2.13273	-1.71427	3.07294	-1.63714	0	1	-2.96948	-2.59227
2.17086	-1.73813	3.127	-1.84461	0	1	-2.82096	-2.63492
1.65372	-1.4355	2.43105	-1.57389	0	0	-2.41797	-2.18902
2.00946	-1.45475	2.88924	-1.64951	0	1	-2.54565	-2.26638
1.87732	-1.53617	2.68384	-1.54587	0	0	-2.61854	-2.31419
2.06037	-1.71819	2.98128	-1.67898	0	1	-3.02099	-2.60424
1.87372	-1.49174	2.71321	-1.49999	0	0	-2.99878	-2.26371
1.87849	-1.56017	2.69476	-1.55928	0	0	-2.74929	-2.35074
1.96016	-1.58928	2.8601	-1.58149	0	1	-2.61715	-2.40527
2.09708	-1.64641	2.99918	-1.39291	0	1	-2.50397	-2.47353
2.01905	-1.55891	2.90594	-1.6496	0	1	-2.54783	-2.34601
2.00912	-1.45467	2.88952	-1.6496	0	1	-2.54298	-2.2663
2.01118	-1.45482	2.89247	-1.64956	0	1	-2.64835	-2.26647
2.02482	-1.62673	2.93254	-1.90904	0	1	-2.66988	-2.45461
1.94119	-1.55631	2.80723	-1.79682	0	0	-2.76241	-2.34369
1.97642	-1.56632	2.85053	-1.51602	0	0	-2.79759	-2.35603
1.81418	-1.44694	2.6518	-1.56119	0	0	-2.41884	-2.20368
1.94569	-1.57051	2.77843	-1.56309	0	0	-2.41745	-2.37238
1.89431	-1.48081	2.74711	-1.50314	0	0	-3.01735	-2.25184
1.86983	-1.49176	2.712	-1.55531	0	0	-2.46108	-2.2638
1.9231	-1.5275	2.79889	-1.79871	0	0	-2.75187	-2.32657
1.99446	-1.62694	2.88684	-1.61514	0	1	-2.44462	-2.45149
1.92031	-1.5378	2.76422	-1.49724	0	0	-2.78072	-2.31739
2.00938	-1.45478	2.88943	-1.64953	0	1	-2.54483	-2.26642
2.01057	-1.45481	2.89148	-1.64954	0	1	-2.54445	-2.26646
2.0098	-1.45461	2.88973	-1.6495	0	1	-2.54515	-2.26618
2.00953	-1.45465	2.8893	-1.6495	0	1	-2.54534	-2.26624
1.85833	-1.53467	2.69172	-1.56586	0	0	-2.9845	-2.31182
1.91869	-1.55596	2.7336	-1.56032	0	0	-2.41997	-2.34559
1.92238	-1.52759	2.78131	-1.49823	0	0	-2.59614	-2.29227
1.97677	-1.55959	2.85486	-1.50239	0	0	-2.61326	-2.34932
2.16311	-1.67375	3.13005	-1.84413	0	1	-3.00042	-2.53812
2.07316	-1.62428	3.01716	-1.68793	0	1	-2.62366	-2.46879
2.10615	-1.56107	2.98496	-1.49726	0	0	-2.96762	-2.35701
2.04306	-1.53501	2.88843	-1.55574	0	0	-2.57732	-2.31346
1.92196	-1.548	2.75733	-1.49875	0	0	-2.43761	-2.32848
1.92782	-1.56898	2.79726	-1.54616	0	0	-2.949	-2.36678
2.05107	-1.53501	2.89476	-1.55574	0	0	-2.5798	-2.31346
2.07618	-1.7287	3.00912	-1.68466	0	1	-3.02104	-2.6185
2.11124	-1.65168	3.01872	-1.49801	0	1	-2.50673	-2.48238
1.92119	-1.55815	2.73883	-1.56128	0	0	-2.41876	-2.34989
2.06381	-1.74206	2.99307	-1.72528	0	1	-3.11735	-2.64313
2.01896	-1.53638	2.90435	-1.64959	0	1	-2.76111	-2.31539
2.00828	-1.45466	2.88808	-1.6496	0	1	-2.54039	-2.26628
2.06414	-1.71658	2.97303	-1.91518	0	1	-2.77216	-2.5938
2.25075	-1.80292	3.23219	-1.6069	0	1	-2.73138	-2.70959
1.88155	-1.53614	2.72796	-1.53351	0	0	-2.78445	-2.31489
2.11716	-1.64955	3.02826	-1.39553	0	1	-2.53731	-2.47737
1.91386	-1.4015	2.79975	-1.51164	0	0	-2.61309	-2.15513
2.14941	-1.58669	3.05157	-1.4092	0	1	-2.73508	-2.40218
2.01043	-1.45468	2.89175	-1.64963	0	1	-2.57641	-2.26632
1.98321	-1.59828	2.85331	-1.91058	0	0	-2.7533	-2.42592
1.86619	-1.48076	2.70769	-1.50278	0	0	-2.44334	-2.25173
2.03719	-1.6644	2.93149	-1.70232	0	1	-2.70561	-2.52734
2.10597	-1.75965	3.03832	-1.9146	0	1	-2.76909	-2.64893
1.73909	-1.43723	2.54547	-1.57141	0	0	-2.4179	-2.19266
2.06299	-1.64293	2.97118	-1.58386	0	1	-2.76766	-2.47294
2.01187	-1.59378	2.93247	-1.76096	0	1	-2.61515	-2.4525
1.85107	-1.71656	2.77023	-1.94458	0	1	-2.77104	-2.59373
