## Supplementary Material_Dataset_5FS for "Milk-Way Algorithm applied in Imbalanced Dataset": AID644_100_5FS_DATASET_ACTIVES.csv

0	0	-1.92506	-2.73138	1
0	0	-1.94285	-2.77216	0
1	0	-1.94757	-2.54039	0
0	0	-1.94217	-2.77104	0
0	0	-2.63992	-3.11735	1
0	0	-1.80249	-2.41876	0
0	0	-1.83719	-2.50673	1
0	0	-1.89151	-2.61515	0
0	0	-2.00532	-2.5798	1
0	0	-2.56664	-2.949	1
0	0	-1.88889	-2.43761	1
0	0	-2.52636	-2.76766	0
0	0	-2.57849	-2.96762	1
0	0	-1.89964	-2.62366	1
0	0	-2.61136	-3.00042	1
0	0	-1.80232	-2.4179	0
0	0	-2.34919	-2.59614	1
0	0	-1.80293	-2.41997	0
0	0	-2.59104	-2.9845	0
0	0	-1.94185	-2.76909	0
1	0	-1.89268	-2.54515	0
1	0	-1.91852	-2.54445	0
1	0	-1.89141	-2.54483	0
1	0	-1.95561	-2.70561	1
0	0	-1.91048	-2.44462	0
0	0	-2.30044	-2.75187	0
0	0	-1.81532	-2.46108	1
0	0	-1.80984	-2.44334	1
0	0	-1.80215	-2.41745	0
0	0	-1.80284	-2.41884	0
0	0	-2.30539	-2.79759	1
0	0	-1.93827	-2.7533	0
0	0	-2.37064	-2.66988	0
1	0	-2.40085	-2.64835	0
1	0	-1.88543	-2.54298	0
1	0	-2.32621	-2.57641	0
0	0	-1.83733	-2.50397	0
0	0	-2.36806	-2.61715	0
0	0	-2.5102	-2.74929	0
0	0	-2.50519	-2.73508	1
0	0	-2.51027	-3.02099	0
0	1	-2.35453	-2.61854	0
1	0	-1.89323	-2.54565	0
0	0	-2.37487	-2.61309	1
1	0	-2.05673	-2.82096	1
0	0	-2.53109	-2.96948	0
0	0	-2.52656	-2.88005	1
0	0	-1.88754	-2.53731	0
0	0	-1.79548	-2.33357	0
1	0	-1.8829	-2.54265	0
0	0	-2.0875	-2.60877	0
0	0	-2.51074	-2.78445	1
0	0	-1.82756	-2.42467	0
0	0	-2.07579	-2.73447	1
1	0	-2.51904	-2.76111	0
0	0	-2.5534	-3.02104	1
0	0	-2.00563	-2.57732	1
0	0	-2.37488	-2.61326	1
1	0	-1.8929	-2.54534	0
0	0	-2.38604	-2.78072	1
0	0	-2.62483	-3.01735	1
0	0	-2.48391	-2.76241	1
1	0	-2.34698	-2.54783	0
0	0	-2.61217	-2.99878	1
0	1	-1.80879	-2.41797	0
0	0	-1.81609	-2.43945	0
0	0	-1.94538	-2.77162	0
