## Supplementary Material_Dataset_5FS for "Milk-Way Algorithm applied in Imbalanced Dataset": AID644_100_5FS_DATASET_INACTIVES.csv

0	0	0	-2.35488	0
0	0	0	-1.46812	0
0	0	0	-1.39327	0
0	0	0	-1.37164	0
0	0	0	-1.51812	0
0	0	0	-1.19215	0
0	0	0	-1.43816	0
0	0	0	-2.13818	0
0	0	0	-1.62599	0
0	0	0	-1.43778	0
0	0	0	-1.59325	0
0	0	0	-1.68835	0
0	0	0	-1.68835	0
0	0	0	-2.22438	0
0	0	0	-1.48514	0
0	0	0	-2.39841	0
0	0	0	-1.54548	0
0	0	0	-2.4322	0
0	0	0	-1.47045	0
0	0	0	-2.26243	0
0	0	0	-2.31568	0
0	0	0	-1.56614	0
0	0	0	-2.41622	0
0	0	0	-2.33647	0
0	0	0	-1.8068	0
0	0	0	-2.21791	0
0	0	0	-1.52907	0
0	0	0	-2.3981	0
0	0	1	-0.918273	0
0	0	0	-1.57253	0
0	0	0	-1.25417	0
0	0	0	-1.63159	0
0	0	0	-1.45095	0
0	0	0	-2.33369	0
0	0	0	-2.26242	0
0	0	0	-2.26243	0
0	0	0	-2.26242	0
0	0	0	-2.14508	0
0	0	0	-2.3987	0
0	0	0	-2.21795	0
0	0	0	-1.50321	0
0	0	0	-1.37117	0
0	0	0	-1.45947	0
0	0	0	-2.39868	0
0	0	0	-1.44436	0
0	0	0	-1.79901	0
0	0	0	-2.39865	0
0	0	0	-1.53872	0
0	0	0	-2.40005	0
0	0	0	-1.19271	0
0	0	0	-2.4029	0
0	0	0	-2.41631	0
0	0	0	-1.44136	0
0	0	0	-1.37103	0
0	0	0	-2.38429	0
0	0	0	-1.53843	0
0	0	0	-2.34286	0
0	0	0	-1.47292	0
0	0	0	-2.35643	0
0	0	0	-1.43286	0
0	0	0	-1.37096	0
0	0	0	-1.57307	0
0	0	0	-1.56815	0
0	0	0	-1.38613	0
0	0	0	-1.46971	0
0	0	0	-1.6007	0
0	0	0	-2.21777	0
0	0	0	-2.13818	0
0	0	0	-2.33448	0
0	0	0	-1.25161	0
0	0	0	-2.26242	0
0	0	0	-2.31618	0
0	0	0	-1.25417	0
0	0	0	-1.44245	0
0	0	0	-1.36954	0
0	0	0	-2.33525	0
0	0	0	-1.80356	0
0	0	0	-1.82204	0
0	0	0	-2.21797	0
0	0	0	-1.55728	0
0	0	0	-2.38649	0
0	0	0	-1.60081	1
0	0	0	-2.38326	0
0	0	0	-1.47231	0
0	0	0	-2.31664	0
0	0	0	-2.38721	0
0	0	0	-2.23904	0
0	0	1	-1.62605	0
0	0	0	-2.23899	0
0	0	0	-1.92183	0
0	0	0	-2.20093	0
0	0	0	-1.49072	0
0	0	0	-2.21793	0
1	0	0	-1.61562	0
0	0	0	-1.51011	0
0	0	0	-2.39865	0
0	0	0	-1.71855	0
0	0	0	-1.80185	1
1	1	0	-2.39866	0
1	0	0	-1.77402	0
0	0	0	-1.53133	0
0	0	0	-1.82026	0
0	0	0	-1.54862	0
0	0	1	-1.38734	0
0	0	0	-2.31665	1
0	0	0	-1.38677	0
0	0	0	-2.38304	0
0	0	0	-0.790678	0
1	0	0	-2.34146	0
0	0	0	-2.35334	0
1	0	0	-1.93456	0
0	0	0	-1.42784	0
0	0	0	-1.19266	0
0	0	0	-1.44538	0
0	0	0	-1.51576	0
0	1	0	-1.45552	0
0	0	0	-2.37883	0
0	0	0	-1.46736	0
0	0	0	-2.26387	0
0	0	0	-1.3529	0
0	0	0	-2.13819	0
0	0	0	-2.35488	0
0	0	0	-1.25417	0
0	0	0	-2.38413	0
0	0	0	-2.39838	0
0	0	0	-1.46545	0
0	0	0	-1.46378	1
0	0	0	-1.92462	0
0	0	0	-1.60873	0
0	0	0	-2.41623	0
0	0	0	-2.384	0
0	0	0	-1.56561	0
0	0	0	-2.38724	0
0	0	0	-1.43108	0
0	0	0	-1.44553	0
0	0	0	-1.54334	0
0	0	0	-1.47251	0
0	0	0	-1.47269	0
0	0	1	-2.245	0
