## Supplementary Material_Dataset_5FS for "Milk-Way Algorithm applied in Imbalanced Dataset": AID687_5FS_DATASET_ACTIVES.csv

2.06501	-1.70067	-2.58359	-1.80354	1	2.98161	-2.6813	0
2.05613	-1.75265	-2.661	-1.79144	1	2.99244	-2.95678	0
2.00694	-1.59323	-2.41491	-1.57543	1	2.90783	-2.54371	0
2.08559	-1.63123	-2.45215	-1.52108	1	2.98054	-2.626	0
1.96955	-1.58054	-2.44259	-1.78737	1	2.90245	-2.59239	0
1.66294	-1.10942	-1.75518	-1.47699	0	2.46522	-2.4222	0
1.98654	-1.57706	-2.39147	-1.91743	0	2.85844	-2.79591	0
1.99307	-1.57071	-2.38476	-1.9336	0	2.88865	-2.93234	0
1.94876	-1.52321	-2.29584	-1.50411	0	2.82477	-2.96132	0
1.93004	-1.54444	-2.32412	-1.46919	0	2.75031	-2.50902	0
2.12066	-1.7423	-2.6163	-1.59057	1	3.04195	-2.60589	0
2.00802	-1.59483	-2.41733	-1.57882	1	2.91199	-2.54791	0
2.0242	-1.59673	-2.41745	-1.53386	1	2.92049	-2.41566	0
2.04893	-1.74331	-2.64626	-1.73812	1	2.98129	-3.05874	0
1.87191	-1.55893	-2.34608	-1.50408	0	2.69033	-2.76444	0
2.14606	-1.79918	-2.73343	-1.78868	1	3.11823	-3.04091	0
1.93457	-1.54699	-2.33086	-1.56167	0	2.79561	-2.65842	0
1.86822	-1.54672	-2.32485	-1.62348	0	2.70311	-2.70058	0
2.01307	-1.59679	-2.41896	-1.57606	1	2.91487	-2.54601	0
2.06695	-1.70667	-2.60562	-1.83358	1	2.99897	-2.88208	0
2.01319	-1.59853	-2.42242	-1.58066	1	2.91788	-2.7598	0
1.85289	-1.53944	-2.32363	-1.52202	0	2.69282	-2.93348	0
1.84964	-1.44698	-2.19224	-1.52417	0	2.70804	-2.62223	0
2.04519	-1.57374	-2.36832	-1.47664	0	2.87141	-2.45789	0
1.93806	-1.56952	-2.36835	-1.55785	0	2.77137	-2.42056	0
2.05156	-1.6008	-2.40766	-1.48159	0	2.88637	-2.47903	0
2.03543	-1.57665	-2.37967	-1.52341	0	2.85687	-2.78592	0
1.95335	-1.61279	-2.43099	-1.58412	0	2.81025	-2.39491	0
1.87724	-1.32034	-2.03869	-1.58265	0	2.74283	-2.96293	0
1.913	-1.57635	-2.37908	-1.58073	0	2.78728	-2.96297	0
1.95436	-1.57568	-2.41729	-1.80286	0	2.85538	-2.77013	0
1.93528	-1.54599	-2.32852	-1.55607	0	2.79237	-2.96293	0
1.92466	-1.56154	-2.37348	-1.9073	0	2.7871	-2.72117	0
1.95834	-1.57501	-2.3946	-1.91114	0	2.82317	-2.76956	0
2.06129	-1.73105	-2.62238	-1.69167	1	2.99069	-3.01831	0
2.06398	-1.73267	-2.62475	-1.69127	1	2.99337	-3.01857	0
2.07045	-1.61925	-2.43508	-1.62226	1	2.98957	-3.05281	0
2.03471	-1.59057	-2.41097	-1.58163	1	2.95972	-2.69827	0
2.04721	-1.59248	-2.41298	-1.58038	1	2.97405	-2.76431	0
2.04947	-1.59155	-2.41203	-1.58014	1	2.97265	-2.69832	0
1.96134	-1.59309	-2.42563	-1.92074	0	2.8434	-2.80005	0
1.91898	-1.58598	-2.38378	-1.53202	0	2.75873	-2.51814	0
2.04463	-1.54295	-2.33056	-1.43986	0	2.87819	-2.76518	0
2.06524	-1.71662	-2.6046	-1.73517	1	2.99448	-2.81002	0
1.94012	-1.59233	-2.44453	-1.79501	0	2.81079	-2.92679	0
2.12236	-1.74215	-2.64233	-1.84305	1	3.06424	-2.85669	0
1.98515	-1.57202	-2.36387	-1.50462	0	2.85995	-2.9612	0
2.09613	-1.64025	-2.46979	-1.55015	1	3.01003	-2.61608	0
2.07397	-1.54264	-2.32161	-1.48593	0	2.94176	-2.57356	0
1.9776	-1.46346	-2.21169	-1.50616	0	2.83368	-2.57927	0
2.04679	-1.59263	-2.41314	-1.58054	1	2.97384	-2.7651	0
2.00585	-1.59471	-2.41715	-1.58075	1	2.9114	-2.54284	0
1.87738	-1.52752	-2.29205	-1.6804	0	2.66393	-2.59851	0
1.78874	-1.53267	-2.30785	-1.41472	0	2.58609	-2.78799	0
1.9424	-1.55447	-2.36633	-1.91604	0	2.7957	-2.67634	0
1.95872	-1.554	-2.39345	-1.9059	0	2.83507	-2.80889	0
1.82047	-1.44092	-2.17842	-1.56093	0	2.66505	-2.22686	0
2.19581	-1.65041	-2.48501	-1.50581	1	3.11847	-2.8639	0
1.93701	-1.5794	-2.37656	-1.49916	0	2.77473	-2.36984	0
1.88732	-1.53887	-2.31637	-1.61613	0	2.68813	-2.75925	0
1.94883	-1.54271	-2.37187	-1.91072	0	2.82013	-2.85919	0
1.94365	-1.55694	-2.34271	-1.56247	0	2.77675	-2.76379	0
2.04838	-1.7035	-2.57387	-1.63572	1	2.94906	-3.00111	0
2.03847	-1.6545	-2.51055	-1.75015	0	3.00214	-2.8359	0
1.9607	-1.56241	-2.35538	-1.55679	0	2.81753	-2.96294	0
1.87856	-1.5522	-2.33638	-1.67066	0	2.70057	-2.50715	0
1.98208	-1.47841	-2.31185	-1.72446	0	2.88535	-2.67245	0
1.98032	-1.57172	-2.36392	-1.52707	0	2.83388	-2.46483	0
1.46382	-1.10121	-1.69886	-1.4619	0	2.10404	-2.28282	1
1.90748	-1.55872	-2.35735	-1.83188	0	2.72559	-2.74399	0
1.68426	-1.54422	-2.32111	-1.48682	0	2.4787	-2.79998	0
1.66555	-1.52931	-2.29398	-1.42484	0	2.44268	-2.32117	0
1.94471	-1.56621	-2.36585	-1.70056	1	2.83666	-2.84545	0
2.02074	-1.61923	-2.46685	-1.91593	1	2.93958	-2.74494	0
2.03255	-1.70638	-2.58733	-1.9218	1	2.95043	-2.79363	0
1.94111	-1.81474	-2.75104	-1.94468	0	2.9207	-2.77149	0
2.0956	-1.7296	-2.6249	-1.84655	1	3.02394	-2.85637	0
1.90502	-1.53108	-2.30202	-1.90508	0	2.73784	-2.76255	0
2.0626	-1.61852	-2.43374	-1.6276	1	2.98545	-3.02901	0
1.92539	-1.55491	-2.34318	-1.56088	0	2.74608	-2.4721	0
1.93175	-1.54141	-2.31866	-1.53797	0	2.7712	-2.52652	0
2.04987	-1.5604	-2.35123	-1.46913	0	2.88654	-2.5736	0
1.95642	-1.57317	-2.36713	-1.55424	0	2.81784	-2.502	0
1.97489	-1.60082	-2.42791	-1.90757	1	2.87496	-2.66259	0
2.19104	-1.59427	-2.50033	-1.91454	1	3.1387	-2.89746	0
1.93576	-1.55965	-2.40327	-1.77656	0	2.82115	-2.68765	0
2.04336	-1.61218	-2.47934	-1.74246	1	2.97112	-2.9342	0
2.02805	-1.54364	-2.33169	-1.54102	0	2.8703	-2.76242	0
2.04014	-1.54865	-2.35763	-1.86021	0	2.85612	-2.69136	0
2.05494	-1.74809	-2.65111	-1.7639	1	2.98893	-3.08221	0
2.09054	-1.73145	-2.62789	-1.85006	1	3.0153	-2.85934	0
2.06882	-1.717	-2.60733	-1.70528	1	2.9984	-3.10142	0
1.90444	-1.51473	-2.29524	-1.91436	0	2.75184	-2.75983	0
1.97533	-1.54881	-2.32794	-1.49653	0	2.75059	-2.71068	0
