## Supplementary Material_Dataset_5FS for "Milk-Way Algorithm applied in Imbalanced Dataset": AID687vs721_5FS_DATASET_ACTIVES.csv

1.46382	-1.10121	-1.69886	2.10404	-1.4619	0	-2.28282	-2.10807
2.05156	-1.6008	-2.40766	2.88637	-1.48159	0	-2.47903	-2.2419
2.01307	-1.59679	-2.41896	2.91487	-1.57606	1	-2.54601	-2.37124
1.85289	-1.53944	-2.32363	2.69282	-1.52202	0	-2.93348	-2.29843
1.97489	-1.60082	-2.42791	2.87496	-1.90757	1	-2.66259	-2.75337
2.04463	-1.54295	-2.33056	2.87819	-1.43986	0	-2.76518	-2.21972
2.06129	-1.73105	-2.62238	2.99069	-1.69167	1	-3.01831	-2.57779
2.00585	-1.59471	-2.41715	2.9114	-1.58075	1	-2.54284	-2.37835
1.93701	-1.5794	-2.37656	2.77473	-1.49916	0	-2.36984	-2.22557
1.93806	-1.56952	-2.36835	2.77137	-1.55785	0	-2.42056	-2.32915
2.2287	-1.43034	-2.17453	3.13808	-1.5758	1	-2.80361	-2.24875
1.99307	-1.57071	-2.38476	2.88865	-1.9336	0	-2.93234	-2.79658
2.04838	-1.7035	-2.57387	2.94906	-1.63572	1	-3.00111	-2.485
2.07397	-1.54264	-2.32161	2.94176	-1.48593	0	-2.57356	-2.20984
2.19104	-1.59427	-2.50033	3.1387	-1.91454	1	-2.89746	-2.81256
2.02805	-1.54364	-2.33169	2.8703	-1.54102	0	-2.76242	-2.31171
2.06524	-1.71662	-2.6046	2.99448	-1.73517	1	-2.81002	-2.61368
2.08559	-1.63123	-2.45215	2.98054	-1.52108	1	-2.626	-2.21301
1.93457	-1.54699	-2.33086	2.79561	-1.56167	0	-2.65842	-2.32417
2.03471	-1.59057	-2.41097	2.95972	-1.58163	1	-2.69827	-2.37523
1.95834	-1.57501	-2.3946	2.82317	-1.91114	0	-2.76956	-2.75897
