## Supplementary Material_Dataset_5FS for "Milk-Way Algorithm applied in Imbalanced Dataset": AID688_5FS_DATASET_ACTIVES.csv

1.9751	0	0	-1.7813	-2.8357	0	-3.3651	-1.6496
1.7912	0	0	-1.6869	-2.8529	0	-3.3014	-1.6277
1.92	0	0	-1.5628	-2.4928	0	-3.1774	-1.5835
1.9471	0	0	-1.7052	-2.5415	0	-3.1326	-1.5438
1.8253	0	0	-1.8138	-2.6755	0	-3.3805	-1.6584
1.9787	0	0	-1.743	-2.8087	0	-3.448	-1.7043
1.9021	0	0	-1.6988	-2.7625	0	-3.1868	-1.5831
2.0802	0	0	-1.8168	-2.98	0	-3.2539	-1.6077
1.8788	0	0	-1.6108	-2.796	0	-3.2356	-1.6081
1.8556	0	0	-1.5589	-3.0366	0	-3.1379	-1.5536
1.7556	1	0	-1.6313	-2.7573	0	-3.1924	-1.5734
1.9441	0	0	-1.5929	-2.5453	0	-3.1578	-1.5701
1.8254	0	0	-1.6324	-2.7706	0	-3.1972	-1.5796
2.1786	0	0	-1.739	-3.0461	0	-3.6958	-1.8248
1.8911	0	0	-1.7276	-2.7382	0	-3.2398	-1.5913
1.9231	0	0	-1.83	-2.7153	1	-3.1998	-1.5332
1.8295	0	0	-1.7124	-2.3667	0	-3.1513	-1.5512
1.9894	0	0	-1.4983	-2.9363	0	-3.154	-1.567
1.8761	0	0	-1.5476	-2.7685	0	-3.0972	-1.5359
2.0275	1	0	-1.6379	-2.3401	0	-3.2051	-1.5695
2.0588	0	0	-1.9104	-2.7535	0	-2.9726	-1.3793
2.1378	0	0	-1.5978	-3.0023	0	-3.133	-1.5518
1.7868	0	0	-1.5837	-2.7925	0	-2.9544	-1.436
2.0331	0	0	-1.7811	-2.9029	0	-3.495	-1.7105
1.8794	0	0	-1.5339	-2.7926	0	-3.1504	-1.5642
1.9958	0	0	-1.7492	-2.6922	0	-3.2351	-1.5912
2.1104	0	0	-1.6774	-3.0483	0	-3.5147	-1.7333
1.8834	0	0	-1.6165	-2.3233	0	-3.1901	-1.5734
1.9495	0	0	-1.5187	-2.7882	0	-3.2348	-1.6107
2.1084	0	0	-1.871	-2.8263	0	-3.5481	-1.7363
1.9178	0	0	-1.9001	-2.8368	0	-3.2009	-1.5597
2.0758	0	0	-1.819	-2.9988	0	-3.5173	-1.7139
1.9533	0	0	-1.8035	-2.7666	0	-3.2996	-1.6109
1.9047	0	0	-1.6486	-2.7637	0	-3.1176	-1.5516
1.8775	0	0	-1.8933	-2.7716	0	-3.0571	-1.5277
2.0681	0	0	-1.7023	-3.0127	0	-3.4885	-1.7099
1.8997	0	1	-1.6856	-2.7279	0	-3.1649	-1.572
1.9027	0	0	-1.5552	-2.8362	0	-3.1986	-1.5844
1.9513	0	0	-1.5268	-2.7877	0	-3.2347	-1.6107
2.2296	0	0	-1.548	-2.7946	0	-3.1207	-1.5525
1.9484	0	0	-1.9149	-2.6906	0	-3.1936	-1.5591
1.971	0	0	-1.899	-2.7693	0	-3.1382	-1.5512
2.0652	0	0	-1.9166	-2.7648	0	-3.5097	-1.6799
1.9377	0	0	-1.9178	-2.6916	0	-3.2295	-1.5815
1.8664	0	0	-1.5205	-2.575	0	-3.1475	-1.5612
1.8686	0	0	-1.9141	-2.8001	0	-3.225	-1.573
2.0529	0	0	-1.9033	-2.841	0	-3.3205	-1.6237
1.8428	0	0	-1.5632	-2.6198	0	-2.945	-1.4481
2.1053	0	0	-1.5119	-2.7796	0	-3.2265	-1.6083
2.1373	0	0	-1.5965	-2.7902	0	-3.1957	-1.5678
1.9636	0	0	-1.899	-2.76	0	-3.1384	-1.5512
2.1063	0	0	-1.8681	-2.823	0	-3.5473	-1.7361
1.9446	0	0	-1.4978	-2.6916	0	-3.1912	-1.5856
1.9288	0	0	-1.6778	-2.7283	0	-3.226	-1.6013
2.0677	0	0	-1.9261	-2.9823	0	-3.5559	-1.6963
2.054	0	0	-1.8494	-2.8174	0	-3.487	-1.6976
2.0488	0	0	-1.8316	-2.7611	0	-3.2337	-1.5646
1.8889	0	0	-1.518	-2.7965	0	-3.1479	-1.5634
2.068	0	0	-1.7063	-3.0157	0	-3.4888	-1.71
2.0344	0	0	-1.6196	-3.0166	0	-3.275	-1.6285
2.0329	0	0	-1.731	-2.8522	0	-3.2577	-1.6079
1.9219	0	0	-1.8847	-2.8099	0	-3.0927	-1.5353
1.9917	0	0	-1.6613	-2.5831	0	-3.2219	-1.5869
1.896	0	0	-1.6319	-3.0009	0	-3.0782	-1.5358
2.0058	0	0	-1.6716	-2.7193	0	-3.222	-1.5869
1.9935	0	0	-1.6609	-2.7625	0	-3.1325	-1.556
1.5348	0	0	-1.5176	-2.3979	0	-2.8423	-1.3916
2.0647	0	0	-1.8174	-2.8518	0	-3.496	-1.7002
1.9088	0	0	-1.704	-2.638	0	-3.1289	-1.5627
2.0809	0	0	-1.7305	-2.8517	0	-3.1318	-1.4717
1.9731	0	0	-1.9146	-2.7468	0	-3.1529	-1.5625
1.924	0	0	-1.5469	-2.9493	0	-3.1029	-1.5456
1.9408	0	0	-1.9107	-2.7529	0	-3.2028	-1.5677
1.9465	0	0	-1.8368	-2.764	0	-3.2371	-1.5623
2.1782	0	0	-1.9078	-2.6644	0	-3.3063	-1.6137
1.8925	0	0	-1.5511	-2.3589	0	-3.1049	-1.5443
1.3876	0	0	-1.4924	-2.2797	0	-2.4396	-1.1484
1.9231	0	0	-1.6537	-2.965	0	-3.1404	-1.5597
1.8755	0	0	-1.6012	-2.415	0	-3.0576	-1.5277
1.8201	0	0	-1.5014	-2.7682	0	-3.0872	-1.5332
1.8291	0	0	-1.5416	-2.7377	0	-3.1898	-1.5844
1.8454	0	0	-1.667	-2.7637	0	-3.1417	-1.5622
1.8808	0	0	-1.7515	-2.7645	0	-3.0941	-1.5352
2.0284	0	0	-1.4905	-2.7197	0	-2.7273	-1.3055
2.0806	0	0	-1.8317	-2.6949	0	-3.2206	-1.5829
2.0768	0	0	-1.8332	-2.6832	0	-3.2168	-1.5829
1.9093	0	0	-2.1927	-2.405	0	-3.0569	-1.5276
1.8886	0	0	-1.5176	-2.6237	0	-3.0947	-1.5368
1.924	0	0	-1.8031	-2.7705	0	-3.2758	-1.5798
1.9795	0	0	-1.8046	-2.7728	0	-3.3439	-1.6284
1.9024	0	0	-1.5285	-2.7683	0	-3.1623	-1.5672
1.7991	0	0	-1.6211	-2.7611	0	-3.0894	-1.5337
1.767	0	0	-1.5359	-2.3215	0	-3.0923	-1.5346
1.9506	0	0	-1.912	-2.7493	0	-3.1967	-1.5587
2.0879	0	0	-1.4641	-2.4954	0	-3.2696	-1.627
1.7251	0	0	-1.439	-2.5422	0	-2.4578	-1.1279
2.0796	0	0	-1.5526	-2.5986	0	-3.1239	-1.5488
1.9601	0	0	-1.7045	-2.6036	0	-3.1375	-1.5589
1.8046	0	0	-1.8966	-2.7718	0	-3.093	-1.5351
1.8559	0	0	-1.5598	-2.761	0	-3.154	-1.5649
2.0555	0	0	-1.7295	-2.84	0	-3.2133	-1.5781
2.0163	0	0	-1.6882	-2.9519	0	-3.2135	-1.56
2.0612	0	0	-1.5579	-3.0291	0	-3.2504	-1.6185
1.8426	0	0	-1.5653	-2.4332	0	-3.1055	-1.5213
2.0612	0	0	-1.9391	-2.7411	0	-3.3323	-1.6202
1.8894	0	0	-1.5282	-2.8036	0	-3.1514	-1.5703
2.0524	0	0	-1.8789	-2.8244	0	-3.4274	-1.6148
1.8481	0	0	-1.6817	-2.6311	0	-2.8106	-1.2537
2.0386	0	0	-1.8703	-2.8834	0	-3.4625	-1.6713
1.98	0	0	-1.9104	-2.7556	0	-3.2287	-1.5832
1.9137	0	0	-1.6704	-2.6273	0	-3.1265	-1.5488
2.13	0	0	-1.9132	-2.8361	0	-3.5517	-1.7433
1.9194	0	0	-1.5499	-2.7929	0	-3.1785	-1.5749
1.968	0	0	-1.7983	-2.7526	0	-3.1728	-1.5617
1.8875	0	0	-1.532	-2.7313	0	-3.0894	-1.535
2.1202	0	0	-1.6311	-2.9654	0	-3.4631	-1.7107
1.9217	0	0	-1.513	-2.3384	0	-3.1058	-1.5475
1.9109	0	0	-1.4902	-2.6233	0	-3.1243	-1.5499
2.1732	0	0	-1.4853	-2.8103	0	-3.2949	-1.6383
1.9239	0	0	-1.765	-2.8761	0	-3.1457	-1.5196
2.1959	0	0	-1.4064	-2.7559	0	-3.2234	-1.5874
1.9032	0	0	-1.5003	-2.7506	0	-3.1041	-1.544
1.8905	0	0	-1.6222	-2.4061	0	-3.096	-1.5371
2.0495	0	0	-1.764	-2.7796	0	-3.2406	-1.5516
1.7966	0	0	-1.5849	-2.7745	0	-3.1774	-1.5707
1.8303	0	0	-1.5207	-2.6289	0	-2.9149	-1.4373
1.9015	0	0	-1.5865	-2.7386	0	-3.1678	-1.5693
1.906	0	0	-1.5002	-2.6726	0	-3.0597	-1.5296
1.8565	0	0	-1.5187	-2.3517	0	-3.142	-1.5595
1.8411	0	0	-1.587	-2.7262	0	-3.1626	-1.5691
1.9199	0	0	-1.7995	-2.755	0	-3.1622	-1.5079
2.0307	0	0	-1.5066	-2.9605	0	-3.2538	-1.6077
1.9195	0	0	-1.542	-2.3431	0	-3.1353	-1.5658
1.9052	0	0	-1.5393	-2.762	0	-3.1666	-1.5688
1.8832	0	0	-1.7484	-2.7507	0	-3.1499	-1.5354
1.7459	0	0	-1.5531	-2.5452	0	-3.1239	-1.5488
1.9856	0	0	-1.5267	-2.9772	0	-3.2433	-1.598
1.8903	0	0	-1.5373	-2.9565	0	-3.1251	-1.5538
2.0418	0	0	-1.5361	-3.029	0	-3.2503	-1.6185
1.9097	0	0	-1.5992	-2.7516	0	-3.1877	-1.56
1.9215	0	0	-1.7229	-2.5657	0	-3.1173	-1.5537
1.8923	0	0	-1.6104	-2.4555	0	-3.1212	-1.5482
1.8717	0	0	-1.7462	-2.6335	0	-3.2146	-1.5273
1.7495	0	0	-1.5631	-2.5452	0	-3.1259	-1.5493
1.7924	0	0	-1.8017	-2.5646	0	-3.0916	-1.4239
2.0378	0	0	-1.7727	-2.6467	0	-3.3615	-1.6187
1.9817	0	0	-1.5433	-2.6305	0	-3.1549	-1.5672
1.8511	0	0	-1.5345	-2.6618	0	-3.1604	-1.5664
1.8923	0	0	-1.6234	-2.681	0	-3.2233	-1.5944
1.891	0	0	-1.7756	-2.7572	0	-3.0403	-1.5147
1.9817	0	0	-1.9216	-2.4008	0	-3.1875	-1.5695
1.9372	0	0	-1.839	-3.0129	0	-3.3655	-1.6247
1.9737	0	0	-1.5037	-2.6445	0	-3.0319	-1.4818
2.0092	0	0	-1.4784	-2.7656	0	-3.1542	-1.5621
1.9392	0	0	-1.8003	-2.9049	0	-3.3076	-1.5916
2.068	0	0	-1.7085	-2.6896	0	-3.481	-1.7104
2.1566	0	0	-1.8188	-2.7874	0	-3.2234	-1.5871
2.0221	0	0	-1.4426	-2.7313	0	-3.1471	-1.5625
1.9408	0	0	-1.5992	-2.8014	0	-3.1947	-1.5805
1.9641	0	0	-1.8461	-2.7668	0	-3.3515	-1.6291
2.1161	0	0	-1.8464	-2.8527	0	-3.5465	-1.7407
2.0647	0	0	-1.6775	-3.0242	0	-3.4964	-1.7186
1.9513	0	0	-1.8364	-3.0127	0	-3.2386	-1.5674
1.9345	0	0	-1.8032	-2.7692	0	-3.276	-1.5798
1.8138	0	0	-1.6725	-2.9491	0	-2.7042	-1.3012
1.7927	0	0	-1.5578	-2.7623	0	-3.0975	-1.536
1.9912	0	0	-1.7787	-2.9896	0	-3.1538	-1.4984
1.9737	0	0	-1.8697	-2.9025	0	-3.3061	-1.5262
2.1792	0	0	-1.8598	-2.7892	0	-3.3887	-1.5835
2.2122	0	0	-1.8922	-2.895	0	-3.4201	-1.594
1.9111	0	0	-1.6651	-2.4186	0	-3.1218	-1.551
2.0021	0	0	-1.8017	-2.9858	0	-3.3353	-1.6185
1.4501	0	0	-1.5768	-2.6417	0	-2.5424	-1.1541
1.5684	0	0	-1.8801	-2.8395	0	-2.7253	-1.1111
2.0853	0	0	-1.5816	-2.7062	0	-3.5078	-1.75
1.9179	0	0	-1.7108	-2.3445	0	-3.1156	-1.5538
1.7833	0	0	-1.676	-3.0048	0	-2.6007	-1.2801
1.9194	0	0	-1.4914	-2.9578	0	-3.0925	-1.5357
1.9646	0	0	-1.9107	-2.7532	0	-3.2289	-1.5813
1.9155	0	0	-1.9142	-3.0028	0	-3.237	-1.5772
1.945	0	0	-1.5382	-2.4441	0	-3.121	-1.5592
1.8197	0	0	-1.5934	-2.7553	0	-3.1109	-1.5401
2.0797	0	0	-1.6661	-3.0445	0	-3.4849	-1.7081
2.2517	0	0	-1.9158	-3.0473	0	-3.3204	-1.6101
1.7914	0	0	-1.6298	-2.7944	0	-3.1445	-1.5552
1.8613	0	0	-1.5486	-2.4587	0	-3.1189	-1.5518
1.9387	0	0	-1.9053	-2.772	0	-3.1933	-1.5572
2.0649	0	0	-1.7866	-2.7616	0	-3.1601	-1.5724
1.8475	0	0	-1.5928	-3.0719	0	-3.1109	-1.5401
1.8696	0	0	-1.4885	-2.7348	0	-3.1274	-1.5538
1.7812	0	0	-1.5916	-2.3339	0	-3.1023	-1.5377
1.9278	0	0	-1.5462	-2.949	0	-3.1681	-1.569
2.1756	0	0	-1.86	-2.7835	0	-3.3875	-1.5794
2.0638	0	0	-1.682	-2.7851	0	-3.4848	-1.7194
1.9564	0	0	-1.9231	-2.7556	0	-3.2619	-1.5779
1.9797	0	0	-1.8523	-2.7712	0	-3.3168	-1.6123
1.9745	0	0	-1.8081	-2.7496	0	-3.364	-1.6506
1.7235	0	0	-1.5767	-2.6725	0	-2.626	-1.2675
2.1082	0	0	-1.4826	-2.8139	0	-3.1241	-1.5567
1.9243	0	0	-1.7879	-2.8168	0	-3.2513	-1.6138
2.0178	0	0	-1.6282	-3.0003	0	-3.267	-1.6198
1.877	0	0	-1.7296	-2.7381	0	-3.2382	-1.5908
1.8187	0	0	-1.4304	-2.2331	0	-3.0411	-1.5149
2.0495	0	0	-1.5374	-2.9296	0	-3.2095	-1.5829
2.0529	0	0	-1.8735	-2.6906	0	-3.3845	-1.6261
1.8667	0	0	-1.5158	-2.9519	0	-3.0791	-1.528
1.9175	0	0	-1.8847	-2.8099	0	-3.18	-1.575
1.9591	0	0	-1.7359	-2.6024	0	-3.143	-1.5603
2.0629	0	0	-1.9137	-2.7653	0	-3.583	-1.7562
1.9767	0	0	-1.5384	-2.4737	0	-3.1977	-1.586
2.0301	0	0	-1.8381	-2.7539	0	-3.3072	-1.5717
2.1121	0	0	-1.8761	-2.8249	0	-3.5482	-1.7363
1.9194	0	0	-1.7557	-2.6426	0	-3.1905	-1.5765
2.0479	0	0	-1.7823	-2.7069	0	-3.5729	-1.7552
1.9592	0	0	-1.6269	-2.3879	0	-3.1663	-1.5784
1.9833	0	0	-1.8802	-2.8467	0	-2.9638	-1.4635
1.7888	0	0	-1.6247	-2.8107	0	-3.0861	-1.5332
1.8843	0	0	-1.531	-2.394	0	-3.0694	-1.5346
1.9394	0	0	-1.5412	-2.7256	0	-3.1289	-1.5627
1.7407	0	0	-1.7814	-2.4498	0	-2.8359	-1.324
1.9047	0	0	-1.5295	-2.6619	0	-3.0477	-1.5195
1.8401	0	0	-1.628	-2.794	0	-3.1824	-1.5778
1.977	0	0	-1.912	-2.7468	0	-3.2671	-1.5971
1.8973	0	0	-1.502	-2.7719	0	-3.1159	-1.5508
1.782	0	0	-1.5089	-2.7889	0	-2.7417	-1.3264
1.8918	0	0	-1.6902	-2.983	0	-3.1201	-1.5509
1.9537	0	0	-1.5911	-2.8144	0	-3.2107	-1.5883
1.9364	0	0	-1.4881	-2.9624	0	-3.1528	-1.5694
1.8962	0	0	-1.9163	-3.0009	0	-3.1901	-1.5564
1.8659	0	0	-1.9019	-2.6257	0	-3.1451	-1.5593
1.9082	0	0	-1.7759	-2.8176	0	-3.0978	-1.4646
1.9695	0	0	-1.7943	-2.7298	0	-3.4039	-1.6439
1.9829	0	0	-1.7367	-2.8034	0	-3.1584	-1.5696
1.9032	0	0	-1.5474	-2.4708	0	-3.1065	-1.5447
1.8979	0	0	-1.563	-2.6612	0	-3.151	-1.5614
1.9438	0	0	-1.5989	-2.4561	0	-3.1753	-1.5794
2.1048	0	0	-1.928	-3.0051	0	-3.463	-1.6482
2.2393	0	0	-1.7445	-2.8513	0	-3.4458	-1.6869
2.1659	0	0	-1.4462	-2.7089	0	-3.2234	-1.5874
2.2168	0	0	-1.9215	-2.8845	0	-3.417	-1.5908
2.1099	0	0	-1.872	-2.8966	0	-3.4648	-1.6547
1.9397	0	0	-1.8023	-2.7654	0	-3.279	-1.586
1.8834	0	0	-1.7813	-2.7276	0	-3.15	-1.5157
2.184	0	0	-1.8919	-2.9062	0	-3.4189	-1.5914
2.0314	0	0	-1.5943	-2.968	0	-2.7279	-1.3033
1.9009	0	0	-1.6902	-2.983	0	-3.1529	-1.5635
2.0549	0	0	-1.7209	-2.7831	0	-3.4858	-1.7105
2.0291	0	0	-1.4857	-2.4844	0	-3.2567	-1.608
