## Supplementary Material_Dataset_5FS for "Milk-Way Algorithm applied in Imbalanced Dataset": AID721_87_5FS_DATASET_ACTIVES.csv

0	1.19544	0	0
0	1.12937	0	0
1	1.10898	0	0
0	1.1329	0	0
0	1.11769	0	0
0	1.28787	0	0
0	1.11308	0	0
0	1.1205	0	0
0	1.3163	0	0
0	1.1274	0	0
0	1.35956	0	0
0	1.2761	0	0
0	1.26177	0	0
1	1.27335	0	0
0	1.11739	0	0
0	1.11323	0	0
1	0.852638	1	1
0	1.03548	0	0
1	1.14243	0	0
0	1.15372	0	0
0	1.15931	0	0
