## Supplementary Material_Dataset_5FS for "Milk-Way Algorithm applied in Imbalanced Dataset": AID721_87_5FS_DATASET_INACTIVES.csv

0	0	0	0
0	1	0	0
0	1	0	0
0	0	0	1
0	0	0	0
1	0	0	0
0	1	0	0
0	1	0	0
0	0	0	0
0	1	0	1
1	0	0	0
0	0	0	1
1	1	0	0
0	0	0	0
0	0	0	0
0	1	0	0
0	0	0	0
0	0	0	0
0	0	0	0
0	0	0	1
0	1	0	1
0	1	0	1
0	1	0	1
0	1	0	1
0	0	0	0
0	1	0	0
0	0	0	1
0	1	0	0
1	1	0	0
0	1	0	0
0	1	0	1
0	0	1	0
0	0	1	0
0	0	1	0
0	1	0	1
0	0	1	0
0	0	0	1
0	0	0	0
0	0	0	1
0	0	0	0
0	0	0	1
0	0	0	1
0	0	0	0
0	0	0	0
0	0	0	1
0	0	0	1
0	0	0	0
0	1	0	1
1	0	0	0
0	0	0	0
0	0	0	0
0	0	0	1
0	0	0	0
0	0	0	0
0	0	0	0
0	0	0	0
0	0	0	0
0	0	0	1
0	0	0	0
0	0	0	0
0	1	0	0
0	0	0	1
0	1	0	0
1	1	0	0
0	0	0	1
0	1	0	0
0	0	0	1
1	0	0	0
0	0	0	0
0	0	0	0
0	0	0	1
0	1	0	0
0	0	0	1
