## Supplementary Material_Dataset_5FS for "Milk-Way Algorithm applied in Imbalanced Dataset": AID746_5FS_DATASET_ACTIVES.csv

2.08615	-1.63145	-1.51707	1	3.89082	0	-2.53485	2.13069
1.88452	-1.51599	-1.92348	1	4.1687	0	-2.82188	2.33753
2.03408	-1.63145	-1.50574	1	3.86089	0	-2.61714	2.14681
2.09982	-1.65028	-1.50858	1	3.80698	0	-2.63021	2.01995
1.96298	-1.5794	-1.62236	0	3.66618	0	-2.46123	1.93709
1.9873	-1.52971	-1.65345	1	3.98744	0	-2.72483	2.23981
2.00912	-1.54203	-1.66002	1	4.03025	0	-2.99886	2.25374
1.93997	-1.62624	-1.72938	1	3.7986	0	-2.70463	2.05106
2.04178	-1.54415	-1.5613	1	3.91844	0	-2.49808	2.16066
2.01189	-1.67581	-1.6075	1	3.67454	0	-2.655	1.95589
2.15553	-1.71425	-1.81719	1	4.1498	0	-2.87072	2.23825
1.98718	-1.66127	-1.7126	1	3.78605	0	-2.70724	2.05812
1.94867	-1.55749	-1.55752	0	3.76155	0	-2.41982	2.08105
1.96113	-1.62179	-1.80485	0	3.89508	0	-2.7574	2.15718
2.14774	-1.74295	-1.82304	1	4.26185	0	-2.88086	2.30873
2.04439	-1.65859	-1.56624	1	3.81105	0	-3.02368	2.01195
2.02147	-1.75309	-1.79924	1	3.94807	0	-2.79193	2.09763
2.08235	-1.58289	-1.52948	1	3.91379	0	-2.49535	2.46569
2.07618	-1.7287	-1.68466	1	3.95915	0	-3.02104	2.15203
1.87353	-1.56348	-1.54796	0	3.58511	0	-2.95193	1.97557
2.13296	-1.6103	-1.91084	1	4.14183	0	-2.77424	2.6743
2.13303	-1.59641	-1.91233	1	4.13955	0	-2.80201	2.47049
1.93737	-1.56931	-1.91483	0	4.08522	0	-2.69314	2.36516
1.95143	-1.55967	-1.92794	1	4.19408	0	-2.83755	2.34616
1.87139	-1.56348	-1.54902	0	3.56488	0	-2.93381	1.96305
2.01691	-1.60765	-1.46502	1	3.84257	0	-2.97717	2.09434
2.04226	-1.71348	-1.83222	1	4.08373	0	-2.81932	2.24568
1.92247	-1.56098	-1.91116	0	4.14481	0	-2.76674	2.39569
1.95921	-1.5794	-1.60403	0	3.656	0	-2.99904	1.94667
1.8703	-1.56345	-1.66404	0	3.69938	0	-2.63559	2.05425
1.87347	-1.49128	-1.54725	0	3.5305	0	-2.51549	1.94242
2.11991	-1.65725	-1.49197	1	3.82074	0	-2.63717	2.02735
1.93939	-1.57181	-1.54775	0	3.53404	0	-2.62431	1.92297
1.89093	-1.59019	-1.61095	0	3.60412	0	-2.8068	1.94678
1.97542	-1.5794	-1.60326	0	3.67809	0	-2.60879	2.02304
2.06299	-1.64293	-1.58386	1	3.76344	0	-2.76766	1.96619
2.00328	-1.59637	-1.54897	1	4.01222	0	-2.75059	2.46941
1.90629	-1.52342	-1.92941	1	4.19514	0	-2.83502	2.34688
1.99413	-1.66093	-1.71391	1	3.82731	0	-2.77245	2.12124
1.84292	-1.53857	-1.5486	0	3.91916	0	-2.75728	2.33272
2.24252	-1.75396	-1.63877	1	4.07034	0	-2.72281	2.1435
2.08581	-1.6732	-1.5435	1	4.14119	0	-2.63169	2.33361
1.92941	-1.51027	-1.61011	0	3.81736	0	-2.62897	2.08084
2.06551	-1.71398	-1.9176	1	4.13517	0	-2.90327	2.26492
2.03297	-1.65595	-1.82238	1	4.01592	0	-3.00108	2.17935
2.13191	-1.67222	-1.57124	1	3.82423	0	-2.54032	2.02192
1.92539	-1.56337	-1.80804	0	3.87688	0	-2.74978	2.15475
1.82766	-1.56273	-1.83629	0	3.84844	0	-2.79532	2.14856
1.96419	-1.57464	-1.7779	0	3.87113	0	-2.78797	2.13273
2.08621	-1.72243	-1.60868	1	3.96836	0	-2.99899	2.16343
1.86558	-1.56416	-1.5863	0	3.4864	0	-2.77095	1.89633
2.01731	-1.54299	-1.65996	1	4.02887	0	-2.71416	2.25268
1.86454	-1.62004	-1.85765	0	3.91861	0	-2.79701	2.17047
2.02673	-1.65357	-1.82178	0	4.00218	0	-2.78256	2.19604
1.90317	-1.57143	-1.54425	0	3.69746	0	-2.76313	2.02769
1.96453	-1.57494	-1.77651	0	3.87056	0	-2.78861	2.13232
1.98438	-1.58585	-1.7754	0	3.87738	0	-2.78862	2.13395
2.17068	-1.58702	-1.56229	1	3.94633	0	-2.94899	2.16789
2.01244	-1.67587	-1.60895	1	3.67793	0	-2.6553	1.95793
1.92026	-1.5647	-1.83642	0	3.8694	0	-3.01267	2.14945
2.05661	-1.69243	-1.83627	1	3.91539	0	-2.76908	2.15701
1.9812	-1.57636	-1.72818	0	3.94334	0	-2.73634	2.17728
1.86239	-1.54675	-1.83642	0	3.85124	0	-2.73966	2.46094
1.91842	-1.55553	-1.51826	0	3.50933	0	-2.42554	2.4613
2.00695	-1.31548	-1.45936	1	4.20636	0	-2.97985	2.39139
2.08013	-1.65495	-1.78631	1	4.01446	0	-3.06207	2.16639
2.11408	-1.65495	-1.72422	1	4.05209	0	-3.06197	2.1798
2.0375	-1.56287	-1.55838	1	4.03529	0	-2.74938	2.22941
2.09188	-1.72241	-1.60818	1	3.97437	0	-2.79106	2.16884
2.06939	-1.70472	-1.71442	1	3.90601	0	-2.687	2.11842
1.95626	-1.56121	-1.65361	0	3.74442	0	-3.03664	2.05426
2.0754	-1.70309	-1.82524	1	4.0677	0	-2.98721	2.22306
1.96091	-1.61061	-1.80219	0	3.88814	0	-2.9989	2.15558
2.08102	-1.65496	-1.72438	1	4.01376	0	-3.06198	2.15766
2.03566	-1.58748	-1.49989	1	3.97792	0	-2.79488	2.21382
1.87268	-1.54402	-1.83679	0	3.87968	0	-2.73605	2.46178
2.22633	-1.6493	-1.74219	1	4.14356	0	-2.81012	2.24251
2.00623	-1.64915	-1.80323	0	3.90015	0	-2.76599	2.15623
2.24863	-1.67381	-1.84303	1	4.20334	0	-3.00128	2.27812
2.06948	-1.63538	-1.72139	1	3.92208	0	-3.04847	2.1659
1.86386	-1.56349	-1.54171	0	3.4961	0	-2.62423	1.91058
1.84651	-1.43901	-1.56969	0	3.62923	0	-2.27735	1.95361
1.86808	-1.53926	-1.52324	0	3.53265	0	-2.437	1.92773
2.0632	-1.70222	-1.7514	1	4.00365	0	-2.95157	2.18017
2.02467	-1.66642	-1.56565	1	3.89164	0	-2.7981	2.14517
1.98346	-1.57723	-1.44458	0	3.96957	0	-2.83036	2.25709
1.96323	-1.57646	-1.47847	0	3.76603	0	-2.76324	2.1243
2.0697	-1.71421	-1.91967	1	4.14572	0	-2.90333	2.26902
2.02511	-1.62144	-1.56236	1	3.87885	0	-2.9762	2.11077
1.964	-1.50178	-1.675	1	3.95126	0	-2.88886	2.17932
2.02493	-1.70458	-1.67762	1	3.78155	0	-2.67497	2.00879
1.96731	-1.56101	-1.44362	0	3.96554	0	-2.83058	2.2562
2.03907	-1.58289	-1.53317	1	3.83424	0	-2.4141	2.09702
2.24764	-1.68238	-1.74184	1	4.14089	0	-2.87254	2.23021
1.99604	-1.62559	-1.80349	0	3.90454	0	-2.99907	2.15786
2.02597	-1.75725	-1.79425	1	3.93376	0	-2.81297	2.08437
1.80634	-1.4196	-1.50687	0	3.54357	0	-2.62855	1.92018
1.91593	-1.54955	-1.614	0	3.85071	0	-2.70952	2.18705
1.93002	-1.58099	-1.61432	0	3.85465	0	-2.70961	2.18773
1.87236	-1.55965	-1.50891	0	3.56425	0	-2.62436	1.97819
1.96356	-1.5794	-1.62236	0	3.66724	0	-2.46108	1.93754
1.9457	-1.55888	-2.2278	0	4.13159	0	-2.71694	2.38933
2.00319	-1.56087	-1.44155	0	3.96189	0	-2.82958	2.25514
1.87146	-1.5477	-1.52446	0	3.47567	0	-2.76437	1.91675
1.87672	-1.56348	-1.54669	0	3.47206	0	-2.71684	1.89348
2.04459	-1.64894	-1.54925	1	3.81729	0	-3.08814	2.02767
1.85625	-1.30519	-1.51505	0	3.6167	0	-2.95371	2.00724
1.86978	-1.55947	-1.57047	0	3.56741	0	-2.762	1.93353
1.9229	-1.56889	-1.49786	0	3.92422	0	-2.40773	2.34137
2.07195	-1.71371	-1.89571	1	4.14567	0	-2.99881	2.26971
1.95513	-1.5794	-1.57996	0	3.63096	0	-2.44697	1.93338
1.87746	-1.56346	-1.54664	0	3.47362	0	-2.71688	1.89365
2.01268	-1.56427	-1.66034	1	4.03253	0	-2.7175	2.25371
1.92875	-1.59344	-1.87036	0	4.07751	0	-2.84175	2.25872
1.80572	-1.3563	-1.57366	0	3.59607	0	-2.94895	1.96953
1.79131	-1.48103	-1.57734	0	3.57368	0	-2.61708	1.94462
2.13084	-1.65472	-1.51049	1	3.84871	0	-2.63014	2.03496
2.02535	-1.60043	-1.93833	1	4.31703	0	-2.78299	2.47931
1.97958	-1.58145	-1.63159	0	3.71892	0	-3.00128	1.96723
1.92925	-1.55252	-1.56211	0	3.74301	0	-2.34757	2.07804
1.86225	-1.56333	-1.54158	0	3.49873	0	-2.62404	1.92427
1.87893	-1.56356	-1.541	0	3.51701	0	-2.79526	1.92268
1.85304	-1.51551	-1.52262	0	3.66299	0	-2.61682	2.01505
1.92739	-1.63679	-1.72678	1	3.81168	0	-2.66477	2.46627
1.96445	-1.57637	-1.57761	0	3.95058	0	-2.79307	2.2625
2.0604	-1.69806	-1.83811	1	4.01041	0	-2.83045	2.19262
1.89451	-1.55778	-1.56386	0	3.61611	0	-2.95395	1.98245
1.8979	-1.53903	-1.89661	0	4.05427	0	-2.77176	2.36565
2.16223	-1.68284	-1.90848	1	4.39423	0	-3.02687	2.38736
1.93084	-1.56175	-1.7627	1	4.0907	0	-2.8334	2.56672
2.06234	-1.69744	-1.91063	1	4.15585	0	-2.83534	2.38147
2.06129	-1.73105	-1.69167	1	3.93482	0	-3.01831	2.12628
1.96685	-1.57287	-1.49755	0	3.86347	0	-2.96455	2.19853
1.90126	-1.53811	-1.5843	0	3.61125	0	-2.98481	1.97786
1.91019	-1.56915	-1.63255	0	3.64818	0	-2.98488	1.98276
1.91398	-1.53393	-1.56367	0	3.64592	0	-2.9489	1.9814
1.78626	-1.38133	-1.56949	0	3.57989	0	-2.61706	1.93823
1.83609	-1.51484	-1.56094	0	3.52319	0	-2.71659	1.9183
1.92371	-1.48749	-1.765	1	4.10029	0	-2.83305	2.56728
1.87695	-1.52893	-1.56999	0	3.57566	0	-2.61714	2.46158
1.89178	-1.56401	-1.54774	0	3.43746	0	-2.75042	1.86111
2.05187	-1.68712	-1.9295	1	4.09381	0	-2.76712	2.31626
1.94554	-1.61887	-1.8074	0	3.93795	0	-2.77002	2.17673
1.8813	-1.55504	-1.55312	0	3.61351	0	-2.95395	1.98303
1.90877	-1.5707	-1.89271	0	4.04916	0	-2.67706	2.35985
2.06292	-1.69744	-1.91083	1	4.15646	0	-2.83534	2.38155
1.90645	-1.56346	-1.89096	0	4.12327	0	-2.6718	2.40755
1.87466	-1.5375	-1.55685	0	3.59537	0	-2.95394	1.97581
1.991	-1.60717	-1.80426	0	3.90102	0	-2.77143	2.15853
2.15815	-1.75094	-1.90203	1	4.23614	0	-2.78337	2.42115
2.06701	-1.61681	-1.83174	1	4.24529	0	-2.85975	2.33791
1.96818	-1.58147	-1.63132	0	3.68702	0	-2.55552	1.94531
1.95893	-1.5794	-1.60418	0	3.65549	0	-2.44817	1.94305
2.02812	-1.60586	-1.91685	1	4.13983	0	-2.78404	2.38101
1.79874	-1.58069	-1.59275	0	3.55502	0	-2.80985	1.97099
1.82056	-1.58072	-1.59376	0	3.57612	0	-2.80986	1.93275
2.04061	-1.63145	-1.52007	1	3.89385	0	-2.77233	2.16933
2.10394	-1.63145	-1.91134	1	4.17862	0	-2.75542	2.38638
1.82979	-1.56465	-1.51835	0	3.57688	0	-2.79596	1.98453
2.06392	-1.68642	-1.90524	1	4.10552	0	-2.71767	2.32136
1.83551	-1.42586	-1.5647	0	3.60958	0	-2.27712	1.93933
2.05103	-1.64928	-1.56088	1	3.76569	0	-3.03471	1.99807
1.9231	-1.56501	-1.56281	0	3.81437	0	-2.75124	2.15713
2.10361	-1.73336	-1.88486	1	4.0784	0	-2.81368	2.2605
2.04564	-1.63149	-1.50767	1	3.88304	0	-2.73718	2.46446
1.85733	-1.35649	-1.57378	0	3.6305	0	-2.95395	1.99001
1.86543	-1.56348	-1.63097	0	3.65369	0	-2.62431	2.04327
1.86796	-1.53496	-1.54618	0	3.59698	0	-2.95397	1.97784
1.87543	-1.53751	-1.55687	0	3.59773	0	-2.95394	1.97702
2.04713	-1.6219	-1.77269	1	4.06309	0	-2.63763	2.20753
1.73972	-1.16009	-1.46863	0	3.54855	0	-2.2829	1.98139
1.98873	-1.63717	-1.72447	1	3.84968	0	-2.95427	2.07911
2.05167	-1.63145	-1.91062	1	4.13389	0	-2.75346	2.38001
1.95262	-1.57873	-1.91049	0	4.11268	0	-2.755	2.37553
1.89808	-1.58859	-1.49938	0	3.72148	0	-2.8022	2.10633
2.06085	-1.70016	-1.81736	1	4.04586	0	-2.85182	2.21353
1.86877	-1.57521	-1.54781	0	3.71255	0	-2.80899	2.10022
2.0975	-1.69757	-1.84955	1	4.05908	0	-2.81729	2.24554
1.81212	-1.66633	-1.80487	1	3.78286	0	-2.62384	2.05533
1.86181	-1.55309	-1.78654	0	3.73594	0	-2.79224	2.11607
1.878	-1.5777	-1.67314	0	3.56757	0	-2.76322	1.94756
1.84525	-1.56288	-1.66896	0	3.50123	0	-2.66108	1.93281
1.898	-1.57768	-1.67314	0	3.55229	0	-2.72815	1.94296
1.98053	-1.60876	-1.81685	0	3.96332	0	-2.77669	2.18852
1.81197	-1.53554	-1.51668	0	3.76488	0	-2.33707	2.06203
1.96248	-1.5794	-1.53316	0	3.67907	0	-2.6473	2.01315
1.69756	-1.3533	-1.58423	0	3.53017	0	-2.61713	1.9277
1.82611	-1.42573	-1.56288	0	3.58633	0	-2.27912	1.92961
2.08013	-1.71378	-1.89626	1	4.15508	0	-2.91147	2.27304
2.07264	-1.71378	-1.89626	1	4.15235	0	-2.91151	2.27339
2.06961	-1.71378	-1.89626	1	4.14348	0	-2.91144	2.26879
1.89532	-1.59569	-1.56096	0	3.61738	0	-2.32879	1.97115
1.95363	-1.5645	-1.52803	0	3.69008	0	-2.67246	2.123
1.93791	-1.53953	-1.89661	0	4.05607	0	-2.77178	2.36619
1.82648	-1.42579	-1.56618	0	3.59337	0	-2.27876	1.93589
1.82189	-1.37644	-1.56366	0	3.59376	0	-2.94888	1.96895
1.85053	-1.54881	-1.49172	0	3.33799	0	-2.34872	1.87851
1.87875	-1.5291	-1.46478	0	3.25701	0	-2.31751	1.87179
2.13062	-1.58674	-1.46955	1	3.8874	0	-2.7585	2.13119
1.85571	-1.56347	-1.54781	0	3.48914	0	-2.62516	1.92585
2.00427	-1.58799	-1.72484	1	4.01641	0	-2.71098	2.22099
2.03774	-1.63146	-1.54356	1	3.87424	0	-2.47981	2.15131
2.09917	-1.73319	-1.88017	1	4.11625	0	-2.84693	2.33224
1.85023	-1.56714	-1.63937	0	3.44924	0	-2.77133	1.87074
2.0812	-1.7101	-1.8797	1	4.1728	0	-2.82555	2.30168
2.07067	-1.71371	-1.89565	1	4.14595	0	-2.91115	2.27013
2.07502	-1.42301	-1.52357	0	3.95505	0	-2.59755	2.21721
1.95064	-1.56392	-1.53281	0	3.58286	0	-2.49839	2.46151
1.95538	-1.60742	-1.54506	0	3.60381	0	-2.44754	1.94725
1.96418	-1.60746	-1.54201	0	3.58202	0	-2.41399	1.93237
1.94631	-1.5565	-1.5279	0	3.55501	0	-2.49824	2.46121
1.97546	-1.57879	-1.65319	0	3.65564	0	-2.40087	1.95422
1.84542	-1.56508	-1.8767	0	3.94849	0	-2.7764	2.18654
1.8936	-1.55456	-1.55598	0	3.56533	0	-2.99882	1.94063
1.88343	-1.56176	-1.51246	0	3.47305	0	-2.76399	1.94345
2.04034	-1.7111	-1.7774	1	3.97295	0	-2.91297	2.16253
2.09934	-1.71081	-1.90354	1	4.19037	0	-2.81964	2.30728
2.12963	-1.56852	-1.57646	0	3.9586	0	-2.83367	2.19956
2.20226	-1.57498	-1.54809	1	4.00839	0	-2.79959	2.21709
2.10292	-1.71081	-1.90354	1	4.19262	0	-2.81965	2.30811
1.87031	-1.58036	-1.63259	0	3.61809	0	-2.80452	1.98013
1.9942	-1.59972	-1.84049	0	4.05563	0	-2.98261	2.23181
2.1018	-1.71081	-1.90354	1	4.19477	0	-2.81965	2.46574
1.88536	-1.56353	-1.55433	0	3.77137	0	-2.71382	2.14449
1.9172	-1.56398	-1.53285	0	3.5512	0	-2.76402	1.96048
1.90796	-1.57666	-1.5332	0	3.58038	0	-2.79502	1.96772
1.93684	-1.59016	-1.65578	1	3.92536	0	-2.84605	2.16906
1.96	-1.54724	-1.52667	0	3.88148	0	-2.73957	2.17565
1.89533	-1.56178	-1.56703	0	3.55054	0	-2.79123	1.9609
2.0685	-1.71371	-1.89571	1	4.14022	0	-2.91098	2.26743
1.95847	-1.5794	-1.58565	0	3.6401	0	-2.41	1.93273
2.08171	-1.7101	-1.87963	1	4.17316	0	-2.82561	2.3018
2.07022	-1.71378	-1.89626	1	4.14525	0	-2.91145	2.26961
1.87829	-1.57665	-1.56707	0	3.57983	0	-2.79502	1.96815
2.08895	-1.67015	-1.77735	1	4.0306	0	-2.69272	2.18827
2.19206	-1.71712	-1.88794	1	4.15576	0	-2.82556	2.27541
1.95011	-1.56357	-1.55433	0	3.60121	0	-2.62428	2.46167
1.89439	-1.56349	-1.60052	0	3.67477	0	-2.62431	2.02162
2.17936	-1.59016	-1.61113	1	3.98127	0	-2.80676	2.20652
1.89471	-1.56895	-1.63258	0	3.5828	0	-2.80455	1.96848
2.08947	-1.71655	-1.88015	1	4.17306	0	-2.82342	2.30172
1.96748	-1.5934	-1.79478	0	3.83541	0	-2.7649	2.46179
2.06642	-1.6194	-1.81473	1	4.16698	0	-2.78518	2.30261
2.25416	-1.75461	-1.7402	1	4.13858	0	-2.99871	2.21725
1.93117	-1.56718	-1.59077	0	3.56578	0	-2.43409	1.93599
1.95405	-1.56961	-1.90112	0	4.06894	0	-2.82657	2.33511
2.15643	-1.66888	-1.81577	1	4.15258	0	-2.82889	2.2458
2.0787	-1.71344	-1.75736	1	3.96892	0	-2.90902	2.1596
2.07525	-1.70018	-1.81725	1	4.05477	0	-2.99881	2.21615
2.06773	-1.70018	-1.81716	1	4.05054	0	-2.99881	2.21494
1.88341	-1.56164	-1.55461	0	3.72286	0	-2.44678	2.13095
1.88769	-1.56176	-1.58408	0	3.53271	0	-2.76399	1.96315
2.0627	-1.70017	-1.81725	1	4.04492	0	-2.99883	2.21385
1.95234	-1.56237	-1.7627	1	4.09942	0	-2.83339	2.6772
2.02702	-1.62816	-1.60985	1	3.84523	0	-3.01537	2.46174
1.76485	-1.37385	-1.56095	0	3.50354	0	-2.27911	1.91033
2.02167	-1.6282	-1.61039	1	3.84094	0	-3.01538	2.05496
1.77717	-1.53338	-1.55322	0	3.51918	0	-2.768	1.9988
1.98605	-1.56056	-1.60252	1	3.89452	0	-2.94897	2.1086
2.142	-1.791	-1.7766	1	4.08962	0	-3.0374	2.19014
2.08725	-1.7108	-1.90354	1	4.17871	0	-2.8196	2.30334
2.09867	-1.71081	-1.90354	1	4.19248	0	-2.81965	2.30869
1.93776	-1.55646	-1.51128	0	3.682	0	-2.77234	2.46167
2.26373	-1.76124	-1.78556	1	4.19127	0	-2.97246	2.24926
2.04871	-1.73222	-1.69304	1	3.90702	0	-3.01386	2.11325
1.90198	-1.54467	-1.52714	0	3.55049	0	-2.33972	1.92762
1.82304	-1.53614	-1.54408	0	3.55254	0	-2.7845	1.93291
1.77804	-1.37694	-1.56068	0	3.53801	0	-2.74708	1.9343
2.09192	-1.75457	-1.6298	0	3.98148	0	-2.72966	2.09666
1.89474	-1.57962	-1.5437	0	3.5843	0	-2.49276	1.94192
1.88535	-1.58139	-1.55254	0	3.57584	0	-2.54525	1.91546
2.08088	-1.63697	-1.50942	0	3.70486	0	-2.4667	1.97835
2.16999	-1.68234	-1.74273	1	4.09649	0	-2.73887	2.20362
1.91699	-1.60685	-1.65049	0	3.63005	0	-2.39949	1.97876
2.08733	-1.75862	-1.63067	0	3.97777	0	-2.7506	2.0936
1.81988	-1.59992	-1.65036	0	3.59711	0	-2.52117	1.92519
1.87367	-1.58743	-1.72149	0	3.66778	0	-2.36704	1.99087
1.89774	-1.62941	-1.69902	0	3.66975	0	-2.76441	1.98491
1.8941	-1.62941	-1.69897	0	3.66133	0	-2.76539	1.98235
1.95803	-1.5794	-1.62437	0	3.65797	0	-2.42163	1.93237
1.86036	-1.56621	-1.56306	0	3.56026	0	-2.21397	1.98898
2.0756	-1.74761	-1.62505	0	3.9667	0	-2.73554	2.09017
2.03713	-1.59304	-1.57738	1	3.89187	0	-2.99905	2.13799
1.84696	-1.57714	-1.8348	0	3.87089	0	-2.96449	2.15145
2.07947	-1.63674	-1.4864	0	3.6937	0	-2.63617	1.97133
1.87744	-1.57928	-1.53927	0	3.59246	0	-2.2821	1.96788
2.17272	-1.68479	-1.74481	1	4.11084	0	-2.72695	2.46579
1.88534	-1.58161	-1.55619	0	3.57453	0	-2.7929	1.91427
1.86397	-1.5636	-1.6032	0	3.55574	0	-2.62426	1.93279
1.86085	-1.55709	-1.61706	0	3.67113	0	-2.99062	1.9827
2.07897	-1.63675	-1.48643	0	3.6925	0	-2.6295	1.97094
1.95438	-1.57589	-1.70635	0	3.74661	0	-2.55634	2.10616
1.91034	-1.56064	-1.52347	0	3.70387	0	-2.98742	2.04282
1.95333	-1.56076	-1.30472	0	3.68831	0	-2.40755	2.09145
2.06904	-1.65043	-1.39855	1	3.85467	0	-2.42188	2.13524
1.89483	-1.62877	-1.67498	1	3.99027	0	-2.62344	2.26744
2.21759	-1.47339	-1.47792	1	4.05895	0	-2.76661	2.23713
1.89872	-1.5776	-1.67313	0	3.55421	0	-2.73524	1.94354
1.98828	-1.66093	-1.7139	1	3.79239	0	-2.70467	2.06089
1.89554	-1.58007	-1.54991	0	3.57006	0	-2.7958	1.92794
1.94218	-1.57853	-1.54776	0	3.53969	0	-2.62431	1.92444
2.13586	-1.60909	-1.47282	1	3.90147	0	-2.78012	2.12899
2.13334	-1.59641	-1.91087	1	4.13647	0	-2.7543	2.47052
2.04279	-1.69498	-1.82748	0	3.98414	0	-2.80551	2.17659
1.86134	-1.54698	-1.83641	0	3.85167	0	-2.73961	2.46125
1.97125	-1.58282	-1.77656	0	3.87737	0	-2.78835	2.13373
1.97112	-1.58364	-1.77661	0	3.87688	0	-2.80131	2.13356
2.0125	-1.6758	-1.60652	1	3.67333	0	-2.65619	1.95408
1.73904	-1.52914	-1.83625	0	3.83935	0	-2.74036	2.1463
2.03212	-1.56287	-1.55657	1	4.02899	0	-2.74964	2.2277
2.02288	-1.67971	-1.6907	1	3.84042	0	-2.61868	2.10014
2.18328	-1.68048	-1.84198	1	4.17274	0	-2.79405	2.2611
1.89855	-1.5836	-1.61983	0	3.48064	0	-2.65035	1.9182
1.94377	-1.5794	-1.59893	0	3.58362	0	-2.45612	1.90955
1.99427	-1.53568	-1.49245	0	3.81712	0	-2.57607	2.20407
2.04492	-1.58289	-1.5479	1	3.84321	0	-2.79306	2.09986
1.99761	-1.57668	-1.44163	0	3.96319	0	-2.83105	2.25525
1.96245	-1.5794	-1.62239	0	3.66503	0	-2.46236	1.93672
1.89069	-1.52932	-1.6128	0	3.79985	0	-2.64826	2.46217
1.86314	-1.53436	-1.56292	0	3.72738	0	-2.75921	2.07461
1.87559	-1.53732	-1.55656	0	3.59347	0	-2.95393	1.97459
2.09185	-1.62687	-1.83258	1	4.25859	0	-2.85691	2.34177
1.90797	-1.57072	-1.89271	0	4.04868	0	-2.67696	2.35972
1.99989	-1.59985	-1.84044	0	4.05172	0	-2.98261	2.46275
2.01989	-1.62776	-1.60986	1	3.84251	0	-3.01543	2.05552
1.87579	-1.46825	-1.5239	0	3.63945	0	-2.62127	1.95065
1.84839	-1.43716	-1.52295	0	3.60666	0	-2.62197	1.94005
1.88426	-1.52893	-1.52006	0	3.57348	0	-2.62043	2.46157
2.05875	-1.61511	-1.81438	1	4.15524	0	-2.78395	2.29497
1.97603	-1.56448	-1.89552	0	4.12637	0	-2.74936	2.38021
2.05186	-1.61854	-1.72143	1	3.91296	0	-3.04398	2.16696
1.8051	-1.58069	-1.59275	0	3.59025	0	-2.80985	1.98414
1.91725	-1.58858	-1.49578	0	3.60531	0	-3.08554	1.95372
2.04053	-1.59304	-1.91684	1	4.1357	0	-2.78343	2.38019
2.09326	-1.58289	-1.54723	1	3.91798	0	-2.94899	2.12528
2.07684	-1.71034	-1.90544	1	4.17089	0	-3.00031	2.30118
2.05582	-1.62771	-1.84112	1	4.10584	0	-2.82148	2.23592
1.81872	-1.57766	-1.67308	0	3.53065	0	-2.72832	1.93912
1.76093	-1.37523	-1.68877	0	3.97588	0	-2.64636	2.2208
1.95581	-1.56101	-1.65361	0	3.74326	0	-3.03663	2.0539
1.97886	-1.58062	-1.58408	0	3.55632	0	-2.50005	1.96723
1.789	-1.37727	-1.56712	0	3.56584	0	-2.27459	1.93673
2.10779	-1.71917	-1.67471	1	3.98582	0	-3.02332	2.17858
2.02233	-1.62819	-1.61014	1	3.84155	0	-3.0154	2.05517
1.80648	-1.57866	-1.83629	0	3.85199	0	-2.80924	2.14948
1.96041	-1.6075	-1.54322	0	3.61075	0	-2.54614	1.94381
1.88604	-1.56353	-1.55434	0	3.77496	0	-2.74096	2.14589
2.08931	-1.7101	-1.87965	1	4.18362	0	-2.82553	2.46812
2.08975	-1.6235	-1.83471	1	4.23077	0	-2.93323	2.32775
1.96023	-1.6075	-1.54338	0	3.61343	0	-2.54616	1.94587
1.90364	-1.58036	-1.53807	0	3.5934	0	-2.79682	1.97271
2.10472	-1.71081	-1.90355	1	4.19413	0	-2.81966	2.30832
2.07843	-1.7101	-1.87964	1	4.17211	0	-2.82557	2.30228
1.94427	-1.57347	-1.61272	0	3.81629	0	-2.3293	2.13727
1.91659	-1.56492	-1.5366	0	3.55355	0	-2.76402	1.9611
2.10526	-1.70561	-1.85164	1	4.28369	0	-2.82229	2.3899
2.015	-1.6278	-1.61153	1	3.84244	0	-3.01535	2.06234
2.08741	-1.71017	-1.88027	1	4.17986	0	-2.82584	2.30445
2.14468	-1.76116	-1.73994	1	4.1701	0	-3.02902	2.27142
1.76638	-1.37414	-1.56172	0	3.50487	0	-2.2831	1.91074
1.86196	-1.57055	-1.83698	0	3.86727	0	-2.74126	2.15522
1.94018	-1.60414	-1.65604	0	3.79993	0	-2.77874	2.13099
1.9163	-1.62563	-1.69837	0	3.64936	0	-2.76538	1.97879
2.03299	-1.60671	-1.84043	1	4.09404	0	-2.81692	2.23689
1.88499	-1.58157	-1.55498	0	3.57165	0	-2.79153	1.91314
1.70107	-1.42291	-1.60858	0	3.67038	0	-2.41485	2.02083
