## Supplementary Material_Dataset_5FS for "Milk-Way Algorithm applied in Imbalanced Dataset": AID746vs1284_5FS_DATASET_ACTIVES.csv

2.06904	-1.65043	-1.39855	2.97522	1	0	-2.42188	-2.48226
1.98718	-1.66127	-1.7126	2.86766	1	0	-2.70724	-2.51997
1.8703	-1.56345	-1.66404	2.70062	0	0	-2.63559	-2.35681
1.94218	-1.57853	-1.54776	2.7763	0	0	-2.62431	-2.37395
1.89093	-1.59019	-1.61095	2.73478	0	0	-2.8068	-2.40105
1.92539	-1.56337	-1.80804	2.78881	0	0	-2.74978	-2.40545
1.82766	-1.56273	-1.83629	2.6657	0	0	-2.79532	-2.36855
1.97125	-1.58282	-1.77656	2.84729	0	0	-2.78835	-2.42843
2.01244	-1.67587	-1.60895	2.88966	1	0	-2.6553	-2.53244
1.96356	-1.5794	-1.62236	2.83096	0	0	-2.46108	-2.37656
1.89069	-1.52932	-1.6128	2.72599	0	0	-2.64826	-2.30593
1.89451	-1.55778	-1.56386	2.72619	0	0	-2.95395	-2.35222
2.16223	-1.68284	-1.90848	3.17485	1	0	-3.02687	-2.59015
1.91398	-1.53393	-1.56367	2.75158	0	0	-2.9489	-2.30154
2.05875	-1.61511	-1.81438	2.99999	1	0	-2.78395	-2.49388
1.87466	-1.5375	-1.55685	2.69856	0	0	-2.95394	-2.31816
2.10394	-1.63145	-1.91134	3.03991	1	0	-2.75542	-2.45721
2.05167	-1.63145	-1.91062	2.96332	1	0	-2.75346	-2.45721
1.95262	-1.57873	-1.91049	2.81843	0	0	-2.755	-2.39576
2.06085	-1.70016	-1.81736	2.98763	1	0	-2.85182	-2.59382
2.08013	-1.71378	-1.89626	3.02407	1	0	-2.91147	-2.62423
2.07264	-1.71378	-1.89626	3.01455	1	0	-2.91151	-2.62423
2.06961	-1.71378	-1.89626	3.00942	1	0	-2.91144	-2.62423
1.95363	-1.5645	-1.52803	2.77438	0	0	-2.67246	-2.35563
1.85053	-1.54881	-1.49172	2.6436	0	0	-2.34872	-2.32794
1.87875	-1.5291	-1.46478	2.6592	0	0	-2.31751	-2.29376
1.95064	-1.56392	-1.53281	2.78647	0	0	-2.49839	-2.35553
1.80648	-1.57866	-1.83629	2.66013	0	0	-2.80924	-2.38358
2.09934	-1.71081	-1.90354	3.04909	1	0	-2.81964	-2.61914
1.87031	-1.58036	-1.63259	2.71528	0	0	-2.80452	-2.38355
2.1018	-1.71081	-1.90354	3.05239	1	0	-2.81965	-2.61914
1.88536	-1.56353	-1.55433	2.73163	0	0	-2.71382	-2.35699
1.93684	-1.59016	-1.65578	2.82272	1	0	-2.84605	-2.401
1.89533	-1.56178	-1.56703	2.72619	0	0	-2.79123	-2.3517
2.08895	-1.67015	-1.77735	3.03139	1	0	-2.69272	-2.52458
1.95011	-1.56357	-1.55433	2.78643	0	0	-2.62428	-2.35705
1.96748	-1.5934	-1.79478	2.82568	0	0	-2.7649	-2.42291
2.06642	-1.6194	-1.81473	3.01046	1	0	-2.78518	-2.49717
1.93117	-1.56718	-1.59077	2.76047	0	0	-2.43409	-2.36077
1.95405	-1.56961	-1.90112	2.83189	0	0	-2.82657	-2.38205
2.08741	-1.71017	-1.88027	3.03341	1	0	-2.82584	-2.61805
2.08725	-1.7108	-1.90354	3.03263	1	0	-2.8196	-2.61914
1.90198	-1.54467	-1.52714	2.71691	0	0	-2.33972	-2.32466
1.77804	-1.37694	-1.56068	2.59949	0	0	-2.74708	-2.10445
1.95803	-1.5794	-1.62437	2.82269	0	0	-2.42163	-2.37656
2.07897	-1.63675	-1.48643	2.97636	0	0	-2.6295	-2.45876
1.93939	-1.57181	-1.54775	2.77117	0	0	-2.62431	-2.36328
1.97112	-1.58364	-1.77661	2.84696	0	0	-2.80131	-2.42886
2.01989	-1.62776	-1.60986	2.92843	1	0	-3.01543	-2.44902
1.82056	-1.58072	-1.59376	2.66042	0	0	-2.80986	-2.38349
2.05582	-1.62771	-1.84112	3.00285	1	0	-2.82148	-2.50228
1.789	-1.37727	-1.56712	2.61936	0	0	-2.27459	-2.10298
1.88604	-1.56353	-1.55434	2.73315	0	0	-2.74096	-2.35699
1.9172	-1.56398	-1.53285	2.75507	0	0	-2.76402	-2.35561
1.89471	-1.56895	-1.63258	2.72722	0	0	-2.80455	-2.37022
2.015	-1.6278	-1.61153	2.92106	1	0	-3.01535	-2.44913
2.09192	-1.75457	-1.6298	3.04542	0	0	-2.72966	-2.64391
