## Supplementary Material_Dataset_5FS for "Milk-Way Algorithm applied in Imbalanced Dataset": AID1294_103_5FS_DATASET_INACTIVES.csv

0	0	0	0	0	-3.16045
0	0	0	0	0	-3.23826
0	0	0	0	0	-3.1795
0	0	0	0	0	-3.43928
0	0	0	0	0	-3.47558
0	0	0	0	0	-3.52108
0	0	0	0	0	-3.48371
0	0	0	0	0	-3.68444
0	0	0	0	0	-3.17414
1	0	0	0	0	-3.14406
0	0	0	0	0	-3.69291
0	0	0	0	0	-3.56304
0	0	0	0	0	-3.46907
0	0	0	0	0	-3.53224
0	0	0	0	0	-3.73291
0	0	0	0	0	-3.43771
0	0	0	0	0	-3.15253
0	0	0	0	0	-3.59202
0	0	0	0	0	-3.53037
0	0	0	0	0	-3.6629
0	0	0	0	0	-3.52826
1	0	0	0	0	-3.41093
0	0	0	0	0	-3.60395
0	0	0	0	0	-3.59339
0	0	0	0	0	-3.27266
0	0	0	0	0	-3.47294
0	0	0	0	0	-3.29799
0	0	0	0	0	-3.18608
0	0	0	0	0	-3.29295
0	0	0	0	0	-3.44745
0	0	0	0	0	-3.5282
0	1	0	0	0	-3.21771
0	0	0	0	0	-3.59264
0	0	0	0	0	-3.57506
0	0	0	0	0	-3.09049
0	0	0	0	0	-3.76636
0	0	0	0	0	-3.6646
0	0	0	0	0	-3.55215
0	0	0	0	0	-3.55036
0	0	0	0	0	-3.55389
0	0	0	0	0	-3.47301
0	0	0	0	0	-3.21964
0	0	0	0	0	-3.59396
0	0	0	0	0	-3.62675
0	0	0	0	0	-3.22228
0	0	0	0	0	-3.55454
0	0	0	0	0	-3.4298
0	0	0	0	0	-3.48479
0	0	0	0	0	-3.56799
0	0	0	0	0	-3.52176
0	0	0	0	0	-3.09722
0	0	0	0	0	-3.55114
0	0	0	0	0	-3.50287
0	0	0	0	0	-3.65336
0	0	0	0	0	-3.47835
1	0	0	0	0	-3.47883
0	0	0	0	0	-3.39227
0	0	0	0	0	-3.52919
0	0	0	0	0	-3.70975
0	0	0	0	0	-3.46852
0	0	0	0	0	-3.59688
0	0	0	0	0	-3.65298
0	1	0	0	0	-3.54555
0	0	0	0	0	-3.59464
0	0	0	0	0	-3.6309
0	0	0	0	0	-3.59761
0	0	0	0	0	-3.61729
0	0	0	1	0	-3.26443
0	0	0	0	0	-3.16069
0	0	0	0	0	-2.92663
0	0	0	0	0	-3.6927
0	0	0	0	0	-3.16915
0	0	0	0	0	-3.37317
0	0	0	0	0	-3.40196
0	0	0	0	0	-3.76675
0	1	0	0	0	-3.19453
0	0	0	0	0	-3.52845
0	0	0	0	0	-3.64325
0	0	0	0	0	-3.40202
0	0	0	0	0	-3.24864
0	0	0	0	0	-3.19736
0	0	0	0	0	-3.66024
0	0	0	0	0	-3.597
0	0	0	0	0	-3.41134
0	0	0	0	0	-3.05307
0	0	0	0	0	-3.41813
0	0	0	0	0	-3.16532
0	0	0	0	0	-3.18084
0	0	0	0	0	-3.55974
0	0	0	0	0	-3.40433
0	0	0	0	0	-3.16166
0	0	0	0	0	-3.64056
0	0	0	0	0	-3.45452
0	0	0	0	0	-3.19856
0	0	0	0	0	-3.12425
0	0	0	0	0	-3.77214
0	0	0	0	0	-3.15412
0	0	0	0	0	-3.16182
0	0	0	0	0	-3.46897
0	0	0	0	0	-3.68066
0	0	0	0	0	-3.42923
0	0	0	0	0	-3.14991
0	0	0	0	0	-3.25599
0	0	0	0	0	-3.5907
0	0	0	0	0	-3.48095
1	0	0	0	0	-3.10745
0	0	0	0	0	-3.15233
0	0	0	0	0	-3.25314
0	0	0	0	0	-3.04228
0	0	0	0	0	-3.46901
0	0	0	0	0	-3.26706
0	0	0	0	0	-3.65811
0	0	0	0	0	-3.58902
0	0	0	0	0	-3.6122
0	1	0	0	0	-3.7313
0	0	0	0	0	-3.05748
0	0	0	0	0	-3.48234
0	0	0	0	0	-3.48118
0	0	0	0	0	-3.05391
0	0	0	0	0	-3.03923
0	0	0	0	0	-3.158
0	1	0	0	0	-3.61152
0	0	0	0	0	-3.0867
0	0	0	0	0	-3.18675
0	0	0	0	0	-3.60779
0	0	0	0	0	-3.59563
0	0	0	0	0	-3.4906
0	0	0	0	0	-3.66057
0	0	0	0	0	-3.49561
0	0	0	0	0	-3.59062
0	0	0	0	0	-3.65452
0	0	0	0	0	-3.69232
0	0	0	0	0	-3.28908
0	0	0	0	0	-3.61246
0	0	0	0	0	-3.58175
0	0	0	0	0	-3.28229
0	0	0	0	0	-3.28229
1	0	0	0	0	-3.31857
0	0	0	0	0	-3.56
0	0	0	0	0	-3.58892
0	0	0	0	0	-2.90339
0	0	0	0	0	-3.59284
0	0	0	0	1	-3.64484
0	0	0	0	0	-3.58172
0	0	0	0	0	-3.16316
0	0	0	0	0	-3.45517
0	0	1	0	0	-3.45553
0	0	0	0	0	-3.42968
0	0	0	0	0	-3.45555
0	0	0	0	0	-3.45684
1	0	0	0	0	-3.5305
0	0	0	0	0	-3.67879
0	0	0	0	0	-3.35379
0	0	0	0	0	-3.36102
0	0	0	0	0	-3.45031
0	0	0	0	0	-3.58231
0	0	0	0	0	-3.15099
0	0	0	0	0	-3.20006
0	0	0	0	0	-3.14961
0	1	0	0	0	-3.61284
0	0	0	0	0	-3.12006
0	0	0	0	0	-3.00927
0	1	0	0	0	-3.03903
0	0	1	0	0	-2.89935
1	0	0	0	0	-3.54651
0	0	0	0	0	-3.07687
0	0	0	0	0	-3.58903
0	0	0	0	0	-2.89208
0	0	0	0	0	-3.42906
0	1	0	0	0	-3.44434
0	0	0	0	0	-3.73883
0	0	0	0	0	-3.41442
0	0	0	0	0	-3.18614
1	0	0	0	0	-3.66465
0	0	0	0	0	-3.5758
0	0	0	0	0	-3.68497
0	0	0	0	0	-3.77228
1	0	0	0	0	-3.12123
1	0	1	0	0	-3.15721
0	0	0	0	0	-3.11486
0	0	0	0	0	-3.12098
1	0	1	0	0	-3.15676
0	0	0	0	0	-3.4722
0	0	0	0	0	-3.22672
0	0	0	0	0	-3.71288
0	0	0	0	0	-3.55733
0	0	0	0	0	-3.68119
0	0	0	0	0	-3.68511
0	0	0	0	0	-3.60239
0	0	0	0	0	-3.77486
0	0	0	0	0	-3.4511
1	0	0	0	0	-3.15619
0	0	0	0	0	-3.77213
0	0	0	0	0	-3.14505
0	0	0	0	0	-3.27387
1	0	0	0	0	-3.77269
0	0	0	0	0	-3.26588
0	0	0	0	1	-3.64968
1	0	0	0	0	-3.26729
0	0	0	0	0	-3.42067
0	0	0	0	0	-3.68507
1	0	0	0	0	-3.68293
0	0	0	0	0	-3.09504
0	0	0	0	0	-3.643
0	0	0	0	0	-3.73694
0	0	0	0	0	-3.22676
0	0	0	0	0	-3.6852
0	0	0	0	0	-3.16069
0	0	0	0	0	-3.22673
0	0	0	0	0	-3.68494
0	0	0	0	0	-3.6122
0	0	0	0	0	-3.57579
0	1	0	0	0	-2.88593
0	0	0	0	0	-3.57579
0	0	0	0	0	-3.42977
0	0	0	0	0	-3.80024
0	0	0	0	0	-3.68119
0	0	0	0	0	-3.3186
0	0	0	0	0	-3.77148
0	0	0	0	0	-3.72153
0	0	0	0	0	-3.24671
0	1	0	0	0	-2.89227
0	0	0	0	0	-3.07644
0	0	0	0	0	-3.2455
0	0	0	1	0	-3.55343
0	0	0	0	0	-3.57671
0	0	0	0	0	-3.61029
0	0	0	0	0	-3.29503
0	0	0	0	0	-3.32898
0	0	0	0	0	-3.03054
0	0	0	0	0	-3.2237
0	0	0	0	0	-3.20155
0	0	0	0	0	-2.95785
0	0	0	0	0	-3.58681
0	0	0	0	0	-3.56605
0	0	0	0	0	-3.62729
0	0	0	0	0	-3.22643
0	0	0	0	0	-3.06289
0	0	0	0	0	-3.24751
0	0	0	0	0	-3.23919
0	0	0	0	0	-3.12077
0	0	0	0	0	-3.50297
0	0	0	0	0	-3.12637
0	0	0	0	0	-3.48456
0	0	0	0	0	-3.13246
0	0	0	0	0	-3.26419
0	0	0	0	0	-3.57793
0	0	0	0	0	-3.23488
0	0	0	0	0	-3.58985
0	0	0	0	0	-3.53204
0	0	0	1	0	-3.23028
0	0	0	0	0	-3.31533
0	0	0	0	0	-3.34415
0	0	0	0	0	-3.32049
0	0	0	0	0	-3.46159
0	0	0	0	0	-3.55464
0	0	0	0	0	-3.55044
0	0	0	0	0	-3.65298
1	0	0	0	0	-3.54652
0	0	0	0	0	-3.34153
0	0	0	0	0	-3.68756
0	0	0	0	0	-3.17386
0	0	0	0	0	-3.21413
0	0	0	1	0	-3.48433
0	0	0	0	0	-3.60647
0	0	0	0	0	-3.41877
0	0	0	0	0	-3.21245
1	0	0	0	0	-3.18224
0	0	0	0	0	-3.45554
0	0	0	0	0	-3.69201
0	0	0	0	0	-3.49058
0	0	0	0	0	-3.60249
0	0	0	0	0	-3.66057
0	0	0	0	0	-3.48128
0	0	0	0	0	-3.0867
0	0	0	0	0	-3.45543
0	0	0	1	0	-3.59992
0	0	0	0	0	-3.1563
0	0	0	0	0	-3.25825
0	0	0	0	0	-3.44871
0	0	0	0	0	-3.16623
0	0	1	0	0	-2.87787
0	0	0	0	0	-3.64662
0	0	0	0	0	-3.10243
1	1	0	0	0	-3.08631
0	0	0	0	0	-3.146
1	0	0	0	0	-3.11782
0	0	0	0	0	-3.22617
1	1	0	0	0	-3.16599
0	0	0	0	0	-3.57316
0	0	0	0	0	-3.49542
0	0	0	0	0	-3.26587
0	0	0	0	0	-3.68505
0	0	0	0	0	-3.6812
0	0	0	0	0	-3.68526
0	0	0	0	0	-3.68488
0	0	0	0	0	-3.68455
1	0	0	0	0	-3.18783
0	0	0	0	0	-3.81992
0	0	0	0	0	-3.22473
0	0	0	0	0	-3.1052
0	0	0	0	0	-3.22346
0	0	0	0	0	-3.47292
0	0	0	0	0	-3.56167
0	0	0	0	0	-3.33318
