## Supplementary Material_Dataset_5FS for "Milk-Way Algorithm applied in Imbalanced Dataset": AID1294_914_5FS_DATASET_ACTIVES.csv

0	0	0	0	0	0	0	0	0	0	0	0	0	0	0	0	1	0	0	0	0	0	0	0	0	-1.77168	0	0	0	0	0	0	0	0	0	0	0	0	0	0	0	0	-0.570696	0	0	0
0	0	0	0	0	0	0	0	0	0	0	0	0	0	0	0	0	0	0	0	0	0	0	0	0	-1.94743	0	0	0	0	0	0	0	0	1	0	0	0	0	0	0	0	-0.939164	0	0	0
0	0	0	0	0	0	0	0	0	1	0	0	0	0	0	0	0	0	0	0	0	0	0	0	0	-2.38599	0	0	1	0	0	0	0	1	0	0	0	0	0	0	0	0	-0.926679	0	0	0
0	0	0	0	0	0	0	0	0	1	0	0	0	1	0	0	0	0	0	0	0	0	0	0	1	-2.37069	0	0	0	0	0	0	0	0	0	0	0	1	1	0	1	0	-0.858646	0	0	1
0	0	0	0	0	0	0	0	0	0	0	0	0	1	0	0	0	1	0	0	0	0	0	0	0	-2.52601	0	0	1	0	0	0	0	0	0	0	0	1	1	0	1	0	-0.857415	0	0	0
0	0	0	0	0	0	0	0	0	0	1	0	0	0	0	0	0	0	0	0	0	0	0	0	0	-1.97127	0	0	0	0	0	0	0	0	0	0	0	0	0	0	1	1	-1.02919	0	0	0
0	0	0	0	0	0	0	0	0	0	0	1	1	0	0	0	0	0	0	0	0	0	0	0	0	-2.52715	0	0	0	0	0	0	0	0	0	0	0	0	0	1	0	1	-1.03868	0	0	0
0	0	0	0	0	0	0	0	0	0	0	0	0	0	0	0	1	0	0	0	0	0	0	0	0	-2.3714	0	0	0	0	1	0	0	0	0	0	0	0	0	1	0	0	-1.07596	0	0	0
0	0	0	0	1	1	0	0	0	0	0	0	0	0	0	0	0	0	0	0	0	0	0	0	0	-1.89413	0	1	0	0	0	0	0	0	0	0	0	0	0	0	0	0	-0.86008	0	0	0
0	0	0	0	0	0	0	0	0	0	0	0	0	0	0	0	1	0	1	0	0	0	0	0	0	-1.88008	0	0	0	1	0	0	0	0	0	0	0	0	0	0	1	0	-0.862241	0	0	0
0	1	0	0	0	0	0	0	0	0	0	0	0	0	0	0	1	0	0	0	0	0	0	0	0	-1.99585	0	0	0	0	0	0	0	0	0	0	0	0	0	0	0	0	-0.907876	0	0	0
0	0	1	1	0	0	0	0	0	1	0	0	0	0	0	0	1	0	0	0	0	0	0	0	0	-2.55632	0	0	0	0	1	0	0	0	0	0	0	0	0	0	0	0	-0.851016	1	1	0
0	0	0	0	0	0	0	0	0	0	0	0	0	0	0	0	1	0	0	0	0	0	0	0	0	-2.27754	0	0	0	0	0	0	0	0	0	0	0	0	0	0	0	0	-1.03534	0	0	0
0	0	0	0	0	0	0	0	0	0	0	0	0	0	0	0	0	0	0	0	0	0	0	0	0	-2.5666	0	0	0	0	0	0	0	0	0	0	0	0	0	1	0	0	-0.912011	0	0	0
0	0	0	0	0	0	0	0	0	0	0	0	0	0	0	0	0	0	0	0	0	0	0	0	0	-2.04563	0	0	0	0	0	0	0	0	0	0	0	0	0	0	0	0	-0.989897	0	0	0
0	0	1	0	0	0	0	0	0	0	0	0	0	1	0	0	1	0	0	0	0	0	0	0	0	-2.55632	0	0	0	0	1	0	0	0	0	0	0	0	0	0	0	0	-0.850664	1	1	0
0	0	0	1	0	0	1	0	0	0	0	0	0	0	0	0	0	0	0	0	0	0	0	0	0	-2.32985	0	0	0	0	0	0	0	0	0	0	0	0	0	0	0	0	-1.08107	0	0	0
0	0	0	0	0	0	0	0	0	1	0	0	0	0	0	0	0	0	0	0	0	0	0	0	1	-2.31946	0	0	0	0	0	0	0	0	0	0	0	0	0	1	0	0	-1.08102	0	0	0
0	0	0	0	0	0	0	0	0	1	0	0	0	0	0	0	0	0	0	0	0	0	0	0	1	-1.93926	0	0	0	0	0	0	0	0	0	0	0	0	0	1	0	0	-1.08101	0	0	0
0	0	0	0	0	0	0	0	0	0	0	0	0	0	0	0	0	0	0	0	0	0	0	0	0	-2.10669	0	1	0	0	0	0	0	0	0	1	0	0	0	1	0	0	-0.994352	0	0	0
0	0	0	0	0	0	0	0	1	0	0	0	0	0	0	0	1	0	0	0	0	0	0	0	0	-2.13164	0	0	0	0	0	0	1	0	0	0	0	1	0	0	0	0	-1.03308	1	1	0
0	0	0	0	0	0	0	0	1	0	0	0	0	0	0	0	0	0	0	0	0	0	0	0	1	-2.32633	0	0	0	0	0	0	0	0	1	0	0	1	0	0	0	0	-1.03308	0	0	0
0	0	0	0	0	0	0	0	1	0	0	0	0	0	0	0	0	0	0	0	0	1	1	0	0	-2.13162	0	0	0	0	0	0	0	0	0	0	0	1	0	0	0	0	-1.03307	0	0	0
0	0	0	0	0	0	0	0	0	0	0	0	0	0	0	0	1	0	0	0	0	0	0	1	0	-2.12433	0	0	1	0	0	1	0	0	0	0	0	0	0	0	0	0	-0.866044	1	0	0
0	0	0	1	0	0	0	0	1	0	0	0	0	0	0	0	0	0	0	0	0	0	0	0	1	-1.79385	0	0	0	0	0	0	0	0	1	0	0	1	0	0	0	0	-0.838522	0	0	1
0	0	0	1	0	0	0	0	1	0	0	0	0	0	0	0	0	0	0	0	0	0	0	0	1	-1.80173	0	0	0	0	0	0	0	0	1	0	0	1	0	0	0	0	-0.835631	0	0	1
0	0	0	0	0	0	0	0	0	0	0	0	0	0	1	0	1	0	0	0	0	0	0	0	0	-2.12436	0	0	1	0	0	1	0	0	0	0	0	0	0	0	0	0	-0.86504	1	0	0
0	0	0	0	0	0	0	0	0	0	0	1	1	0	0	0	0	0	0	0	0	0	0	0	0	-2.52629	0	0	0	0	0	0	0	0	0	0	0	0	0	1	0	1	-1.03868	0	0	0
0	0	0	0	0	0	0	0	0	0	0	0	0	0	0	0	0	0	0	0	0	0	0	0	0	-2.04	0	0	0	0	0	0	0	0	0	0	0	0	0	0	0	0	-1.09884	1	1	0
0	0	0	0	0	0	0	0	0	0	0	0	0	0	0	1	0	1	0	0	0	0	0	0	0	-2.52689	0	0	1	0	0	1	0	0	0	0	0	0	0	0	0	0	-0.869782	1	0	0
0	0	0	0	0	0	0	0	0	0	0	0	0	0	0	0	0	0	0	0	0	0	0	0	0	-2.04002	0	0	0	0	0	0	0	0	0	0	0	0	0	0	0	0	-1.09884	1	1	0
0	0	0	0	0	0	0	0	0	0	0	0	0	0	0	0	0	1	0	0	0	0	0	0	0	-2.37068	0	0	1	0	0	1	0	0	0	0	0	0	0	0	0	0	-0.866174	1	0	0
0	0	0	0	0	0	0	0	0	0	0	0	0	0	0	0	0	0	0	0	0	0	0	0	0	-2.52598	0	0	1	0	0	0	0	0	0	0	0	0	0	0	0	0	-0.925771	0	0	0
0	0	0	0	0	0	0	0	0	0	0	0	0	0	0	1	0	1	0	0	0	0	0	0	0	-2.5269	0	0	1	0	0	1	0	0	0	0	0	0	0	0	0	0	-0.866059	1	0	0
0	0	0	0	0	0	1	0	0	0	1	0	0	0	0	0	1	0	0	0	1	0	0	0	0	-1.91312	0	0	0	0	0	0	0	0	0	0	1	0	0	0	0	0	-0.990858	0	0	0
0	0	0	0	0	0	0	0	0	0	0	0	0	0	0	0	0	1	0	0	0	0	0	0	0	-2.37068	0	0	0	0	0	1	0	0	0	0	0	0	0	0	0	0	-0.866168	1	0	0
0	0	0	0	0	0	0	0	0	0	1	0	0	0	0	0	0	0	0	0	0	0	0	0	0	-2.12435	0	0	0	0	0	1	0	0	0	0	0	0	0	0	0	0	-1.02738	1	0	0
0	0	0	0	0	0	0	0	0	0	0	0	0	0	0	0	0	0	0	0	0	0	0	0	0	-2.04587	0	0	0	0	0	0	0	0	0	0	0	0	0	1	0	0	-0.989984	0	0	0
0	0	0	0	0	0	0	0	0	0	0	0	0	0	0	0	1	0	0	0	0	0	1	0	0	-1.7942	0	0	0	0	0	0	0	0	0	0	0	0	0	0	0	0	-0.872333	0	0	0
0	0	0	0	0	0	0	0	0	0	0	0	0	0	0	0	0	0	0	0	0	0	1	0	0	-2.45867	0	1	0	0	0	0	0	0	0	1	0	0	0	0	0	0	-1.07642	0	0	0
0	0	0	0	0	0	0	0	1	0	0	0	0	0	0	0	0	0	0	0	0	0	0	0	0	-2.04887	0	0	0	0	0	0	1	0	0	0	0	1	0	0	0	0	-1.02194	1	1	0
0	0	0	1	0	0	0	0	0	0	0	0	0	0	0	0	0	0	0	0	0	1	0	0	0	-2.04001	0	0	0	0	0	0	0	0	0	0	0	1	0	0	0	0	-1.09884	0	0	0
0	0	0	0	0	0	0	0	0	0	0	0	0	0	0	0	0	0	0	0	0	0	0	0	0	-1.77054	0	0	0	0	0	0	0	0	0	0	0	0	0	1	0	0	-0.839256	0	0	0
0	0	0	0	0	0	0	0	0	0	0	1	1	0	0	0	0	1	0	0	0	0	1	0	0	-2.49921	0	0	0	0	0	0	0	0	0	0	0	0	0	0	0	0	-0.856794	0	0	0
0	0	0	0	0	0	0	0	0	0	0	0	0	0	0	0	1	0	0	0	0	0	0	0	0	-1.87533	0	0	0	1	0	0	0	0	0	0	0	0	0	0	1	0	-0.862567	0	0	0
0	0	0	0	0	0	0	1	0	0	0	0	0	0	0	0	1	0	1	0	1	0	0	0	0	-2.37108	0	0	0	0	0	1	0	0	0	0	0	0	0	0	0	0	-0.816082	0	0	0
0	0	0	0	0	0	0	0	0	1	0	0	0	1	0	0	0	0	0	0	0	0	0	0	1	-2.37069	0	0	0	0	0	0	0	0	0	0	0	1	1	0	1	0	-0.858645	0	0	0
0	0	0	0	0	0	0	0	0	0	0	0	0	0	0	0	1	0	0	0	0	0	0	0	0	-2.52715	0	0	0	0	1	0	0	0	0	0	0	0	0	1	0	0	-1.07596	0	0	0
0	0	0	0	0	0	0	0	0	0	0	0	0	0	0	0	0	0	0	0	0	0	0	0	0	-2.5907	1	1	0	0	0	0	0	0	0	0	0	0	0	0	0	0	-0.924809	0	0	1
0	0	0	0	0	0	0	0	0	0	0	0	0	0	0	0	0	0	0	0	0	0	0	0	0	-2.52635	0	0	1	0	0	0	0	0	0	0	0	0	0	0	0	0	-0.911998	0	0	0
0	0	0	0	0	0	0	0	0	0	0	0	0	0	0	1	0	0	1	0	0	0	0	0	0	-2.0878	0	0	0	0	0	0	0	0	0	0	0	0	0	1	0	0	-1.08523	0	0	0
0	0	0	0	0	0	0	0	0	0	0	0	0	0	0	0	0	0	0	0	0	0	0	0	0	-1.756	0	0	0	0	0	0	0	0	0	0	0	0	0	1	0	0	-0.912002	0	0	0
0	0	0	1	0	0	0	0	0	0	0	0	0	0	0	0	0	1	0	0	0	0	0	0	0	-2.37068	0	0	1	0	0	1	0	0	0	0	0	0	0	0	0	0	-0.866174	1	0	0
0	0	0	0	0	0	0	0	0	0	0	0	0	0	1	1	0	0	0	0	0	0	0	0	0	-2.52658	0	0	1	0	0	1	0	0	0	0	0	0	0	0	0	0	-0.865042	1	0	0
0	0	0	0	0	0	0	0	0	0	0	0	0	0	0	1	0	1	0	0	0	0	0	0	0	-2.52786	0	0	1	0	0	1	0	0	0	0	0	0	0	0	0	0	-0.869767	1	0	0
0	0	0	0	0	0	0	0	0	0	0	0	0	0	0	0	0	0	0	0	0	0	0	0	0	-2.59067	0	1	0	0	0	0	0	0	0	0	0	0	0	1	0	0	-0.9248	0	0	0
1	0	0	0	0	0	0	0	0	0	0	0	0	0	0	0	1	0	0	1	0	0	0	1	0	-1.95608	0	0	0	0	0	0	0	0	0	0	0	0	0	0	0	0	-0.772684	1	0	0
