## Supplementary Material_Dataset_5FS for "Milk-Way Algorithm applied in Imbalanced Dataset": AID1294_914_5FS_DATASET_INACTIVES.csv

0	0	0	0	2.03408	0	0	0	0	2.93178	0	1	0	0	0	0	0	0	3.83221	1	0	0	0	0	0	0	1.14526	0	0	0	0	0	0	0	0	0	0	0	0	0	0	0	0	0	0	0
0	0	0	0	2.09982	0	0	0	0	3.01221	0	1	0	0	0	0	0	0	3.92691	1	0	0	0	1	0	0	1.19556	0	0	0	0	0	0	0	0	0	0	0	0	0	0	0	0	0	0	0
0	0	0	0	1.96298	0	0	0	0	2.83007	0	0	1	0	0	0	0	0	3.70714	0	0	0	0	0	0	0	1.12006	0	0	1	0	0	0	0	0	0	0	0	0	0	0	0	0	0	0	0
0	0	0	0	1.9873	0	0	0	0	2.88147	0	0	0	0	0	0	0	0	3.78188	0	0	0	0	0	0	0	1.11674	0	0	0	0	0	0	0	0	0	0	0	0	0	0	0	0	0	0	0
0	0	0	0	2.00912	0	0	0	0	2.91909	0	0	0	0	0	0	0	0	3.83442	0	0	0	0	0	0	0	1.11648	0	0	0	0	0	0	0	0	0	0	0	0	0	0	0	0	0	0	0
0	0	0	0	1.93997	0	0	0	0	2.81999	0	0	0	0	0	0	0	0	3.7087	0	0	0	0	0	0	0	1.08621	0	0	0	0	0	0	0	0	0	0	0	0	0	0	0	0	0	0	0
0	1	0	0	2.01189	0	0	0	0	2.88863	0	0	0	0	0	0	1	0	3.76941	0	0	0	0	0	0	0	1.1455	0	0	0	0	0	0	0	0	0	0	0	0	0	0	0	0	0	0	0
0	0	0	0	2.15553	0	0	0	0	3.1287	0	0	0	0	0	0	0	0	4.10704	0	0	0	0	1	0	0	1.19676	0	0	0	0	0	0	0	0	0	0	0	0	0	0	0	0	0	0	0
0	0	0	0	1.89483	0	0	0	0	2.80594	0	0	0	0	0	1	0	0	3.71921	1	0	0	0	0	0	0	0.992299	0	0	0	0	0	0	0	0	1	0	0	0	0	0	0	0	0	0	0
0	0	0	0	1.94867	0	0	0	0	2.80138	0	0	0	0	0	0	0	0	3.66238	0	0	0	0	0	0	0	1.11778	0	0	0	0	0	0	0	0	0	0	0	1	0	0	0	0	0	0	0
0	0	0	0	2.14774	0	0	0	0	3.1349	0	0	0	0	0	0	0	0	4.12787	0	0	0	0	0	0	0	1.17936	0	0	0	0	0	0	0	0	0	0	0	0	0	0	0	0	0	0	0
0	0	0	0	2.04439	0	0	0	0	2.96068	0	0	0	0	0	0	0	0	3.87946	0	0	0	0	1	0	0	1.13637	0	0	0	0	0	0	0	0	0	0	0	0	0	0	1	0	0	0	0
0	0	0	0	2.21759	0	0	0	0	3.12064	0	0	0	1	0	0	0	0	4.03755	0	0	0	0	0	0	0	1.36873	0	0	0	0	0	0	0	0	0	0	0	0	0	0	0	0	0	0	0
0	0	0	0	2.02147	0	0	0	0	2.95557	0	0	0	0	0	0	0	0	3.89587	0	0	0	0	0	0	0	1.10871	0	0	0	0	0	0	0	0	0	0	0	0	0	0	0	0	0	0	0
0	0	0	0	2.07618	0	0	0	0	3.00912	0	0	0	0	0	0	0	0	3.94562	0	0	0	0	0	0	0	1.15491	0	0	0	0	0	0	0	0	0	0	0	0	0	0	0	0	0	0	0
0	0	0	0	1.87353	0	0	0	0	2.69996	0	1	0	1	0	1	0	0	3.53349	0	0	0	0	0	0	0	1.06681	0	0	0	0	0	0	0	0	0	0	0	0	0	0	0	0	0	0	1
0	0	0	1	1.89872	0	0	0	0	2.71566	0	0	0	0	0	0	1	0	3.54692	1	0	0	0	1	0	0	1.10318	0	0	0	0	0	0	1	0	0	0	0	0	0	0	0	0	0	0	0
0	0	0	0	2.13296	0	0	0	0	3.03283	0	0	0	1	0	0	0	0	3.9444	0	0	0	0	0	0	0	1.29032	0	0	0	0	0	0	0	0	0	0	0	0	1	0	0	0	0	0	0
0	0	0	0	1.93737	0	0	0	0	2.78286	0	1	0	0	0	0	0	0	3.64376	0	0	0	0	0	0	0	1.11511	0	0	0	0	0	0	0	0	0	0	0	0	0	0	0	0	0	0	1
0	0	0	0	1.95143	0	0	0	0	2.86095	0	0	0	0	0	0	0	0	3.79159	0	0	0	0	0	0	0	1.11064	0	0	0	0	0	0	0	0	0	0	0	0	0	0	0	0	0	0	0
0	0	0	0	1.98828	0	0	0	0	2.86996	0	1	0	0	0	0	0	0	3.75843	0	0	0	0	0	0	1	1.12365	0	0	0	0	0	0	0	0	0	0	0	0	0	0	0	0	0	0	0
0	0	0	0	1.87139	0	0	0	0	2.69528	0	0	0	0	0	0	0	0	3.52591	0	0	0	0	0	0	1	1.06641	0	0	0	0	0	0	0	0	0	0	0	0	0	0	0	0	0	0	0
0	0	0	0	2.04226	0	0	0	0	2.97992	0	0	0	0	0	0	0	0	3.92463	1	0	0	0	0	0	1	1.12577	0	0	0	0	0	0	0	0	0	0	0	0	0	0	1	0	0	0	0
0	0	0	0	1.92247	0	0	0	0	2.80058	0	0	0	0	0	0	0	0	3.69174	0	0	0	0	0	1	0	1.07683	0	0	0	0	0	0	0	0	0	0	0	0	1	0	0	0	0	0	1
0	0	0	0	1.89554	0	0	0	0	2.73811	0	0	0	1	0	0	0	0	3.58789	0	0	0	0	0	0	0	1.07395	0	0	0	0	0	0	0	0	0	1	0	0	0	0	0	0	0	1	1
0	0	0	0	1.95921	0	0	0	0	2.8203	0	0	0	1	0	0	0	0	3.69026	1	0	0	0	0	0	0	1.11858	0	0	0	0	0	0	0	0	0	0	0	1	0	0	0	0	0	0	0
0	0	0	0	2.11991	0	0	0	0	3.03687	0	1	0	0	0	0	0	0	3.95576	1	0	0	0	0	0	0	1.20924	0	0	0	0	0	0	0	0	0	0	0	0	0	0	0	0	0	0	0
0	0	0	0	1.97542	0	0	0	0	2.82927	0	0	0	1	0	0	0	0	3.69733	1	0	0	0	0	0	0	1.23443	0	0	0	0	0	0	0	0	0	0	0	0	0	0	0	0	0	0	0
0	0	0	0	2.06299	0	0	0	0	2.97118	0	0	0	0	0	0	0	0	3.88276	1	0	0	0	0	0	0	1.16597	0	0	0	0	0	0	0	0	0	0	0	0	0	0	0	0	0	0	0
0	0	0	0	2.13586	0	0	0	0	3.03198	0	0	0	0	0	0	0	0	3.9387	1	0	0	0	0	0	0	1.2959	0	0	0	0	0	0	0	0	0	0	0	0	0	0	0	0	0	0	0
0	0	0	0	1.99413	0	0	0	0	2.88003	0	0	0	0	0	0	0	0	3.77269	0	0	0	0	0	0	1	1.1256	0	0	0	0	0	0	0	0	0	0	0	0	0	0	0	0	0	0	0
0	0	0	0	1.84292	0	0	0	0	2.68009	0	0	0	0	0	0	0	0	3.52594	0	0	0	0	0	0	1	1.0355	1	0	0	0	0	0	0	0	0	0	0	0	0	0	0	0	0	0	0
0	0	0	0	2.13334	0	0	0	0	3.03197	0	0	0	1	0	0	0	0	3.9419	0	0	0	0	0	0	0	1.29056	0	0	0	0	0	0	0	0	0	0	0	0	1	0	0	0	0	0	0
0	0	0	0	2.24252	0	0	0	0	3.22106	0	0	0	0	0	0	0	0	4.20185	0	0	0	1	0	0	0	1.27214	0	0	0	0	0	0	0	0	0	0	0	0	0	0	1	0	0	0	0
0	0	0	0	1.92941	0	0	0	0	2.80716	0	1	0	0	0	0	0	0	3.69141	1	0	0	0	0	0	0	1.07762	0	0	0	0	0	0	0	0	0	0	0	0	0	0	0	0	0	0	0
0	0	0	0	2.06551	0	0	0	0	3.00227	0	0	0	0	0	0	0	0	3.94931	0	0	0	0	0	0	0	1.15486	0	0	0	0	0	0	0	0	0	0	0	0	0	0	0	0	0	0	0
0	0	0	0	2.04279	0	0	0	0	2.96366	0	0	0	0	0	0	0	0	3.89197	0	0	0	0	0	0	0	1.14197	0	0	0	0	0	0	0	0	0	0	0	0	0	0	0	0	0	0	0
0	0	0	0	2.03297	0	0	0	0	2.97203	0	0	0	1	0	0	0	1	3.91761	0	0	0	0	1	0	0	1.11352	0	0	0	0	0	0	0	0	0	0	0	0	0	0	0	0	0	0	0
0	0	0	0	1.86134	0	0	0	0	2.68928	0	0	0	0	0	0	0	0	3.54296	0	0	0	0	0	0	0	1.06626	0	0	0	0	0	0	0	0	0	0	0	0	1	0	0	1	0	0	0
0	0	0	0	1.96419	0	0	0	0	2.83527	0	0	0	0	0	0	0	0	3.71796	0	0	0	0	0	0	0	1.14047	0	0	0	0	0	0	0	0	0	0	0	0	0	0	1	0	0	0	0
0	0	0	0	2.08621	0	0	0	0	3.02622	0	0	0	1	0	0	0	0	3.96977	0	0	0	0	0	0	0	1.15979	0	0	0	0	0	0	0	0	0	0	0	1	0	0	0	0	0	0	0
0	0	0	0	1.86558	0	0	0	0	2.68633	0	0	0	0	0	0	0	0	3.51415	0	0	0	0	0	0	1	1.0643	0	0	0	0	0	0	0	0	0	0	0	0	0	0	0	0	0	0	0
0	0	1	1	1.86454	0	0	0	0	2.7444	0	0	0	1	0	0	0	0	3.63989	0	0	0	1	0	0	0	1.03443	0	0	0	0	0	0	0	0	0	0	0	0	0	0	0	0	0	1	0
0	0	0	0	2.02673	0	0	0	0	2.94674	0	0	0	1	0	0	0	0	3.87321	0	0	0	0	1	0	0	1.12432	0	0	0	0	0	0	0	1	0	0	0	0	0	0	0	0	0	0	0
0	0	0	0	1.90317	0	0	0	0	2.75277	0	0	0	1	0	0	0	0	3.6093	0	0	0	0	1	0	0	1.07554	0	0	0	0	0	0	0	0	0	0	0	0	0	0	0	0	0	0	0
0	0	0	0	1.96453	0	0	0	0	2.83581	0	0	0	0	0	0	0	0	3.71863	0	0	0	0	0	0	0	1.14053	0	0	0	0	0	0	0	0	0	0	0	0	0	0	1	0	0	0	0
0	0	0	0	2.17068	0	0	0	0	3.06797	0	0	0	0	0	0	0	0	3.97684	0	0	0	0	0	0	0	1.32893	0	0	0	0	0	0	0	0	0	0	0	0	0	0	0	0	0	0	0
0	1	0	0	2.0125	0	0	0	0	2.88935	0	0	0	0	0	0	0	0	3.7702	0	0	0	0	0	0	0	1.14587	0	0	0	1	0	0	0	0	0	0	0	0	0	0	0	0	0	0	0
0	0	0	0	2.05661	1	1	0	0	2.96085	0	1	1	1	0	0	0	1	3.87278	1	0	0	1	0	0	0	1.17266	0	0	1	0	0	1	1	1	0	0	0	0	0	0	1	1	0	0	0
0	0	0	0	1.9812	0	0	0	0	2.86689	0	0	0	0	0	0	0	0	3.76335	0	0	0	0	0	0	0	1.14339	0	0	0	0	0	0	0	0	0	0	0	0	0	0	0	0	0	0	0
0	0	0	0	1.91842	0	0	0	0	2.73113	0	1	0	0	0	0	0	0	3.54719	0	0	0	0	0	0	0	1.11224	0	0	0	0	0	0	0	0	0	0	0	0	0	0	0	0	0	0	1
0	0	0	0	1.73904	0	0	0	0	2.60007	0	0	0	0	0	0	0	1	3.46737	0	0	0	0	0	0	0	0.900912	0	0	0	0	0	0	0	0	0	0	0	0	0	0	0	1	0	0	0
0	0	0	0	2.00695	0	0	0	0	2.93352	0	0	0	0	0	0	0	0	3.86363	0	0	0	0	0	0	0	1.10605	0	0	0	0	0	0	0	0	0	0	0	0	0	0	0	0	0	0	0
0	0	0	0	2.08013	0	0	0	0	3.02167	0	0	0	0	0	0	0	0	3.96826	0	0	0	0	0	0	0	1.15415	0	0	0	0	0	0	0	0	0	0	0	0	1	0	0	0	0	0	0
0	0	0	0	2.0375	0	0	0	0	2.97207	0	0	0	0	0	0	0	0	3.91	1	0	0	0	0	0	0	1.11637	0	0	0	0	0	0	0	0	0	0	0	0	0	0	0	0	0	0	0
0	0	0	0	2.03212	0	0	0	0	2.96456	0	1	0	0	0	0	0	0	3.90026	1	0	0	1	0	0	0	1.11287	0	0	0	0	0	0	0	0	0	0	0	0	0	0	0	0	0	0	0
0	0	0	0	2.09188	0	0	0	0	3.03022	0	0	0	1	0	0	0	0	3.97343	0	0	0	0	0	0	0	1.2374	0	0	0	0	0	0	0	0	0	0	0	0	0	0	0	0	0	0	0
0	0	0	0	2.06939	0	0	0	0	2.98308	0	0	0	0	0	0	0	0	3.90213	0	0	0	0	0	0	0	1.16965	0	0	0	0	0	0	0	0	0	0	0	0	0	0	0	0	0	0	0
0	0	0	0	2.0754	0	0	0	0	3.00609	0	0	0	0	0	0	0	0	3.94585	0	0	0	0	0	0	0	1.23639	0	0	0	0	0	0	0	0	0	0	0	0	0	0	0	0	0	0	0
0	0	1	0	2.02288	0	0	0	0	2.91796	0	0	0	1	0	0	0	0	3.81874	0	0	0	0	0	0	0	1.1429	0	0	0	0	0	0	0	0	0	0	0	0	0	0	0	0	0	0	0
0	0	0	0	1.96091	0	0	0	0	2.84421	0	0	0	0	0	0	0	0	3.73466	0	0	0	0	0	0	0	1.09609	0	0	0	0	0	0	0	1	0	0	0	0	0	0	0	0	0	0	0
0	0	0	0	2.08102	0	0	0	0	3.02327	0	1	0	0	0	0	0	0	3.97057	0	0	0	0	0	0	0	1.15442	0	0	0	0	0	0	0	0	0	0	0	0	0	0	1	0	0	0	0
0	0	0	0	1.87268	0	0	0	0	2.71474	0	0	0	0	0	0	0	0	3.58094	0	0	0	1	0	1	1	1.06879	1	0	0	0	0	0	0	0	0	0	1	0	1	0	0	0	0	0	0
0	0	0	0	2.18328	0	0	0	0	3.15162	0	0	0	0	0	0	0	0	4.12588	0	0	0	0	0	0	0	1.23122	0	0	0	0	0	0	0	0	0	0	0	0	0	0	0	0	0	0	0
0	0	0	0	2.22633	0	0	0	0	3.16608	0	0	0	0	0	0	0	0	4.12332	0	0	0	0	1	0	0	1.35551	0	0	0	0	0	0	0	0	0	0	0	0	0	0	0	0	0	0	0
0	0	0	0	2.00623	0	0	0	0	2.90004	0	0	0	1	0	0	0	0	3.80044	0	0	0	0	1	0	0	1.12829	0	0	0	0	0	0	0	0	0	0	0	0	0	0	0	0	0	0	0
0	0	0	0	2.06948	0	0	0	0	2.98597	0	0	0	1	0	0	0	0	3.90608	0	0	0	0	1	0	0	1.16298	0	0	0	0	0	0	0	0	0	0	0	0	0	0	0	0	0	0	0
0	0	1	0	1.89855	0	0	0	0	2.71809	0	0	0	0	0	0	0	0	3.54317	0	0	0	1	0	0	1	1.09732	0	0	0	0	1	0	0	0	0	0	0	0	0	0	0	0	0	0	1
0	0	0	0	1.86386	0	0	0	0	2.68074	0	0	0	0	0	0	0	0	3.50445	0	0	0	0	0	0	1	1.0651	0	0	0	0	0	0	0	0	0	0	0	0	0	0	0	0	0	0	0
0	0	0	0	1.84651	0	0	0	0	2.70118	0	0	0	0	0	0	0	0	3.56046	0	0	0	0	0	0	0	1.00735	0	0	0	0	0	0	0	0	0	0	0	0	0	0	0	1	0	0	0
0	0	0	0	2.0632	0	0	0	0	2.99206	0	0	0	0	0	0	0	0	3.92658	0	0	0	0	0	0	0	1.15138	0	0	0	0	0	0	0	0	0	0	0	0	0	0	0	0	0	0	0
0	0	0	0	1.94377	0	0	0	0	2.78944	0	0	0	0	0	0	0	0	3.64307	0	0	0	0	0	0	0	1.11501	0	0	0	0	0	0	0	0	0	0	0	0	0	0	0	0	0	0	0
0	0	0	0	2.02467	0	0	0	0	2.93668	0	0	0	0	0	0	0	0	3.8534	0	0	0	0	0	0	0	1.13312	0	0	0	0	0	0	0	0	0	0	0	0	0	0	1	0	0	0	0
0	0	0	0	1.98346	0	0	0	0	2.86266	0	0	0	0	0	0	0	0	3.74646	1	0	0	0	0	0	0	1.12388	0	0	0	0	0	0	0	0	0	0	0	0	0	0	0	0	0	0	0
0	0	0	0	2.0697	0	0	0	0	3.00964	0	0	0	0	0	0	0	0	3.95988	0	0	0	0	0	0	0	1.15606	0	0	0	0	0	0	0	0	0	0	0	0	0	0	0	0	0	0	0
0	0	0	1	1.99427	1	0	0	0	2.79971	0	0	0	0	0	0	0	0	3.62261	0	0	0	0	0	0	1	1.25899	1	0	0	0	0	0	0	0	0	0	1	0	0	0	0	0	0	0	0
0	0	0	0	2.02511	0	0	0	0	2.9314	0	0	0	0	0	0	0	0	3.841	0	0	0	0	0	0	0	1.13259	0	0	0	0	0	0	0	0	0	0	0	0	0	0	0	0	0	0	0
0	0	0	0	1.964	0	0	0	0	2.85306	0	0	0	0	0	0	0	0	3.75214	0	0	0	0	0	0	0	1.1217	0	0	0	0	0	0	0	0	0	0	0	0	0	0	0	0	0	0	0
0	0	0	0	1.96731	0	0	0	0	2.84495	0	0	0	0	0	0	0	0	3.72627	1	0	0	0	0	0	0	1.10381	0	0	0	0	0	0	0	0	0	0	0	0	0	0	0	0	0	0	0
0	0	0	0	2.04492	0	0	0	0	2.93958	0	0	0	0	0	0	0	0	3.8374	0	0	0	0	0	0	0	1.16136	0	0	0	0	0	0	0	0	0	0	0	0	0	0	0	0	0	0	0
0	0	0	0	2.03907	0	0	0	0	2.93012	0	0	0	0	0	0	0	0	3.82421	0	0	0	0	0	0	0	1.15893	0	0	0	0	0	0	0	0	0	0	0	0	0	0	0	0	0	0	0
0	0	0	0	2.24764	0	0	0	0	3.20205	0	0	0	1	0	0	0	0	4.16876	0	0	0	1	0	0	0	1.34743	0	0	0	0	0	0	0	0	0	0	0	0	0	0	1	0	0	0	0
0	0	0	0	2.02597	0	0	0	0	2.95956	0	0	0	0	0	0	0	0	3.89894	1	0	0	0	0	0	0	1.11254	0	0	0	0	0	0	0	0	0	0	0	0	0	0	0	0	0	0	0
0	0	0	0	1.99761	0	0	0	0	2.87201	0	0	0	0	0	0	0	0	3.75143	0	0	0	0	0	0	0	1.13809	0	0	0	0	0	0	0	0	0	0	0	0	0	0	0	0	0	0	0
0	0	0	0	1.80634	0	0	0	0	2.64021	0	1	0	0	0	0	0	0	3.47808	1	0	0	0	0	0	0	0.986602	0	0	0	0	0	0	0	0	0	0	0	0	0	0	0	0	0	0	0
0	0	0	0	1.91593	0	0	0	0	2.77079	0	0	0	1	0	0	0	0	3.63259	1	0	0	0	0	0	0	1.08378	0	0	0	0	0	0	0	0	0	0	0	0	0	0	0	0	0	0	0
0	0	0	0	1.87236	0	0	0	0	2.6909	0	0	0	0	0	1	0	0	3.51545	0	0	0	0	0	0	0	1.06902	0	0	0	0	0	0	0	0	0	0	0	0	0	0	0	0	0	0	0
0	0	0	0	1.96245	0	0	0	0	2.8292	0	0	1	0	0	0	0	0	3.70594	0	0	0	0	0	0	0	1.11989	0	0	0	0	1	0	0	0	0	0	0	0	0	0	0	0	0	0	0
0	0	0	0	1.9457	0	0	0	0	2.79048	0	0	0	0	0	0	0	0	3.6539	0	0	0	0	0	0	0	1.12975	0	0	0	0	0	0	0	0	0	0	0	0	0	0	0	0	0	0	0
0	0	0	0	2.00319	0	0	0	0	2.87253	0	0	0	0	0	0	0	0	3.74902	0	0	0	0	0	0	0	1.16376	0	0	0	0	0	0	0	0	0	0	0	0	0	0	0	0	0	0	0
0	0	0	0	1.87672	0	0	0	0	2.6943	0	0	0	0	0	0	0	0	3.51829	0	0	0	0	0	0	1	1.07574	0	0	0	0	0	0	0	0	0	0	0	0	0	0	0	0	0	0	0
0	0	0	0	2.04459	0	0	0	0	2.95895	0	0	0	0	0	0	1	0	3.87555	1	0	0	0	0	0	1	1.13778	0	0	0	0	0	0	0	0	0	0	0	0	0	0	0	0	0	0	0
0	0	0	0	1.85625	0	0	0	0	2.67098	0	0	0	0	0	0	0	0	3.49347	0	0	0	0	0	0	0	1.0777	0	0	0	0	0	0	0	0	0	0	0	0	0	0	0	0	0	0	0
0	0	0	0	1.86978	0	0	0	0	2.69044	0	0	0	0	0	0	0	0	3.52107	0	0	0	0	0	0	0	1.06792	0	0	0	0	0	0	0	0	0	0	0	0	0	0	1	0	0	0	0
0	0	0	0	1.9229	0	0	0	0	2.74828	0	0	0	0	0	0	0	0	3.58065	0	0	0	0	0	0	0	1.1102	0	0	0	0	0	0	0	0	0	0	0	0	0	0	0	0	0	0	0
0	0	0	0	2.07195	0	0	0	0	3.01267	0	1	0	0	0	0	0	0	3.96332	0	0	0	0	0	0	0	1.15701	0	0	0	0	0	0	0	0	0	0	0	0	0	0	0	0	0	0	0
0	0	0	0	1.95513	0	0	0	0	2.81142	0	0	0	1	0	0	0	0	3.67605	0	0	0	0	0	0	0	1.11781	0	0	0	0	0	0	0	0	0	0	0	1	0	0	0	0	0	0	0
0	0	0	0	1.87746	0	0	0	0	2.69545	0	1	0	0	0	0	0	0	3.51987	1	0	0	0	0	0	1	1.0761	0	0	0	0	0	0	0	0	0	0	0	0	0	0	0	0	0	0	0
0	0	0	0	2.01268	0	0	0	0	2.92456	0	0	0	0	0	0	0	0	3.84184	1	0	0	0	0	0	0	1.11831	0	0	0	0	0	0	0	0	0	0	0	0	0	0	0	0	0	0	0
0	0	0	0	1.92875	0	0	0	0	2.84412	0	0	0	0	0	0	0	0	3.76928	0	0	0	0	0	0	0	1.06296	0	0	0	0	0	0	0	0	0	0	0	0	0	0	0	0	0	0	0
0	0	0	0	1.80572	0	0	0	0	2.61972	0	0	0	0	0	0	0	0	3.44644	0	0	0	0	0	0	0	1.01747	0	0	0	0	0	0	0	0	0	0	0	0	0	0	1	0	0	0	0
0	0	0	0	1.79131	0	0	0	0	2.60616	0	0	0	0	0	0	0	0	3.43491	0	0	0	0	0	0	0	1.0086	0	0	0	0	0	0	0	0	0	0	0	0	0	0	1	0	0	0	0
0	0	0	0	2.13084	0	0	0	0	3.05589	0	1	0	0	0	0	0	0	3.98311	1	0	0	0	1	0	0	1.21318	0	0	0	0	0	0	0	0	0	0	0	0	0	0	0	0	0	0	0
0	0	0	0	2.02535	0	0	0	0	2.95443	0	0	0	0	0	0	0	0	3.89328	0	0	0	0	0	0	0	1.12194	0	0	0	0	0	0	0	0	0	0	0	0	0	0	1	0	0	0	0
0	0	0	0	1.97958	0	0	0	0	2.85958	0	0	1	0	0	0	0	0	3.74932	1	0	0	0	0	0	0	1.12548	0	0	1	0	0	0	0	0	0	0	0	0	0	0	0	0	0	0	0
0	0	0	0	1.92925	0	0	0	0	2.77095	0	0	0	0	0	0	0	0	3.62237	0	0	0	0	0	0	0	1.11118	0	0	0	0	0	0	0	0	0	0	0	0	0	0	0	0	0	0	0
0	0	0	0	1.86225	0	0	0	0	2.67881	0	0	0	0	0	0	0	0	3.50234	0	0	0	0	0	0	0	1.06409	0	0	0	0	0	0	0	0	1	0	0	0	0	0	0	0	0	0	0
0	0	0	0	1.87893	0	0	0	0	2.70768	0	0	0	0	0	0	0	0	3.54323	0	0	0	0	0	0	0	1.06944	0	0	0	0	0	0	0	0	1	0	0	0	0	0	0	0	0	0	0
0	0	0	0	1.85304	0	0	0	0	2.67961	0	0	0	0	0	0	0	0	3.51727	0	0	0	0	0	0	0	1.05883	0	0	0	0	0	0	0	0	0	0	0	0	0	0	1	0	0	0	0
0	0	0	0	1.92739	0	0	0	0	2.80757	0	0	0	0	0	0	0	0	3.69465	0	0	0	1	0	0	0	1.0773	0	0	0	0	0	0	0	0	0	0	0	0	0	0	1	0	0	0	0
0	0	0	0	1.96445	0	0	0	0	2.83274	0	0	0	1	0	0	0	0	3.71004	0	0	0	0	1	0	0	1.12132	0	0	0	0	0	0	0	0	0	0	0	0	0	0	1	0	0	0	0
0	0	0	0	2.0604	0	0	0	0	2.98127	0	1	0	0	0	0	0	0	3.90997	1	0	0	0	0	0	0	1.15916	0	0	0	0	0	0	0	0	0	0	0	0	0	0	0	0	0	0	0
0	0	0	0	1.8979	0	0	0	0	2.70786	0	0	0	1	0	0	0	0	3.53101	0	0	0	0	0	0	0	1.10537	0	0	0	0	0	0	0	0	0	0	0	0	1	0	0	0	1	0	0
0	0	0	0	1.93084	0	0	0	0	2.83917	0	0	0	0	0	0	0	0	3.75559	0	0	0	0	0	0	0	1.05258	0	0	0	0	0	0	0	0	0	0	0	0	0	0	0	0	0	0	0
0	0	0	0	2.06129	0	0	0	0	2.99069	0	0	0	0	0	0	0	0	3.92337	0	0	0	0	0	0	0	1.14243	1	0	0	0	0	0	0	0	0	0	0	0	0	0	0	0	0	0	0
0	0	0	0	1.87579	0	0	0	0	2.74014	0	0	0	1	0	0	0	0	3.60816	0	0	0	1	0	0	0	1.0246	0	0	0	0	0	0	0	0	0	0	0	0	0	0	0	0	0	0	1
0	0	0	0	1.96685	0	0	0	0	2.83792	0	0	0	0	0	0	0	0	3.71276	0	0	0	0	0	0	0	1.11389	0	0	0	0	0	0	0	0	0	0	0	0	0	0	0	0	0	0	0
0	0	0	0	1.90126	0	0	0	0	2.72701	0	0	0	0	0	0	0	0	3.56296	0	0	0	0	0	0	0	1.11543	0	0	0	0	0	0	0	0	0	0	0	0	0	0	0	0	0	0	0
0	0	0	0	1.84839	0	0	0	0	2.70058	0	0	0	0	0	0	0	0	3.55686	0	0	0	0	0	0	0	1.0104	0	0	0	0	0	0	0	0	0	0	0	0	0	0	0	0	0	0	0
0	0	0	0	1.78626	0	0	0	0	2.61853	0	0	0	0	0	0	0	0	3.45845	0	0	0	0	0	0	0	0.976232	0	0	0	0	0	0	0	0	0	0	0	0	0	0	1	0	0	0	0
0	0	0	0	1.83609	0	0	0	0	2.64174	0	0	0	0	0	0	0	0	3.46183	0	0	0	0	0	0	1	1.05814	0	0	0	0	0	0	0	0	0	0	0	0	0	0	0	0	0	0	0
0	0	0	0	1.92371	0	0	0	0	2.83506	0	0	0	0	0	0	0	0	3.75338	0	0	0	0	0	0	0	1.03564	1	0	0	0	0	0	0	0	0	0	0	0	0	0	0	0	0	0	0
0	0	0	0	1.88426	0	1	0	0	2.70098	0	0	1	1	0	0	0	0	3.52776	0	0	0	0	0	0	0	1.09081	0	0	0	0	0	0	0	0	0	0	0	0	0	0	0	0	1	0	1
0	0	0	0	1.89178	0	0	0	0	2.70947	0	0	0	0	0	0	0	0	3.53273	0	0	0	0	0	0	1	1.09013	0	0	0	0	0	0	0	0	0	0	1	0	0	0	0	0	0	0	0
0	0	0	0	2.05187	0	0	0	0	2.96818	0	0	0	0	0	0	0	0	3.89355	0	0	0	0	0	0	0	1.15628	0	0	0	0	0	0	0	0	0	0	0	0	0	0	1	0	0	0	0
0	0	0	0	1.94554	0	0	0	0	2.84179	0	0	0	0	0	0	0	0	3.74637	0	0	0	0	0	1	1	1.07357	0	0	0	0	0	0	0	1	0	0	0	0	0	0	0	0	0	0	0
0	0	0	0	1.90877	0	1	0	0	2.75416	0	1	0	0	0	0	0	0	3.60909	1	0	0	0	0	0	0	1.08386	0	0	0	0	0	0	0	0	0	0	0	0	0	0	1	0	0	0	0
0	0	0	0	2.06292	0	0	0	0	2.98994	0	1	0	0	0	0	0	1	3.92555	0	0	0	0	0	0	0	1.15713	0	0	0	0	0	0	0	0	0	0	0	0	0	0	0	0	0	0	0
0	0	0	0	1.90645	0	0	0	0	2.74668	0	1	0	1	0	0	0	0	3.60031	1	0	0	0	0	0	0	1.0972	0	0	0	0	1	0	0	0	0	0	0	0	0	0	0	0	0	0	0
1	0	0	0	1.97603	0	1	0	0	2.84823	0	0	0	0	0	0	0	0	3.73351	0	0	0	0	0	0	0	1.1342	0	0	0	0	1	0	0	0	0	0	0	0	0	0	0	0	0	0	0
0	0	0	0	2.15815	0	0	0	0	3.08743	0	0	0	0	0	0	0	0	4.02478	0	0	0	0	0	0	0	1.27172	0	0	0	0	0	0	0	0	0	0	0	0	0	0	0	0	0	0	0
0	0	0	0	2.06701	0	0	0	0	3.02797	0	0	0	0	0	0	0	0	3.99614	0	0	0	0	0	0	0	1.13022	0	0	0	0	0	0	0	0	0	0	0	0	0	0	0	0	0	0	0
0	0	0	0	1.96818	0	0	0	0	2.84076	0	0	1	0	0	0	0	0	3.72366	0	0	0	0	0	0	0	1.1217	0	0	1	0	1	0	0	0	0	0	0	0	0	0	0	0	0	0	0
0	0	0	0	2.05186	0	0	0	0	2.95965	0	0	0	1	0	0	0	0	3.8718	0	0	0	0	1	0	0	1.15542	0	0	0	0	0	0	0	0	0	0	0	0	0	0	0	0	0	0	0
0	0	1	1	2.02812	0	0	0	0	2.94185	0	0	0	0	0	0	0	0	3.86015	1	0	0	1	0	0	0	1.12518	0	0	0	0	0	0	0	0	0	0	0	0	0	0	0	0	0	0	0
0	0	0	0	1.79874	0	0	0	0	2.6236	0	0	0	0	0	0	0	0	3.45567	0	0	0	0	0	0	0	0.998793	0	0	0	0	0	0	0	0	0	0	0	0	0	0	0	0	0	0	0
0	0	0	0	1.8051	0	0	0	0	2.63527	0	0	0	0	0	0	0	0	3.47223	0	0	0	0	0	0	0	1.00006	0	0	0	0	0	0	0	0	0	0	0	0	0	0	0	0	0	0	0
0	0	0	0	2.04061	0	0	0	0	2.94309	0	0	0	0	0	0	0	0	3.84854	0	0	0	0	0	0	1	1.14757	0	0	0	0	0	0	0	0	0	0	0	0	0	0	0	0	0	0	0
0	0	0	0	2.06392	0	0	0	1	2.98451	0	0	0	0	0	0	0	0	3.91364	0	0	0	0	0	0	0	1.16384	0	0	0	0	0	0	0	0	0	1	0	0	0	0	0	0	0	0	0
0	0	0	0	1.91725	0	0	0	1	2.76561	0	0	0	0	0	0	0	0	3.61809	0	0	0	0	0	0	0	1.08243	0	0	0	0	0	0	0	0	0	1	0	0	0	0	1	0	0	0	0
0	0	0	0	1.83551	0	0	0	0	2.68897	0	0	0	0	0	0	0	0	3.54661	0	0	0	0	0	0	0	0.996695	0	0	0	0	0	0	0	0	0	0	0	0	0	0	0	0	0	0	1
0	0	0	0	2.05103	0	0	0	0	2.95474	0	0	0	0	0	0	0	0	3.86096	0	0	0	0	0	0	0	1.15505	0	0	0	0	0	0	0	0	0	0	0	0	0	0	0	0	0	0	0
0	1	0	0	2.10361	0	0	0	1	3.03727	0	0	0	0	0	0	0	0	3.97859	0	0	0	0	0	0	0	1.18745	0	0	0	0	0	0	0	0	0	1	0	1	0	0	1	0	0	0	0
0	0	1	1	2.04053	0	0	0	0	2.94703	0	0	0	0	0	0	0	0	3.85888	0	0	0	1	0	0	0	1.14618	0	0	0	0	0	0	0	0	0	0	0	0	0	0	0	0	0	0	0
0	0	0	0	2.04564	0	0	0	0	2.94935	0	0	0	0	0	0	0	0	3.8558	0	0	0	0	0	0	0	1.15087	0	0	0	0	0	0	0	0	0	0	1	0	0	0	0	0	0	0	0
0	0	0	0	1.85733	0	0	0	0	2.6774	0	0	0	0	0	0	0	0	3.50921	0	0	0	0	0	0	0	1.07773	0	0	0	0	0	0	0	0	0	0	0	0	0	0	1	0	0	0	0
0	0	0	0	1.86796	0	0	0	0	2.69171	0	1	0	0	0	0	0	0	3.52352	0	0	0	0	0	0	0	1.08077	0	1	0	0	0	0	0	0	1	0	0	0	0	0	0	0	0	0	1
0	0	0	0	2.09326	0	0	0	0	3.0117	0	0	0	0	0	0	0	0	3.93318	0	0	0	0	0	0	0	1.18528	0	0	0	0	0	0	0	0	1	0	0	0	0	0	0	0	0	0	0
0	0	0	0	1.87543	0	0	0	0	2.69987	0	0	0	1	0	0	0	0	3.53229	0	0	0	0	0	0	0	1.08595	0	0	0	0	1	0	0	0	0	0	0	0	0	0	0	0	1	0	0
0	0	0	0	2.04713	0	0	0	1	2.98861	0	1	0	0	0	0	0	0	3.93582	1	0	0	0	0	0	1	1.12341	0	0	0	0	0	0	0	0	0	0	0	0	0	0	0	0	0	0	0
0	0	0	0	1.98873	0	0	0	0	2.88379	0	0	0	0	0	0	0	0	3.78644	0	0	0	0	0	0	0	1.11847	0	0	0	0	0	0	0	0	0	0	0	0	0	0	0	0	0	0	0
0	0	0	0	2.07684	0	0	0	0	3.01855	0	0	0	0	0	0	0	0	3.9696	0	0	0	0	0	0	0	1.15947	0	0	0	0	0	0	0	0	0	0	0	0	0	0	0	0	0	0	0
0	0	0	0	1.89808	0	0	0	1	2.7405	0	0	0	0	0	0	0	0	3.59049	0	0	0	0	0	0	0	1.07484	0	0	0	0	0	0	0	0	0	1	0	0	0	0	1	0	0	0	0
0	0	0	0	1.86877	0	0	0	0	2.71572	0	0	0	0	0	0	0	0	3.56909	0	0	0	0	0	0	0	1.04518	0	0	0	0	0	0	0	0	0	0	0	0	0	0	1	0	0	0	0
0	1	0	0	1.81212	0	0	0	0	2.69676	0	0	0	0	0	0	0	0	3.58833	0	0	0	0	0	0	0	1.00376	0	0	0	0	0	0	0	0	0	0	0	0	0	0	1	0	0	0	0
0	0	0	0	1.86181	0	0	0	0	2.69015	0	0	0	0	0	0	0	0	3.52941	0	1	0	0	0	0	0	1.06004	0	0	0	0	0	0	0	0	0	0	0	0	1	0	0	0	0	0	0
0	0	1	1	1.81872	0	0	0	0	2.63791	0	0	0	0	0	0	1	0	3.46742	1	0	0	0	1	0	0	1.02627	0	0	0	0	0	0	0	0	0	0	0	0	0	0	0	1	0	0	1
0	0	1	1	1.878	0	0	0	0	2.70865	0	0	0	0	0	0	1	0	3.54941	1	0	0	0	1	0	0	1.06942	0	0	0	0	0	0	0	0	0	0	0	0	0	0	0	1	0	0	0
0	0	1	1	1.898	0	0	0	0	2.7143	0	0	0	0	0	0	1	0	3.54493	1	0	0	0	1	0	0	1.10293	0	0	0	0	0	0	0	0	0	0	0	0	0	0	0	1	0	0	0
0	0	0	0	1.98053	0	0	0	0	2.87758	0	0	0	0	0	0	0	0	3.78311	0	0	0	0	1	0	1	1.10626	1	0	0	0	0	0	0	1	0	0	0	0	0	0	0	0	0	0	0
0	0	0	0	1.76093	0	0	0	0	2.65639	0	1	0	1	0	0	0	0	3.55491	0	1	0	0	1	0	0	0.881347	0	0	0	0	0	0	0	0	0	0	0	0	0	0	0	0	0	0	0
0	0	0	0	1.81197	0	0	0	0	2.67335	0	0	0	1	0	0	0	0	3.54146	0	0	0	0	1	0	0	0.984722	0	0	0	0	0	0	0	0	0	0	0	0	0	0	0	0	0	0	0
0	1	0	0	1.69756	0	0	0	0	2.50571	0	0	0	0	0	0	0	0	3.33126	0	0	0	0	0	0	0	1.03429	1	0	0	0	0	0	0	0	0	0	0	0	0	0	0	0	0	0	0
0	0	0	0	1.82611	0	0	0	0	2.67425	0	1	0	0	0	0	0	0	3.52643	0	0	0	0	0	0	0	0.991968	0	1	0	0	0	0	0	0	0	0	0	0	0	0	0	0	0	0	1
0	0	1	0	1.95581	0	0	0	0	2.79262	0	1	0	0	0	0	0	0	3.65541	1	0	0	0	0	0	0	1.23516	0	0	0	0	0	0	0	0	0	0	0	0	0	0	0	0	0	1	0
0	0	0	0	1.89532	0	0	0	0	2.74009	0	0	0	0	0	0	0	0	3.59218	0	0	0	1	0	0	1	1.07061	0	0	0	0	0	0	0	0	1	0	0	0	0	0	0	0	0	0	1
0	0	0	0	1.93791	0	0	0	0	2.75461	0	0	0	1	0	0	0	0	3.58082	0	0	0	0	0	0	1	1.13448	0	0	0	0	0	0	0	0	0	0	0	0	1	0	0	0	1	0	0
0	0	0	0	1.82648	0	0	0	0	2.67537	0	0	0	0	0	0	0	0	3.52838	0	0	0	1	0	0	1	0.991675	0	0	0	0	0	1	0	0	0	0	0	0	0	0	0	0	0	0	1
0	0	0	0	1.82189	0	0	0	0	2.64784	0	0	0	0	0	0	0	0	3.48175	0	0	0	0	0	0	0	1.02074	0	0	0	0	0	0	0	0	0	0	0	0	0	0	0	0	0	0	0
0	0	0	0	2.13062	0	0	0	0	3.01875	0	0	0	0	0	0	0	0	3.91687	1	0	0	0	0	0	0	1.29589	1	0	0	0	0	0	0	0	0	0	0	0	0	0	0	0	0	0	0
0	0	0	0	2.10779	0	0	0	0	3.04487	0	0	0	0	0	0	0	0	3.98515	1	0	0	0	0	0	0	1.18043	0	0	0	0	0	0	0	0	0	0	0	0	0	0	0	0	0	0	0
0	0	0	0	2.00427	0	0	0	0	2.91975	0	0	0	0	0	0	0	0	3.84253	1	0	0	0	0	0	0	1.11223	0	0	0	0	0	0	0	0	0	0	0	0	0	0	0	1	0	0	0
0	0	0	0	2.03774	0	0	0	0	2.93827	0	0	0	0	0	0	0	0	3.84181	0	0	0	0	0	0	0	1.14666	0	0	0	0	0	0	0	0	0	0	0	0	0	0	0	0	0	0	0
0	0	0	1	2.09917	0	0	0	0	3.03102	0	0	0	0	0	0	0	0	3.97086	1	0	0	0	0	0	1	1.18532	0	0	0	0	0	0	0	0	0	0	0	0	0	0	0	0	0	0	0
0	0	0	0	2.02233	0	0	0	0	2.9307	0	0	0	0	0	0	0	0	3.84442	0	0	0	0	0	0	0	1.1306	0	0	0	0	0	0	0	0	0	0	0	0	0	0	0	0	0	0	0
0	0	0	0	2.0812	0	0	0	0	3.02527	0	1	0	0	0	0	0	0	3.9783	0	0	0	0	0	0	0	1.16112	0	0	0	0	0	0	0	0	0	0	0	0	0	0	0	0	0	0	0
0	0	0	0	2.07067	0	0	0	0	3.01112	0	1	0	0	0	0	0	0	3.96159	0	1	0	1	0	0	0	1.15629	0	0	0	0	0	0	0	0	0	0	0	0	0	0	0	0	0	0	1
0	0	0	0	2.07502	0	0	0	0	2.95152	0	1	0	0	0	0	0	0	3.83398	0	0	0	0	0	0	1	1.21674	0	0	0	0	0	0	0	0	0	0	0	0	0	0	0	0	0	0	1
0	0	0	0	1.96418	0	0	0	0	2.81423	0	1	0	0	0	0	0	0	3.66934	0	0	0	0	0	0	0	1.12641	0	1	0	0	0	0	0	0	0	0	0	0	0	0	0	0	0	0	0
0	0	0	0	1.94631	0	0	1	0	2.77597	0	0	0	0	0	0	0	0	3.60883	0	0	0	0	0	0	0	1.12356	0	0	0	0	0	0	0	0	0	0	0	0	0	0	0	0	0	0	0
0	0	0	0	1.97546	0	0	0	0	2.84154	0	0	0	0	0	0	0	0	3.71623	0	0	0	0	0	0	0	1.12896	0	0	0	0	0	0	0	0	0	0	0	0	0	0	0	0	0	0	0
0	0	0	0	1.96041	0	0	0	0	2.81601	0	1	0	0	0	0	0	0	3.67734	0	0	0	0	0	0	0	1.11867	0	1	0	0	0	0	0	0	0	0	0	0	0	0	0	0	0	0	0
0	0	0	0	1.8936	0	0	0	0	2.73069	0	1	0	0	0	0	0	0	3.57414	0	0	0	0	0	0	0	1.07426	0	0	0	0	0	0	0	0	0	0	0	0	0	0	0	0	0	1	0
0	0	1	1	1.88343	0	0	0	0	2.70036	0	0	0	0	1	0	0	0	3.52085	0	0	0	0	0	0	0	1.07684	0	0	0	0	0	0	1	0	0	0	0	0	0	0	0	0	0	0	1
0	0	0	0	2.04034	0	0	0	0	2.96229	0	1	0	0	0	0	0	0	3.89089	0	0	0	0	0	0	0	1.13812	0	0	0	0	0	0	0	0	0	0	0	0	0	0	1	0	0	0	0
0	0	0	0	2.12963	0	0	0	0	3.00016	0	0	0	0	0	0	0	0	3.88613	0	0	0	0	1	0	0	1.31883	0	0	0	0	0	0	0	0	0	0	0	0	0	0	0	0	0	0	0
0	0	0	0	2.10292	0	0	0	0	3.05323	0	1	0	0	0	0	0	0	4.01282	0	0	0	0	0	0	0	1.17809	0	0	0	0	0	0	0	0	0	0	0	0	0	0	0	0	0	0	0
0	0	0	0	2.08931	0	0	0	0	3.03589	0	1	1	1	0	0	0	0	3.99139	0	1	0	0	0	0	0	1.16702	0	0	0	0	0	0	0	0	0	0	0	0	0	0	0	0	1	0	1
0	0	0	0	1.9942	0	0	0	0	2.91159	0	0	0	0	0	0	0	0	3.83759	0	0	0	0	0	0	1	1.10996	0	0	0	0	0	0	0	1	0	0	0	0	0	0	0	0	0	0	0
0	0	0	0	2.08975	0	0	0	0	3.04997	0	0	0	0	0	0	0	0	4.01737	0	0	0	0	0	0	0	1.15092	0	0	0	0	0	0	0	0	0	0	0	0	0	0	0	0	0	0	0
0	0	0	0	1.96	0	0	0	0	2.84868	0	0	0	0	0	0	0	0	3.74199	0	0	0	0	0	0	0	1.08948	0	0	0	0	0	0	0	0	0	0	0	0	0	0	0	0	0	0	0
0	0	0	0	1.96023	0	0	0	0	2.81605	0	1	0	0	0	0	0	0	3.67765	0	0	0	0	0	0	0	1.11842	0	0	0	0	0	0	0	0	0	0	0	0	0	0	0	0	0	0	0
0	0	0	0	2.0685	0	0	0	0	3.0074	0	1	0	0	0	0	0	0	3.95635	0	0	0	0	0	0	0	1.1556	0	0	0	0	0	0	0	0	0	0	0	0	0	0	0	0	0	0	1
0	0	0	0	1.95847	0	0	0	0	2.81806	0	0	0	1	0	0	0	0	3.6863	0	0	0	0	1	0	0	1.11878	0	0	0	0	0	0	0	0	0	0	0	0	0	0	0	0	0	0	0
0	0	1	1	1.90364	1	0	0	1	2.74845	0	0	0	0	0	0	0	0	3.59972	0	0	0	0	0	0	0	1.07784	0	0	0	0	0	0	0	0	0	0	0	0	0	0	0	0	0	0	0
0	0	0	0	2.07022	0	0	0	0	3.01049	0	1	0	0	0	0	0	0	3.96083	0	0	0	1	0	0	0	1.15609	0	0	0	0	0	0	0	0	0	0	0	0	0	0	0	0	0	1	0
0	0	1	1	1.87829	0	0	0	0	2.7187	0	0	0	0	0	0	0	0	3.56572	0	0	0	0	0	0	0	1.05674	0	0	0	0	0	0	0	0	0	1	0	0	0	0	0	0	0	1	0
0	1	0	0	2.19206	0	0	0	0	3.16469	0	0	0	0	0	0	0	0	4.14189	1	0	0	0	0	0	0	1.23016	0	0	0	0	0	0	0	0	0	0	0	0	0	0	0	0	0	0	0
0	0	0	0	1.89439	0	1	0	0	2.73307	0	0	1	0	0	0	0	0	3.58125	0	0	0	0	0	0	0	1.09066	0	0	0	0	0	0	0	0	0	0	0	0	0	0	0	0	0	0	1
0	0	0	0	2.17936	0	0	0	0	3.05687	0	0	0	0	0	0	0	0	3.94904	0	0	0	0	0	0	0	1.35585	0	0	0	0	0	0	0	0	0	0	0	0	0	0	0	0	0	0	0
0	0	0	0	2.07843	1	0	0	0	3.02121	0	1	0	0	0	0	0	0	3.97307	0	1	0	0	0	0	0	1.15987	0	0	0	0	0	0	0	0	1	0	0	0	0	0	0	0	0	0	1
0	0	0	0	2.08947	0	0	0	0	3.03283	0	1	0	0	0	0	0	0	3.98553	0	0	0	1	0	0	0	1.17193	0	0	0	0	0	0	0	0	0	0	0	0	0	0	0	0	0	0	1
0	0	0	0	1.94427	0	0	0	0	2.80223	0	0	0	0	0	0	0	0	3.67152	0	0	0	0	0	0	1	1.1141	0	0	0	0	0	0	0	0	1	0	0	0	0	0	1	0	0	0	0
0	0	0	0	2.15643	0	0	0	0	3.12565	0	1	0	1	0	0	0	0	4.10033	0	1	0	1	0	0	1	1.20185	0	0	0	0	0	0	0	0	0	0	0	0	0	0	1	0	0	0	0
0	0	0	0	2.0787	0	0	0	0	3.00133	0	0	0	0	0	0	0	0	3.92977	0	0	0	0	0	0	1	1.17084	0	0	0	0	0	0	0	0	0	0	0	0	0	0	0	0	0	0	0
0	0	1	1	1.91659	0	0	0	1	2.75463	0	0	0	0	0	0	0	0	3.59728	0	0	0	0	0	0	0	1.0911	0	0	0	0	0	0	0	0	0	0	0	0	0	0	0	0	0	0	0
0	0	0	0	2.06773	0	0	0	0	2.99688	0	1	0	0	0	0	0	0	3.93369	0	0	0	0	0	0	0	1.15877	0	0	0	0	0	0	0	0	0	0	0	0	0	0	0	0	0	0	1
0	0	0	0	1.88341	0	0	0	0	2.71696	0	0	0	0	0	1	0	0	3.55937	0	0	0	0	0	0	0	1.07286	0	0	0	0	0	0	0	0	0	0	0	0	0	0	0	0	0	0	0
0	0	1	1	1.88769	0	0	0	0	2.70999	0	0	0	0	0	0	0	0	3.5371	0	0	0	0	0	0	0	1.07759	0	0	0	0	0	0	0	0	0	0	0	0	0	0	0	0	0	0	0
0	0	0	0	2.10526	0	0	0	0	3.06588	0	0	0	0	0	0	0	0	4.03494	1	0	0	0	0	0	0	1.16907	0	0	0	0	0	0	0	0	0	0	0	0	0	0	0	0	0	0	0
0	0	0	0	1.95234	0	0	0	0	2.85084	0	0	0	0	0	0	0	0	3.76418	0	0	0	0	0	0	0	1.10689	0	0	0	0	0	0	0	0	0	0	1	0	0	0	0	0	0	0	0
0	0	0	0	2.02702	0	0	0	0	2.93392	0	0	0	0	0	0	0	0	3.84667	0	0	0	0	0	0	0	1.13923	0	0	0	0	0	0	0	0	0	0	1	0	0	0	0	0	0	0	0
0	0	0	0	1.76485	0	0	0	0	2.58047	0	0	0	0	0	0	0	0	3.40147	0	0	0	0	0	0	0	0.96732	1	0	0	0	0	1	0	0	0	0	0	0	0	0	0	0	0	0	0
0	0	0	0	2.02167	0	0	0	0	2.92983	0	0	0	0	0	0	0	0	3.84335	0	0	0	0	0	0	0	1.1302	0	0	0	0	0	0	0	0	0	0	0	0	0	0	1	0	0	0	0
0	0	0	0	1.98605	0	0	0	0	2.88974	0	0	0	0	0	0	0	0	3.79871	0	0	0	0	0	0	0	1.10211	0	0	0	0	0	0	0	0	0	0	0	0	0	0	0	0	0	0	0
0	0	0	0	2.142	0	0	0	0	3.10895	0	1	0	0	0	0	0	0	4.07982	1	0	0	0	0	0	0	1.18723	0	0	0	0	0	0	0	0	0	0	0	0	0	0	0	0	0	0	0
0	0	0	0	2.09867	0	0	0	0	3.04821	0	1	0	0	0	0	0	0	4.00707	0	0	0	0	0	0	0	1.17511	0	0	0	0	0	0	0	0	0	0	0	0	0	0	0	0	0	0	0
0	0	0	0	1.93776	0	0	1	0	2.76392	0	0	0	0	0	0	0	0	3.59419	0	0	0	0	0	0	0	1.11952	0	0	0	0	0	0	0	0	0	0	0	0	0	0	0	0	0	0	0
0	0	0	0	2.14468	0	0	0	0	3.11862	0	1	0	0	0	0	0	0	4.09661	1	0	0	0	0	0	0	1.18522	0	0	0	0	0	0	0	0	0	0	0	0	0	0	0	0	0	0	0
0	0	0	0	2.04871	0	0	0	0	2.97222	0	0	0	0	0	0	0	0	3.89898	0	0	0	0	1	0	0	1.13572	0	0	0	0	0	0	0	0	0	0	0	0	0	0	0	1	0	0	0
0	0	0	0	1.82304	0	0	0	0	2.64792	0	0	0	0	0	0	0	0	3.48153	0	0	0	0	0	0	1	1.02991	0	0	0	0	0	0	0	0	0	0	0	0	0	0	0	0	0	0	0
0	0	0	0	1.76638	0	0	0	0	2.58244	0	0	0	0	0	0	0	0	3.40388	0	0	0	0	0	0	0	0.968506	1	0	0	0	0	1	0	0	0	0	0	0	0	0	0	0	0	0	1
0	0	0	0	1.88535	0	0	0	0	2.72948	0	0	0	0	0	0	0	0	3.58261	0	0	0	0	0	0	0	1.06741	0	0	0	0	0	0	0	0	0	0	0	0	0	0	0	0	0	0	0
0	0	0	0	2.08088	0	0	0	0	2.97997	1	1	0	0	1	0	0	0	3.88077	0	0	0	0	0	0	0	1.18639	0	0	0	0	0	0	1	0	0	0	0	0	0	0	0	0	0	0	0
0	0	0	0	1.86196	0	0	0	0	2.70344	0	0	0	0	0	0	0	0	3.56836	0	0	0	0	0	0	0	1.06245	0	0	0	0	1	0	0	0	0	0	0	0	1	0	0	0	0	0	1
0	0	0	0	2.16999	0	0	0	0	3.12707	0	0	0	0	0	0	0	0	4.08987	0	0	0	0	0	0	0	1.22956	0	0	0	0	0	0	0	0	0	0	0	0	0	0	0	0	0	0	0
0	0	0	0	2.08733	1	0	0	0	3.04209	0	0	0	1	0	0	0	0	4.00147	0	0	0	0	0	0	0	1.14933	0	0	0	0	0	0	0	0	0	0	0	0	0	0	0	0	0	0	0
0	0	0	0	1.81988	0	0	0	0	2.66454	0	0	0	0	0	0	0	0	3.52131	0	0	0	0	0	0	0	1.02214	0	0	1	0	0	0	0	0	0	0	0	0	0	0	0	0	0	0	0
0	0	0	0	1.94018	1	0	0	0	2.80992	0	0	0	0	0	0	0	0	3.68896	0	0	0	0	0	0	0	1.09406	0	0	0	0	0	0	1	0	0	1	0	0	0	0	1	0	0	0	0
0	0	0	0	1.87367	0	0	0	0	2.71433	0	0	0	0	0	0	0	0	3.56879	0	0	0	1	0	0	0	1.06399	0	0	0	0	0	0	1	0	0	0	0	0	0	0	0	0	1	0	0
0	0	0	0	1.8941	0	0	0	0	2.74584	0	0	0	0	0	0	0	0	3.6111	0	0	0	0	0	0	0	1.07262	0	0	1	0	0	0	0	0	0	0	0	0	0	0	0	0	0	1	0
0	0	0	0	1.9163	0	0	0	0	2.7545	0	0	0	0	0	0	0	0	3.61028	0	0	0	0	0	0	0	1.10698	0	0	1	0	0	0	0	0	0	0	0	0	0	0	0	0	0	1	0
0	0	0	0	1.86036	0	0	0	0	2.67842	0	1	0	0	0	0	0	0	3.50393	0	0	0	0	0	0	0	1.06215	0	0	0	0	0	0	0	0	0	0	0	0	0	0	0	0	0	0	1
0	0	0	0	2.0756	0	0	0	0	3.02661	0	0	0	1	0	0	0	0	3.98234	0	0	0	0	0	0	0	1.1423	0	0	0	0	0	0	0	0	0	0	0	0	0	0	0	0	0	0	0
0	0	0	0	1.84696	0	0	0	0	2.71518	0	0	0	1	0	0	0	0	3.59667	0	0	0	0	0	0	0	1.02287	0	0	0	0	0	0	0	0	0	0	0	0	0	0	0	0	0	0	0
0	0	0	0	2.03299	0	0	0	0	2.97109	0	0	0	0	0	0	0	0	3.91649	1	0	0	0	0	0	0	1.11652	0	0	0	0	0	0	0	0	0	0	0	1	0	0	0	0	0	0	0
0	0	0	0	2.07947	0	0	0	0	2.97714	0	1	0	0	0	0	0	0	3.87634	1	0	0	0	0	0	0	1.18609	0	0	0	0	0	0	1	0	0	1	0	0	0	0	0	0	0	0	0
0	0	0	0	1.87744	0	0	0	0	2.71335	0	0	0	0	0	0	0	0	3.55763	0	0	0	0	0	0	0	1.0655	0	0	0	0	0	0	0	0	0	0	0	0	0	0	0	0	0	0	0
0	0	0	0	1.88534	0	0	0	0	2.72942	0	0	0	0	0	0	0	0	3.58252	0	0	0	0	0	0	0	1.06742	0	0	0	0	0	0	1	0	0	0	0	0	0	0	0	0	0	0	0
0	0	0	0	1.88499	0	0	0	0	2.72854	0	0	0	0	0	0	0	0	3.58104	0	0	0	0	0	0	0	1.0674	0	0	0	0	0	0	0	0	0	0	0	0	0	0	0	0	0	0	0
0	0	0	0	1.86397	0	0	0	0	2.68951	0	0	0	0	0	0	0	0	3.5258	0	0	0	0	0	0	0	1.06283	0	0	0	0	0	0	0	0	0	0	0	0	0	0	0	0	0	0	0
0	0	0	0	1.86085	0	0	0	0	2.71379	0	0	0	1	0	0	0	0	3.5772	0	0	0	0	0	0	0	1.03971	0	0	0	0	0	0	0	0	0	0	0	1	0	0	0	0	0	0	0
0	0	0	0	1.70107	0	0	0	1	2.54106	0	0	0	0	0	0	0	0	3.38438	0	0	0	0	0	0	0	0.87348	0	0	0	0	0	0	0	0	0	0	0	1	0	0	0	0	0	0	0
0	0	0	0	1.91034	0	0	0	0	2.76356	0	0	0	0	0	1	0	0	3.62355	0	0	0	0	0	0	0	1.07793	0	0	0	0	0	0	0	0	0	0	0	0	0	0	0	0	0	0	0
0	0	0	0	1.95333	0	0	0	0	2.79899	0	0	0	0	0	0	0	0	3.6492	0	0	0	0	0	0	0	1.1214	0	0	0	0	0	0	0	0	0	0	0	0	0	0	0	0	0	0	0
0	0	0	0	2.04178	0	0	0	0	2.93418	0	0	0	0	0	0	0	0	3.83192	0	0	0	0	0	0	0	1.17024	0	0	0	0	0	0	0	0	0	0	0	0	0	0	0	0	0	0	0
0	0	0	0	1.96113	0	0	0	0	2.84714	0	0	0	0	0	0	0	0	3.74033	0	0	0	0	1	1	0	1.09399	0	0	0	0	0	0	0	0	0	0	0	0	0	0	0	0	0	0	1
0	0	0	0	2.08235	0	0	0	0	2.99495	0	1	0	0	0	0	0	0	3.91051	0	0	0	0	0	0	1	1.18065	0	0	0	0	0	0	0	0	0	0	0	0	0	0	0	0	0	0	0
0	0	0	0	2.13303	0	0	0	0	3.03183	0	0	0	1	0	0	0	0	3.94227	0	0	0	0	0	0	0	1.29049	0	0	0	0	0	0	0	0	0	0	0	0	1	0	0	0	0	1	0
0	0	0	0	2.01691	0	0	0	0	2.9161	0	0	0	0	0	0	0	0	3.818	0	0	0	0	1	0	0	1.12786	0	0	0	0	0	0	0	0	0	0	0	0	0	0	0	0	0	0	0
0	0	0	0	1.87347	0	0	0	0	2.67802	0	0	0	0	0	0	0	0	3.49186	0	0	1	0	0	0	0	1.10755	0	0	0	0	0	0	0	0	0	0	0	0	0	0	0	0	0	0	1
0	0	0	0	2.00328	0	0	0	0	2.90387	0	0	0	1	0	0	0	0	3.80884	0	0	0	0	0	0	0	1.11726	0	0	0	0	0	0	0	0	0	0	0	0	0	0	0	0	0	0	1
0	0	0	0	2.08581	0	0	0	0	3.03491	0	0	0	0	0	0	0	0	3.98644	0	0	0	0	0	0	0	1.14622	0	0	0	0	0	0	0	0	0	0	0	0	0	0	0	0	0	0	0
0	0	0	0	2.13191	0	0	0	0	3.05143	0	0	0	0	0	0	0	0	3.9731	0	0	0	0	0	0	0	1.22239	0	0	0	0	0	0	0	0	0	0	0	0	0	0	0	0	0	0	0
0	0	0	0	2.01731	0	0	0	0	2.92655	0	0	0	0	0	0	0	0	3.84189	0	0	0	0	0	0	0	1.1299	0	0	0	0	0	0	0	0	0	0	0	0	0	0	0	0	0	0	0
0	1	0	0	1.98438	0	0	0	0	2.86038	0	0	0	0	0	0	0	0	3.74724	0	0	0	0	0	0	0	1.14743	0	0	0	1	0	0	0	0	0	0	0	0	0	0	1	0	0	0	0
0	0	0	0	1.86239	0	0	0	0	2.68949	0	0	0	0	0	0	0	0	3.54261	0	0	0	0	0	0	0	1.06735	0	0	0	0	0	0	0	0	0	0	0	0	1	0	0	1	0	0	0
0	0	0	0	2.11408	0	0	0	0	3.06416	0	0	0	0	0	0	0	0	4.01959	0	0	0	0	0	0	0	1.18144	0	0	0	0	0	0	0	0	0	0	0	0	0	0	0	0	0	0	0
0	0	1	0	1.95626	0	0	0	0	2.79366	0	1	0	0	0	0	0	0	3.65689	0	0	0	0	0	0	0	1.23518	0	0	0	0	0	0	0	0	0	0	0	0	0	0	0	0	0	1	0
0	0	0	0	2.03566	0	0	0	0	2.94873	0	0	0	0	0	0	0	0	3.86434	0	0	0	0	1	0	0	1.13261	0	0	0	0	0	0	0	0	0	0	0	0	0	0	1	0	0	0	0
0	0	0	0	2.24863	0	0	0	0	3.21123	0	0	0	0	0	0	0	0	4.1864	1	0	0	0	0	0	0	1.3409	0	0	0	0	0	0	0	0	0	0	0	0	0	0	0	0	0	0	0
0	0	0	0	1.86808	0	0	0	0	2.68941	0	0	0	1	0	0	0	0	3.51771	0	0	0	0	0	0	0	1.06649	0	0	0	0	0	0	0	0	0	0	0	0	0	0	0	0	1	0	0
0	0	0	0	1.96323	0	0	0	0	2.82715	0	1	0	1	0	0	0	0	3.69414	1	0	0	0	1	0	0	1.10911	0	0	0	0	0	0	0	0	0	0	0	0	0	0	0	0	0	0	0
0	0	0	1	2.02493	0	0	0	0	2.92202	0	1	0	1	0	0	0	0	3.82569	1	0	0	0	0	0	0	1.15008	0	0	0	0	1	0	0	0	0	0	0	0	0	0	0	0	1	0	0
0	0	0	0	1.99604	0	0	0	0	2.8909	0	0	0	1	0	0	0	1	3.79166	0	0	0	0	1	0	0	1.11593	0	0	0	0	0	0	0	0	0	0	0	0	0	0	0	0	0	0	0
0	0	0	0	1.93002	0	0	0	0	2.78864	0	0	0	1	0	0	0	0	3.65395	1	0	0	0	0	0	0	1.09122	0	0	0	0	0	0	0	0	0	0	0	0	0	0	0	0	0	0	0
0	0	0	0	1.87146	0	0	0	0	2.68263	0	0	0	0	0	0	0	0	3.49863	0	0	0	0	0	0	0	1.07239	0	0	0	0	0	0	0	0	0	0	0	0	0	0	0	0	0	0	0
0	0	0	0	1.86314	0	0	0	0	2.70093	0	0	0	0	0	0	0	0	3.54605	0	0	0	0	0	0	0	1.05302	0	0	0	0	0	0	0	0	0	0	0	0	0	0	1	0	0	0	0
0	0	0	0	1.87559	0	0	0	0	2.69933	0	0	0	0	0	0	0	0	3.53099	0	0	0	0	0	0	0	1.08672	0	0	0	0	0	0	0	0	0	0	0	0	0	0	0	0	0	0	0
0	0	0	0	2.09185	0	0	0	0	3.05703	0	0	0	0	0	0	0	0	4.03017	0	0	0	0	0	0	0	1.15445	0	0	0	0	0	0	0	0	0	0	0	0	0	0	0	0	0	0	0
0	0	0	0	1.90797	0	1	0	0	2.75289	0	0	0	0	0	0	0	0	3.60736	0	0	0	0	0	0	0	1.08348	0	0	0	0	0	0	0	0	0	0	0	0	0	0	1	0	0	0	0
0	0	0	0	1.99989	0	0	0	0	2.91378	0	0	0	0	0	0	0	0	3.83764	0	0	0	0	0	0	0	1.12309	0	0	0	0	0	0	0	1	0	0	0	0	0	0	0	0	0	0	0
0	0	0	0	2.06234	0	0	0	0	2.98907	0	1	0	0	0	0	0	1	3.92438	0	0	0	0	0	0	0	1.15685	0	0	0	0	0	0	0	0	0	0	0	0	0	0	0	0	0	0	0
0	0	0	0	1.91019	0	0	0	0	2.7487	0	0	0	0	0	0	0	0	3.59997	0	0	0	0	0	0	0	1.11678	0	0	0	0	0	0	0	0	0	0	0	0	0	0	1	0	0	0	0
0	0	0	0	1.87695	0	1	0	0	2.6846	0	0	1	1	0	0	0	0	3.50191	0	0	0	0	0	0	0	1.08929	0	0	0	0	0	0	0	0	0	0	0	0	0	0	0	0	1	0	1
0	0	0	0	1.8813	0	0	0	0	2.71247	0	1	0	0	0	0	0	0	3.55153	0	0	0	0	0	0	0	1.08523	0	0	0	0	0	0	0	0	1	0	1	0	0	0	0	0	0	0	0
0	0	0	1	1.991	0	0	0	0	2.8754	0	0	0	0	0	0	0	1	3.76936	0	0	0	1	0	0	0	1.13845	0	0	0	0	0	0	0	1	0	0	0	0	0	0	0	0	0	0	0
0	0	0	0	1.95893	0	0	0	0	2.82023	0	0	0	1	0	0	0	0	3.69063	1	0	0	0	0	0	0	1.11845	0	0	0	0	0	0	0	0	0	0	0	1	0	0	0	0	0	0	0
0	0	0	0	1.82979	0	0	0	0	2.64854	0	0	0	0	0	0	0	0	3.47434	0	0	0	0	0	0	0	1.03317	0	0	0	0	0	0	0	0	0	0	0	0	0	0	0	0	0	0	0
0	0	0	0	1.9231	0	0	0	0	2.79064	0	0	0	0	0	0	0	0	3.66437	1	0	0	0	0	0	0	1.07776	0	0	0	0	0	0	0	0	0	0	0	0	0	0	0	0	0	0	0
0	0	0	0	1.86543	0	0	0	0	2.6873	0	0	0	0	0	0	0	0	3.51772	0	0	0	0	1	0	1	1.06464	0	0	0	0	0	0	0	0	0	0	0	0	0	0	0	0	0	0	0
0	0	0	0	1.73972	0	0	0	0	2.53297	0	1	0	0	0	0	0	0	3.332	0	0	0	0	0	0	0	1.00419	0	1	0	0	0	0	0	0	0	0	0	0	0	0	0	0	0	0	1
0	0	0	0	2.0975	0	0	0	0	3.01563	0	0	0	0	0	0	0	0	3.94818	0	0	0	0	0	0	0	1.27116	0	0	0	0	0	0	0	0	0	0	0	0	0	0	0	0	0	0	0
0	0	0	0	1.84525	0	0	0	0	2.65223	0	0	0	0	0	0	0	0	3.46832	1	1	0	0	1	0	0	1.05657	0	0	0	0	0	0	1	0	0	0	0	0	0	0	0	0	0	0	1
0	0	0	0	1.96248	0	1	0	0	2.81902	0	1	0	1	0	0	0	0	3.68226	0	1	0	0	0	0	0	1.1219	1	0	0	0	0	0	0	0	1	0	0	0	0	0	0	0	0	0	0
0	0	0	0	1.97886	0	0	1	0	2.81232	0	0	0	0	0	0	0	0	3.64961	0	0	0	0	0	0	0	1.15636	0	0	0	0	0	0	0	0	0	0	0	0	0	1	0	0	0	0	0
0	0	0	0	1.85571	0	0	0	0	2.66826	0	1	0	0	0	0	0	0	3.48793	0	0	0	1	0	0	1	1.06161	0	0	0	0	0	0	0	0	1	0	0	0	0	0	0	0	0	0	0
0	0	0	0	1.85023	0	0	0	0	2.6575	0	0	0	0	0	0	0	0	3.4733	0	0	0	0	0	0	0	1.05991	0	0	0	0	0	0	0	0	0	0	0	0	0	0	0	0	0	1	1
0	0	0	0	1.95538	0	0	0	0	2.80652	0	0	0	0	0	0	0	0	3.66313	0	0	0	0	0	0	0	1.11723	1	0	0	0	0	0	0	0	0	0	0	0	0	0	0	0	0	0	1
0	0	0	1	1.84542	0	0	0	0	2.70424	0	0	0	1	0	0	0	0	3.58862	0	0	0	0	0	0	0	1.03409	0	0	1	0	0	0	0	0	0	0	0	0	0	0	0	0	0	1	0
0	0	0	0	2.20226	0	0	0	0	3.09004	0	0	0	0	0	0	0	0	3.99153	0	0	0	0	0	0	0	1.36628	0	0	0	0	0	0	0	0	0	0	0	0	0	0	0	0	0	0	0
0	0	1	1	1.90796	0	0	0	1	2.75167	0	0	0	0	0	0	0	0	3.601	0	0	0	0	0	0	0	1.08058	0	0	0	0	0	0	0	0	0	1	0	0	0	0	0	0	0	1	0
0	0	0	0	2.08171	0	0	0	0	3.026	0	1	0	0	0	0	0	0	3.9792	0	0	0	0	0	0	0	1.16132	0	0	0	0	0	0	0	0	0	0	0	0	0	0	0	0	0	0	1
0	0	0	0	2.10472	1	0	0	0	3.05636	0	1	0	0	0	0	0	0	4.01706	0	0	0	0	0	0	0	1.17725	0	0	0	0	0	0	0	0	0	0	0	0	0	0	0	0	0	0	0
0	0	0	0	2.25416	0	0	0	0	3.21973	0	0	0	0	0	0	0	0	4.19515	0	0	0	0	0	0	0	1.33846	0	0	0	0	0	0	0	0	0	0	0	0	0	0	0	0	0	0	0
0	0	0	0	2.07525	0	0	0	0	3.00595	0	1	0	0	0	0	0	0	3.94441	0	0	0	0	0	0	0	1.16494	0	0	0	0	0	0	0	0	0	0	0	1	0	0	0	0	0	0	1
0	0	0	0	2.0627	0	0	0	0	2.98919	0	1	0	0	0	0	0	0	3.9235	0	0	0	0	0	0	1	1.15663	0	0	0	0	0	0	0	0	0	0	0	0	0	0	1	0	0	0	1
0	0	0	0	1.77717	0	0	0	0	2.57407	0	1	0	0	0	0	0	0	3.37693	0	0	0	0	0	0	0	0.996817	0	0	0	0	0	0	0	0	0	0	0	0	0	0	0	0	0	0	1
0	0	0	0	2.26373	1	0	0	0	3.23861	0	1	0	0	0	0	0	0	4.22397	0	0	0	0	0	0	0	1.34033	0	0	0	0	0	0	0	0	0	0	0	0	0	0	0	0	0	1	0
0	0	0	0	1.89474	0	0	0	0	2.73473	0	0	0	0	0	0	0	0	3.58255	0	0	0	0	0	0	0	1.07625	0	0	0	0	0	0	0	0	0	0	0	0	0	0	0	0	0	0	0
0	0	0	0	1.91699	0	0	0	0	2.75171	0	0	0	1	0	0	0	0	3.60129	0	0	0	0	0	0	0	1.10744	0	0	0	0	0	0	0	0	0	0	0	1	0	0	0	0	0	0	0
0	0	0	0	1.89774	1	0	0	0	2.7524	0	0	0	0	0	0	0	0	3.62043	0	0	0	0	0	0	0	1.0737	0	0	0	0	0	0	0	0	0	0	0	0	0	0	0	0	0	1	0
0	0	0	0	2.03713	0	0	0	1	2.94059	0	0	0	0	0	0	0	0	3.84752	1	0	0	0	0	0	0	1.14419	0	0	1	0	0	0	0	0	0	0	0	1	0	0	0	0	0	0	0
0	0	0	0	2.17272	0	0	0	0	3.13184	0	0	0	0	0	0	0	0	4.09665	0	0	0	0	0	0	0	1.23035	0	0	0	0	0	0	0	0	0	0	0	0	0	0	0	0	0	0	0
0	0	0	0	1.95438	0	0	0	0	2.80522	0	0	0	1	0	0	0	0	3.66586	0	0	0	0	0	0	0	1.12617	0	0	0	0	0	0	0	0	0	0	0	0	0	0	0	0	1	0	0
